# Gene expression patterns of the developing human face at single cell resolution reveal cell type contributions to normal facial variation and disease risk

**DOI:** 10.1101/2025.01.18.633396

**Authors:** Nagham Khouri-Farah, Emma Wentworth Winchester, Brian M. Schilder, Kelsey Robinson, Sarah W. Curtis, Nathan G. Skene, Elizabeth J. Leslie-Clarkson, Justin Cotney

## Abstract

Craniofacial development gives rise to the complex structures of the face and involves the interplay of diverse cell types. Despite its importance, our understanding of human-specific craniofacial developmental mechanisms and their genetic underpinnings remains limited. Here, we present a comprehensive single-nucleus RNA sequencing (snRNA-seq) atlas of human craniofacial development from craniofacial tissues of 24 embryos that span six key time points during the embryonic period (4–8 post-conception weeks). This resource resolves the transcriptional dynamics of seven major cell types and uncovers distinct major cell types, including muscle progenitors and cranial neural crest cells (CNCCs), as well as dozens of subtypes of ectoderm and mesenchyme. Comparative analyses reveal substantial conservation of major cell types, alongside human biased differences in gene expression programs. CNCCs, which play a crucial role in craniofacial morphogenesis, exhibit the lowest marker gene conservation, underscoring their evolutionary plasticity. Spatial transcriptomics further localizes cell populations, providing a detailed view of their developmental roles and anatomical context. We also link these developmental processes to genetic variation, identifying cell type-specific enrichments for common variants associated with facial morphology and rare variants linked to orofacial clefts. Intriguingly, Neanderthal-introgressed sequences are enriched near genes with biased expression in cartilage and specialized ectodermal subtypes, suggesting their contribution to modern human craniofacial features. This atlas offers unprecedented insights into the cellular and genetic mechanisms shaping the human face, highlighting conserved and distinctly human aspects of craniofacial biology. Our findings illuminate the developmental origins of craniofacial disorders, the genetic basis of facial variation, and the evolutionary legacy of ancient hominins. This work provides a foundational resource for exploring craniofacial biology, with implications for developmental genetics, evolutionary biology, and clinical research into congenital anomalies.
