## Supplemental Table 3 for "Gene expression patterns of the developing human face at single cell resolution reveal cell type contributions to normal facial variation and disease risk"

### Sheet: mesenchyme
ID	Description	GeneRatio	BgRatio	RichFactor	FoldEnrichment	zScore	pvalue	p.adjust	qvalue	geneID	Count
GO:0062023	collagen-containing extracellular matrix	13/100	428/19894	0.0303738	6.04257	7.49581	2.29878e-07	9.73462e-06	7.96986e-06	COL3A1/COL1A2/COL24A1/COL1A1/PCOLCE/COL6A3/LUM/CXCL12/TGFBI/MXRA5/FBLN2/MFAP4/FBLN5	13
GO:0005581	collagen trimer	7/100	86/19894	0.0813953	16.1928	10.0357	2.54587e-07	9.73462e-06	7.96986e-06	COL3A1/COL1A2/COL24A1/COL1A1/COL6A3/LUM/CCBE1	7
GO:0005583	fibrillar collagen trimer	4/100	12/19894	0.333333	66.3133	16.0859	2.88433e-07	9.73462e-06	7.96986e-06	COL3A1/COL1A2/COL1A1/LUM	4
GO:0098643	banded collagen fibril	4/100	12/19894	0.333333	66.3133	16.0859	2.88433e-07	9.73462e-06	7.96986e-06	COL3A1/COL1A2/COL1A1/LUM	4
GO:0098644	complex of collagen trimers	4/100	21/19894	0.190476	37.8933	12.0229	3.36825e-06	9.09428e-05	7.44561e-05	COL3A1/COL1A2/COL1A1/LUM	4
GO:0099634	postsynaptic specialization membrane	5/100	120/19894	0.0416667	8.28917	5.69252	0.000350146	0.00787828	0.00645006	CACNA1C/ITGA8/CDH10/GRID1/NETO1	5
GO:0098839	postsynaptic density membrane	4/100	99/19894	0.040404	8.03798	4.98966	0.00156997	0.0282684	0.0231437	CACNA1C/ITGA8/GRID1/NETO1	4
GO:0099572	postsynaptic specialization	7/100	341/19894	0.0205279	4.08381	4.08265	0.00167517	0.0282684	0.0231437	CACNA1C/ITGA8/PPFIA2/CDH10/GRID1/SYNPO/NETO1	7
GO:0045177	apical part of cell	8/100	468/19894	0.017094	3.40068	3.73551	0.00248742	0.0365938	0.0299598	DDR2/PDGFRB/ITGA8/PTH1R/VCAM1/FAP/CTSK/PRKG2	8
GO:0045211	postsynaptic membrane	6/100	276/19894	0.0217391	4.32478	3.95343	0.00271065	0.0365938	0.0299598	CACNA1C/LPAR1/ITGA8/CDH10/GRID1/NETO1	6
GO:0097060	synaptic membrane	7/100	397/19894	0.0176322	3.50776	3.5874	0.00390458	0.0476531	0.0390142	CACNA1C/LPAR1/ITGA8/PPFIA2/CDH10/GRID1/NETO1	7
GO:0009897	external side of plasma membrane	7/100	405/19894	0.017284	3.43847	3.52398	0.00435138	0.0476531	0.0390142	PDGFRA/ITGA8/CXCL12/VCAM1/CTSK/CD248/IL11RA	7
GO:0098978	glutamatergic synapse	7/100	409/19894	0.0171149	3.40484	3.49286	0.00458882	0.0476531	0.0390142	LPAR1/ITGA8/PPFIA2/CDH10/GRID1/PLXNC1/NETO1	7

### Sheet: ectoderm
ID	Description	GeneRatio	BgRatio	RichFactor	FoldEnrichment	zScore	pvalue	p.adjust	qvalue	geneID	Count
GO:0043296	apical junction complex	10/98	150/19894	0.0666667	13.5333	10.841	3.48768e-09	6.27782e-07	5.06631e-07	CDH1/EPCAM/CLDN6/CLDN4/CGN/CLDN3/CLDN7/MARVELD3/MARVELD2/CLDN10	10
GO:0005923	bicellular tight junction	9/98	126/19894	0.0714286	14.5	10.6958	1.20344e-08	1.01595e-06	8.19886e-07	EPCAM/CLDN6/CLDN4/CGN/CLDN3/CLDN7/MARVELD3/MARVELD2/CLDN10	9
GO:0070160	tight junction	9/98	131/19894	0.0687023	13.9466	10.4602	1.69324e-08	1.01595e-06	8.19886e-07	EPCAM/CLDN6/CLDN4/CGN/CLDN3/CLDN7/MARVELD3/MARVELD2/CLDN10	9
GO:0045178	basal part of cell	12/98	305/19894	0.0393443	7.98689	8.65171	3.40592e-08	1.53266e-06	1.23689e-06	MAP7/EPCAM/ITGA2/CLDN4/SLCO2A1/ITGA3/CLDN7/ATP2C2/MARVELD2/ST14/TACSTD2/ITGB4	12
GO:0016327	apicolateral plasma membrane	5/98	23/19894	0.217391	44.1304	14.5617	8.20725e-08	2.95461e-06	2.38442e-06	KRT19/CLDN6/CLDN4/CLDN3/CLDN7	5
GO:0009925	basal plasma membrane	11/98	286/19894	0.0384615	7.80769	8.15907	1.65589e-07	4.96767e-06	4.009e-06	MAP7/EPCAM/CLDN4/SLCO2A1/ITGA3/CLDN7/ATP2C2/MARVELD2/ST14/TACSTD2/ITGB4	11
GO:0016328	lateral plasma membrane	6/98	68/19894	0.0882353	17.9118	9.8288	1.04709e-06	2.69251e-05	2.1729e-05	CDH1/EPCAM/CLDN4/CLDN3/CLDN7/TACSTD2	6
GO:0016323	basolateral plasma membrane	8/98	255/19894	0.0313725	6.36863	6.07083	3.80156e-05	0.000855351	0.000690283	MAP7/EPCAM/SLCO2A1/ITGA3/CLDN7/ATP2C2/MARVELD2/ST14	8
GO:0005604	basement membrane	5/98	92/19894	0.0543478	11.0326	6.78622	9.17132e-05	0.00183426	0.00148028	NPNT/VWA2/COL17A1/LAMC2/ITGB4	5
GO:0030057	desmosome	3/98	27/19894	0.111111	22.5556	7.88587	0.000311156	0.00560081	0.00451995	PERP/PPL/DSC3	3
GO:0008305	integrin complex	3/98	31/19894	0.0967742	19.6452	7.30969	0.00047139	0.00771365	0.00622505	ITGA2/ITGA3/ITGB4	3
GO:0030863	cortical cytoskeleton	4/98	104/19894	0.0384615	7.80769	4.89743	0.00174702	0.0262054	0.0211482	KRT19/CDH1/RIMS2/LLGL2	4
GO:0045177	apical part of cell	8/98	468/19894	0.017094	3.47009	3.80468	0.00219055	0.0303307	0.0244774	EPCAM/MYO5B/CLDN4/MAL2/SLC1A1/HPN/MARVELD2/SCNN1A	8
GO:0016459	myosin complex	3/98	57/19894	0.0526316	10.6842	5.15155	0.00279731	0.0335678	0.0270898	MYO5B/MYH14/CGN	3
GO:0098636	protein complex involved in cell adhesion	3/98	57/19894	0.0526316	10.6842	5.15155	0.00279731	0.0335678	0.0270898	ITGA2/ITGA3/ITGB4	3
GO:0016324	apical plasma membrane	7/98	402/19894	0.0174129	3.53483	3.6125	0.0037376	0.0420481	0.0339335	EPCAM/CLDN4/MAL2/SLC1A1/HPN/MARVELD2/SCNN1A	7
GO:0005938	cell cortex	6/98	309/19894	0.0194175	3.94175	3.66689	0.00426324	0.0451401	0.0364289	KRT19/CDH1/MYO5B/RIMS2/LLGL2/LAMC2	6

### Sheet: muscle
ID	Description	GeneRatio	BgRatio	RichFactor	FoldEnrichment	zScore	pvalue	p.adjust	qvalue	geneID	Count
GO:0030016	myofibril	19/97	240/19894	0.0791667	16.2365	16.6227	5.22795e-18	7.16229e-16	5.61317e-16	NEB/PDLIM3/RYR3/RYR1/ACTC1/KLHL41/TNNT1/TNNT2/DES/MYOD1/TNNC2/MYL1/SMPX/MYL4/MYH3/TNNI1/ACTN2/JPH2/TTN	19
GO:0043292	contractile fiber	19/97	250/19894	0.076	15.5871	16.2465	1.12682e-17	7.7187e-16	6.04923e-16	NEB/PDLIM3/RYR3/RYR1/ACTC1/KLHL41/TNNT1/TNNT2/DES/MYOD1/TNNC2/MYL1/SMPX/MYL4/MYH3/TNNI1/ACTN2/JPH2/TTN	19
GO:0030017	sarcomere	18/97	219/19894	0.0821918	16.8569	16.5166	2.17332e-17	9.92484e-16	7.77821e-16	NEB/PDLIM3/RYR3/RYR1/ACTC1/KLHL41/TNNT1/TNNT2/DES/TNNC2/MYL1/SMPX/MYL4/MYH3/TNNI1/ACTN2/JPH2/TTN	18
GO:0033017	sarcoplasmic reticulum membrane	8/97	44/19894	0.181818	37.2896	16.868	3.65183e-11	1.25075e-09	9.80228e-10	RYR3/RYR1/KLHL41/SRL/ATP2A1/MRLN/TRDN/JPH2	8
GO:0016529	sarcoplasmic reticulum	8/97	76/19894	0.105263	21.5887	12.5876	3.42005e-09	9.37095e-08	7.34412e-08	RYR3/RYR1/KLHL41/SRL/ATP2A1/MRLN/TRDN/JPH2	8
GO:0016528	sarcoplasm	8/97	95/19894	0.0842105	17.271	11.1273	2.04394e-08	4.66699e-07	3.65758e-07	RYR3/RYR1/KLHL41/SRL/ATP2A1/MRLN/TRDN/JPH2	8
GO:0031674	I band	9/97	145/19894	0.062069	12.7299	9.92298	3.74887e-08	7.33708e-07	5.75015e-07	NEB/PDLIM3/RYR3/RYR1/ACTC1/DES/ACTN2/JPH2/TTN	9
GO:0030018	Z disc	8/97	131/19894	0.0610687	12.5248	9.26354	2.52018e-07	4.31581e-06	3.38235e-06	NEB/PDLIM3/RYR3/RYR1/DES/ACTN2/JPH2/TTN	8
GO:0005865	striated muscle thin filament	4/97	22/19894	0.181818	37.2896	11.9209	3.63148e-06	5.52792e-05	4.3323e-05	TNNT1/TNNT2/TNNC2/TNNI1	4
GO:0036379	myofilament	4/97	26/19894	0.153846	31.5527	10.9118	7.31165e-06	0.00010017	7.8504e-05	TNNT1/TNNT2/TNNC2/TNNI1	4
GO:0031672	A band	4/97	39/19894	0.102564	21.0352	8.7665	3.83201e-05	0.000477259	0.000374033	KLHL41/SMPX/MYL4/TTN	4
GO:0034702	monoatomic ion channel complex	9/97	344/19894	0.0261628	5.3658	5.7175	4.67489e-05	0.000533717	0.00041828	RYR3/RYR1/SCN7A/CHRNA1/ATP2A1/KCNH2/CHRNG/TRPC3/STAC3	9
GO:0034703	cation channel complex	7/97	204/19894	0.0343137	7.0375	6.06716	6.33397e-05	0.000667502	0.000523129	RYR3/RYR1/SCN7A/ATP2A1/KCNH2/TRPC3/STAC3	7
GO:0016459	myosin complex	4/97	57/19894	0.0701754	14.3925	7.08756	0.000172087	0.00168399	0.00131976	MYO16/MYL1/MYL4/MYH3	4
GO:0016460	myosin II complex	3/97	27/19894	0.111111	22.7881	7.92996	0.000301903	0.00257404	0.00201731	MYL1/MYL4/MYH3	3
GO:0031430	M band	3/97	27/19894	0.111111	22.7881	7.92996	0.000301903	0.00257404	0.00201731	KLHL41/SMPX/TTN	3
GO:1902495	transmembrane transporter complex	9/97	444/19894	0.0202703	4.15729	4.70958	0.000319407	0.00257404	0.00201731	RYR3/RYR1/SCN7A/CHRNA1/ATP2A1/KCNH2/CHRNG/TRPC3/STAC3	9
GO:0034704	calcium channel complex	4/97	70/19894	0.0571429	11.7196	6.2888	0.000380584	0.00289667	0.00227015	RYR3/RYR1/ATP2A1/STAC3	4
GO:0031594	neuromuscular junction	4/97	74/19894	0.0540541	11.0861	6.08448	0.000470552	0.00335796	0.00263167	CDH15/RAPSN/CHRNA1/DES	4
GO:1990351	transporter complex	9/97	471/19894	0.0191083	3.91897	4.48764	0.000490213	0.00335796	0.00263167	RYR3/RYR1/SCN7A/CHRNA1/ATP2A1/KCNH2/CHRNG/TRPC3/STAC3	9
GO:0042383	sarcolemma	5/97	141/19894	0.035461	7.27279	5.23227	0.000636454	0.0041521	0.00325405	RYR3/RYR1/SGCA/DES/STAC3	5
GO:0099571	postsynaptic cytoskeleton	2/97	10/19894	0.2	41.0186	8.86025	0.00103221	0.00642785	0.00503758	ACTN2/NEFM	2
GO:0005859	muscle myosin complex	2/97	15/19894	0.133333	27.3457	7.14487	0.00237053	0.0141201	0.0110661	MYL1/MYH3	2
GO:0005884	actin filament	4/97	119/19894	0.0336134	6.89388	4.51391	0.00274864	0.0156902	0.0122966	PDLIM3/ACTC1/ACTN2/COBL	4
GO:0005892	acetylcholine-gated channel complex	2/97	17/19894	0.117647	24.1286	6.67781	0.00305097	0.0167193	0.0131031	CHRNA1/CHRNG	2
GO:0031143	pseudopodium	2/97	18/19894	0.111111	22.7881	6.47332	0.00342148	0.0180285	0.0141292	KLHL41/ACTN2	2
GO:0005790	smooth endoplasmic reticulum	2/97	30/19894	0.0666667	13.6729	4.86226	0.00936532	0.0475203	0.0372422	RYR3/RYR1	2

### Sheet: red blood cells
ID	Description	GeneRatio	BgRatio	RichFactor	FoldEnrichment	zScore	pvalue	p.adjust	qvalue	geneID	Count
GO:0005833	hemoglobin complex	9/97	12/19894	0.75	153.82	37.066	2.31392e-19	3.37833e-17	2.99592e-17	HBA1/HBA2/HBG1/HBE1/HBM/HBG2/AHSP/HBZ/HBQ1	9
GO:0031838	haptoglobin-hemoglobin complex	8/97	11/19894	0.727273	149.158	34.4047	3.8777e-17	2.83072e-15	2.5103e-15	HBA1/HBA2/HBG1/HBE1/HBM/HBG2/HBZ/HBQ1	8
GO:0030863	cortical cytoskeleton	7/97	104/19894	0.0673077	13.8043	9.16403	7.60061e-07	3.69896e-05	3.28026e-05	SLC4A1/SPTA1/SPTB/TMOD1/GYPC/EPB42/DMTN	7
GO:0072562	blood microparticle	6/97	144/19894	0.0416667	8.54553	6.36098	7.45303e-05	0.00272035	0.00241243	SLC4A1/HBA1/HBA2/HBE1/HBG2/TF	6
GO:0005884	actin filament	5/97	119/19894	0.0420168	8.61734	5.83385	0.000292506	0.00854117	0.00757436	MYO18B/TMOD1/ESPN/DMTN/MICAL2	5
GO:0005938	cell cortex	7/97	309/19894	0.0226537	4.64611	4.52152	0.000793731	0.0193141	0.0171279	SLC4A1/SPTA1/SPTB/TMOD1/GYPC/EPB42/DMTN	7

### Sheet: endothelium
ID	Description	GeneRatio	BgRatio	RichFactor	FoldEnrichment	zScore	pvalue	p.adjust	qvalue	geneID	Count
GO:0009897	external side of plasma membrane	13/97	405/19894	0.0320988	6.58323	7.9461	8.44583e-08	1.07262e-05	9.77938e-06	KDR/PECAM1/CDH5/CD34/NT5E/CD40/CLEC14A/LRRC32/ICAM1/BTNL9/PRND/SELE/CD69	13
GO:0045121	membrane raft	10/97	286/19894	0.034965	7.17108	7.35806	1.34726e-06	5.88574e-05	5.3662e-05	KDR/PLVAP/PECAM1/INPP5D/CAV1/CAVIN2/ICAM1/TNFRSF10A/NOS3/SELE	10
GO:0098857	membrane microdomain	10/97	287/19894	0.0348432	7.14609	7.34126	1.39033e-06	5.88574e-05	5.3662e-05	KDR/PLVAP/PECAM1/INPP5D/CAV1/CAVIN2/ICAM1/TNFRSF10A/NOS3/SELE	10
GO:0005901	caveola	5/97	82/19894	0.0609756	12.5057	7.30787	5.03623e-05	0.001599	0.00145786	PLVAP/CAV1/CAVIN2/NOS3/SELE	5
GO:0044853	plasma membrane raft	5/97	113/19894	0.0442478	9.0749	6.02544	0.00023003	0.00584276	0.00532701	PLVAP/CAV1/CAVIN2/NOS3/SELE	5

### Sheet: CNCC
ID	Description	GeneRatio	BgRatio	RichFactor	FoldEnrichment	zScore	pvalue	p.adjust	qvalue	geneID	Count
GO:0044306	neuron projection terminus	6/98	128/19894	0.046875	9.51562	6.80043	4.09187e-05	0.00550845	0.00398201	DMD/SCRG1/GRIK2/LRRK2/OPRK1/GRIK3	6
GO:0045211	postsynaptic membrane	8/98	276/19894	0.0289855	5.88406	5.74887	6.63668e-05	0.00550845	0.00398201	DMD/GRIK2/GRID2/SHC4/LRRTM4/OPRK1/GRIK3/GRIP2	8
GO:0098978	glutamatergic synapse	9/98	409/19894	0.0220049	4.46699	4.9847	0.00018836	0.0104226	0.00753438	CDH6/GRIK2/GRID2/SLITRK2/PLAT/LRRK2/GRIK3/GRIP2/SRCIN1	9
GO:0032839	dendrite cytoplasm	3/98	27/19894	0.111111	22.5556	7.88587	0.000311156	0.012913	0.00933468	GRIK2/LRRK2/GRIK3	3
GO:0043025	neuronal cell body	9/98	488/19894	0.0184426	3.74385	4.31795	0.000681116	0.018311	0.0132369	ITGA4/GRIK2/L1CAM/S100B/ATP1A2/LRRK2/OPRK1/GRIK3/GRIP2	9
GO:0008021	synaptic vesicle	6/98	216/19894	0.0277778	5.63889	4.82308	0.000701326	0.018311	0.0132369	SLC35F1/PDE4B/TRIM9/SYT9/LRRK2/OPRK1	6
GO:0097060	synaptic membrane	8/98	397/19894	0.0201511	4.09068	4.37663	0.00077215	0.018311	0.0132369	DMD/GRIK2/GRID2/SHC4/LRRTM4/OPRK1/GRIK3/GRIP2	8
GO:0008328	ionotropic glutamate receptor complex	3/98	41/19894	0.0731707	14.8537	6.24767	0.00107876	0.0187748	0.0135722	GRIK2/GRID2/GRIK3	3
GO:0070382	exocytic vesicle	6/98	235/19894	0.0255319	5.18298	4.53851	0.00108554	0.0187748	0.0135722	SLC35F1/PDE4B/TRIM9/SYT9/LRRK2/OPRK1	6
GO:0098802	plasma membrane signaling receptor complex	7/98	325/19894	0.0215385	4.37231	4.3128	0.00113101	0.0187748	0.0135722	ERBB3/ITGA4/PLP1/GRIK2/GRID2/TGFBR2/GRIK3	7
GO:0043195	terminal bouton	3/98	45/19894	0.0666667	13.5333	5.92213	0.00141569	0.0208756	0.0150908	GRIK2/LRRK2/GRIK3	3
GO:0098878	neurotransmitter receptor complex	3/98	46/19894	0.0652174	13.2391	5.84717	0.00150908	0.0208756	0.0150908	GRIK2/GRID2/GRIK3	3
GO:0019898	extrinsic component of membrane	5/98	177/19894	0.0282486	5.73446	4.45155	0.00183612	0.0223633	0.0161662	CDH19/CDH6/PLEKHA4/KIAA1755/GFRA3	5
GO:0098984	neuron to neuron synapse	7/98	360/19894	0.0194444	3.94722	3.97048	0.00202668	0.0223633	0.0161662	PDE4B/GRIK2/GRID2/SYT9/GRIK3/GRIP2/SRCIN1	7
GO:0150034	distal axon	6/98	272/19894	0.0220588	4.47794	4.06359	0.00227727	0.0223633	0.0161662	ITGA4/GRIK2/L1CAM/LRRK2/OPRK1/GRIK3	6
GO:1990351	transporter complex	8/98	471/19894	0.0169851	3.44798	3.78299	0.00227881	0.0223633	0.0161662	KCNH8/PDE4B/TTYH1/GRIK2/GRID2/ATP1A2/GRIK3/ATP10B	8
GO:0043679	axon terminus	4/98	112/19894	0.0357143	7.25	4.6669	0.00229021	0.0223633	0.0161662	GRIK2/LRRK2/OPRK1/GRIK3	4
GO:0016010	dystrophin-associated glycoprotein complex	2/98	18/19894	0.111111	22.5556	6.43732	0.00349089	0.0292928	0.0211755	DMD/SNTB1	2
GO:0031527	filopodium membrane	2/98	18/19894	0.111111	22.5556	6.43732	0.00349089	0.0292928	0.0211755	DMD/TTYH1	2
GO:0030672	synaptic vesicle membrane	4/98	128/19894	0.03125	6.34375	4.26743	0.00370571	0.0292928	0.0211755	SLC35F1/SYT9/LRRK2/OPRK1	4
GO:0099501	exocytic vesicle membrane	4/98	128/19894	0.03125	6.34375	4.26743	0.00370571	0.0292928	0.0211755	SLC35F1/SYT9/LRRK2/OPRK1	4
GO:0014069	postsynaptic density	6/98	313/19894	0.0191693	3.89137	3.62772	0.00453664	0.034231	0.0247453	PDE4B/GRIK2/GRID2/GRIK3/GRIP2/SRCIN1	6
GO:0090665	glycoprotein complex	2/98	23/19894	0.0869565	17.6522	5.62211	0.00568086	0.0398485	0.0288062	DMD/SNTB1	2
GO:0032279	asymmetric synapse	6/98	329/19894	0.0182371	3.70213	3.47727	0.00576123	0.0398485	0.0288062	PDE4B/GRIK2/GRID2/GRIK3/GRIP2/SRCIN1	6
GO:0034706	sodium channel complex	2/98	24/19894	0.0833333	16.9167	5.48951	0.00617751	0.040474	0.0292583	GRIK2/GRIK3	2
GO:1902495	transmembrane transporter complex	7/98	444/19894	0.0157658	3.20045	3.29927	0.00637772	0.040474	0.0292583	KCNH8/PDE4B/TTYH1/GRIK2/GRID2/ATP1A2/GRIK3	7
GO:0043204	perikaryon	4/98	151/19894	0.0264901	5.37748	3.7991	0.00663602	0.040474	0.0292583	GRIK2/LRRK2/OPRK1/GRIK3	4
GO:0099572	postsynaptic specialization	6/98	341/19894	0.0175953	3.57185	3.37047	0.00682694	0.040474	0.0292583	PDE4B/GRIK2/GRID2/GRIK3/GRIP2/SRCIN1	6
GO:0034702	monoatomic ion channel complex	6/98	344/19894	0.0174419	3.5407	3.34452	0.00711435	0.0407235	0.0294387	KCNH8/PDE4B/TTYH1/GRIK2/GRID2/GRIK3	6
GO:0005901	caveola	3/98	82/19894	0.0365854	7.42683	4.10312	0.00774957	0.0428809	0.0309983	TGFBR2/ATP1A2/LRRK2	3

### Sheet: other blood cells
ID	Description	GeneRatio	BgRatio	RichFactor	FoldEnrichment	zScore	pvalue	p.adjust	qvalue	geneID	Count
GO:0030667	secretory granule membrane	19/99	317/19894	0.0599369	12.0443	14.0179	1.38262e-15	1.79741e-13	1.3244e-13	PTPRC/CYBB/NCKAP1L/CD53/TYROBP/CD14/FCGR2A/TRPM2/ITGAM/CD300A/CD68/ITGAL/C3AR1/P2RX1/CD33/SIGLEC5/SIGLEC14/LILRB2/ITGAX	19
GO:0009897	external side of plasma membrane	20/99	405/19894	0.0493827	9.92343	12.8308	9.22505e-15	5.99628e-13	4.41831e-13	PTPRC/CD86/IL6R/CD163/CD14/FCGR2A/CD84/FOLR2/ITGAM/ITGAL/CD28/CD200R1/CX3CR1/MILR1/P2RX1/CCR1/CD33/FCGR1A/ITGAX/ASGR2	20
GO:0070821	tertiary granule membrane	10/99	73/19894	0.136986	27.5273	16.0577	2.80409e-12	1.21511e-10	8.95341e-11	CYBB/CD53/TRPM2/ITGAM/CD300A/CD33/SIGLEC5/SIGLEC14/LILRB2/ITGAX	10
GO:0070820	tertiary granule	12/99	164/19894	0.0731707	14.7036	12.4619	3.26675e-11	1.06169e-09	7.823e-10	CYBB/NCKAP1L/CD53/TRPM2/ITGAM/CD300A/CD33/SIGLEC5/SIGLEC14/LILRB2/ITGAX/LYZ	12
GO:0042581	specific granule	10/99	160/19894	0.0625	12.5593	10.3819	7.19517e-09	1.87074e-07	1.37844e-07	CYBB/CD53/TRPM2/ITGAM/ITGAL/C3AR1/P2RX1/CD33/RETN/LYZ	10
GO:0035579	specific granule membrane	8/99	91/19894	0.0879121	17.6659	11.2687	1.70739e-08	3.69934e-07	2.72583e-07	CYBB/CD53/TRPM2/ITGAM/ITGAL/C3AR1/P2RX1/CD33	8
GO:0101003	ficolin-1-rich granule membrane	7/99	61/19894	0.114754	23.0598	12.2029	2.13466e-08	3.96436e-07	2.92111e-07	NCKAP1L/TRPM2/CD300A/SIGLEC5/SIGLEC14/LILRB2/ITGAX	7
GO:0045121	membrane raft	10/99	286/19894	0.034965	7.02621	7.25939	1.62734e-06	2.42553e-05	1.78723e-05	PTPRC/MS4A4A/HCK/CD14/TLR1/ITGAM/BTK/TLR6/TREM2/CD48	10
GO:0098857	membrane microdomain	10/99	287/19894	0.0348432	7.00172	7.24272	1.67921e-06	2.42553e-05	1.78723e-05	PTPRC/MS4A4A/HCK/CD14/TLR1/ITGAM/BTK/TLR6/TREM2/CD48	10
GO:0101002	ficolin-1-rich granule	8/99	185/19894	0.0432432	8.68971	7.4311	3.99936e-06	5.19917e-05	3.83097e-05	NCKAP1L/TRPM2/CD300A/MNDA/SIGLEC5/SIGLEC14/LILRB2/ITGAX	8
GO:0045335	phagocytic vesicle	7/99	142/19894	0.0492958	9.90596	7.53198	7.00731e-06	8.28137e-05	6.10206e-05	CYBB/TLR1/PLD4/MPEG1/TLR6/NCF4/TLR7	7
GO:0030139	endocytic vesicle	10/99	350/19894	0.0285714	5.74141	6.32886	9.71948e-06	0.000105294	7.75853e-05	CYBB/CD163/TLR1/PLD4/MPEG1/TLR6/FCGR1A/NCF4/HLA-DRA/TLR7	10
GO:0030666	endocytic vesicle membrane	7/99	204/19894	0.0343137	6.89533	5.98536	7.21471e-05	0.000721471	0.00053161	CYBB/CD163/TLR1/MPEG1/TLR6/FCGR1A/HLA-DRA	7
GO:0005767	secondary lysosome	3/99	22/19894	0.136364	27.4022	8.76235	0.000171864	0.00159588	0.00117591	MPEG1/NCF4/HLA-DRA	3
GO:0098636	protein complex involved in cell adhesion	4/99	57/19894	0.0701754	14.1017	7.00515	0.000186171	0.00161349	0.00118888	ITGAM/ITGAL/CD28/ITGAX	4
GO:0008305	integrin complex	3/99	31/19894	0.0967742	19.4467	7.26888	0.000485609	0.00394558	0.00290727	ITGAM/ITGAL/ITGAX	3
GO:0030670	phagocytic vesicle membrane	4/99	81/19894	0.0493827	9.92343	5.69101	0.000715822	0.00547393	0.00403342	CYBB/TLR1/MPEG1/TLR6	4
GO:0005766	primary lysosome	5/99	155/19894	0.0322581	6.48224	4.84564	0.00106854	0.00731106	0.00538709	CD68/C3AR1/MNDA/RETN/LYZ	5
GO:0042582	azurophil granule	5/99	155/19894	0.0322581	6.48224	4.84564	0.00106854	0.00731106	0.00538709	CD68/C3AR1/MNDA/RETN/LYZ	5
GO:0098802	plasma membrane signaling receptor complex	7/99	325/19894	0.0215385	4.32814	4.27808	0.00120037	0.00780238	0.00574912	APBB1IP/IL6R/TLR1/ITGAM/ITGAL/TLR6/ITGAX	7
GO:0001772	immunological synapse	3/99	45/19894	0.0666667	13.3966	5.8875	0.00145763	0.00902345	0.00664886	CD53/CD28/HLA-DRA	3
GO:0044853	plasma membrane raft	4/99	113/19894	0.0353982	7.11326	4.60869	0.00245435	0.014503	0.0106864	MS4A4A/HCK/ITGAM/TREM2	4
GO:0098562	cytoplasmic side of membrane	5/99	199/19894	0.0251256	5.04898	4.05961	0.0031866	0.0180112	0.0132714	PTPRC/HCK/GNA15/RGS1/RASAL3	5
GO:0043020	NADPH oxidase complex	2/99	18/19894	0.111111	22.3277	6.40186	0.00356096	0.0192885	0.0142126	CYBB/NCF4	2
GO:0009898	cytoplasmic side of plasma membrane	4/99	161/19894	0.0248447	4.99253	3.59712	0.00857996	0.0446158	0.0328748	PTPRC/HCK/GNA15/RGS1	4
GO:0005581	collagen trimer	3/99	86/19894	0.0348837	7.00987	3.94988	0.00907783	0.0453892	0.0334447	C1QC/C1QB/C1QA	3
