## Supplemental Table 4 for "Gene expression patterns of the developing human face at single cell resolution reveal cell type contributions to normal facial variation and disease risk"

### Sheet: mesenchyme
ID	Description	GeneRatio	BgRatio	RichFactor	FoldEnrichment	zScore	pvalue	p.adjust	qvalue	geneID	Count
GO:0005201	extracellular matrix structural constituent	12/98	166/18522	0.0722892	13.6627	11.9521	7.50831e-11	1.57675e-08	1.39892e-08	COL3A1/COL1A2/COL24A1/COL1A1/PCOLCE/COL6A3/LUM/TGFBI/MXRA5/FBLN2/MFAP4/FBLN5	12
GO:0048407	platelet-derived growth factor binding	5/98	11/18522	0.454545	85.9091	20.5442	1.68512e-09	1.76938e-07	1.56982e-07	PDGFRA/COL3A1/COL1A2/COL1A1/PDGFRB	5
GO:0001228	DNA-binding transcription activator activity, RNA polymerase II-specific	15/98	476/18522	0.0315126	5.95588	7.98891	2.92577e-08	1.81165e-06	1.60733e-06	PRRX1/ERG/MECOM/EBF2/SATB2/HAND2/ALX4/ALX1/MSX1/FOXF1/DLX2/FOXD1/FOXC2/GLIS1/FOXD2	15
GO:0001216	DNA-binding transcription activator activity	15/98	482/18522	0.0311203	5.88174	7.92015	3.45076e-08	1.81165e-06	1.60733e-06	PRRX1/ERG/MECOM/EBF2/SATB2/HAND2/ALX4/ALX1/MSX1/FOXF1/DLX2/FOXD1/FOXC2/GLIS1/FOXD2	15
GO:0005178	integrin binding	9/98	157/18522	0.0573248	10.8344	9.02517	1.48408e-07	6.23314e-06	5.53016e-06	COL3A1/SVEP1/ITGA8/CXCL12/VCAM1/TGFBI/FAP/S1PR3/FBLN5	9
GO:0005518	collagen binding	6/98	68/18522	0.0882353	16.6765	9.44519	1.57867e-06	5.52533e-05	4.90217e-05	DDR2/PCOLCE/LUM/CCBE1/TGFBI/CTSK	6
GO:0030020	extracellular matrix structural constituent conferring tensile strength	5/98	45/18522	0.111111	21	9.79656	3.865e-06	0.00011595	0.000102873	COL3A1/COL1A2/COL24A1/COL1A1/COL6A3	5
GO:0005161	platelet-derived growth factor receptor binding	3/98	14/18522	0.214286	40.5	10.7829	5.01166e-05	0.00131556	0.00116719	PDGFRA/PDGFRB/VEGFD	3
GO:0019838	growth factor binding	6/98	135/18522	0.0444444	8.4	6.29356	8.15019e-05	0.00190171	0.00168723	PDGFRA/COL3A1/COL1A2/COL1A1/PDGFRB/IL11RA	6
GO:0005539	glycosaminoglycan binding	7/98	239/18522	0.0292887	5.53556	5.14707	0.00027859	0.00546624	0.00484975	PCOLCE/SPOCK3/RSPO2/NDNF/TENM1/CRISPLD2/TNFAIP6	7
GO:0004714	transmembrane receptor protein tyrosine kinase activity	4/98	60/18522	0.0666667	12.6	6.56368	0.000286327	0.00546624	0.00484975	PDGFRA/DDR2/PDGFRB/EPHA3	4
GO:0019199	transmembrane receptor protein kinase activity	4/98	79/18522	0.0506329	9.56962	5.56689	0.00081713	0.0142998	0.012687	PDGFRA/DDR2/PDGFRB/EPHA3	4
GO:0002020	protease binding	5/98	140/18522	0.0357143	6.75	4.98068	0.000888033	0.0143451	0.0127273	COL3A1/COL1A2/COL1A1/CCBE1/FAP	5
GO:0030023	extracellular matrix constituent conferring elasticity	2/98	10/18522	0.2	37.8	8.48935	0.00121296	0.0181944	0.0161424	FBLN2/FBLN5	2
GO:0097493	structural molecule activity conferring elasticity	2/98	12/18522	0.166667	31.5	7.70798	0.00176678	0.0247349	0.0219452	FBLN2/FBLN5	2
GO:0071837	HMG box domain binding	2/98	13/18522	0.153846	29.0769	7.38555	0.00208082	0.0273108	0.0242306	PRRX1/ALX4	2
GO:0008201	heparin binding	5/98	174/18522	0.0287356	5.43103	4.28291	0.00232046	0.0282249	0.0250416	PCOLCE/RSPO2/NDNF/TENM1/CRISPLD2	5
GO:0008331	high voltage-gated calcium channel activity	2/98	14/18522	0.142857	27	7.09759	0.00241928	0.0282249	0.0250416	CACNA1C/CACNA1G	2
GO:1901681	sulfur compound binding	6/98	267/18522	0.0224719	4.24719	3.89786	0.00295374	0.0326466	0.0289646	PCOLCE/RSPO2/NDNF/TENM1/CRISPLD2/HPSE2	6
GO:0045125	bioactive lipid receptor activity	2/98	16/18522	0.125	23.625	6.60307	0.00316835	0.0332677	0.0295157	LPAR1/S1PR3	2
GO:0070888	E-box binding	3/98	59/18522	0.0508475	9.61017	4.83103	0.00376786	0.0376786	0.0334291	TWIST1/HAND2/SNAI1	3
GO:0050840	extracellular matrix binding	3/98	64/18522	0.046875	8.85938	4.59345	0.00473794	0.0452258	0.0401251	TGFBI/FBLN2/CD248	3

### Sheet: ectoderm
ID	Description	GeneRatio	BgRatio	RichFactor	FoldEnrichment	zScore	pvalue	p.adjust	qvalue	geneID	Count
GO:0098631	cell adhesion mediator activity	5/96	67/18522	0.0746269	14.3983	7.93018	2.52238e-05	0.00633117	0.0057882	BCAM/EPCAM/PDLIM1/ITGA2/KRT18	5
GO:0098641	cadherin binding involved in cell-cell adhesion	3/96	18/18522	0.166667	32.1562	9.54555	0.000104058	0.0130592	0.0119392	EPCAM/PDLIM1/KRT18	3
GO:0050699	WW domain binding	3/96	22/18522	0.136364	26.3097	8.57362	0.000193451	0.0161854	0.0147973	TP63/SCNN1A/PRRG4	3
GO:0050840	extracellular matrix binding	4/96	64/18522	0.0625	12.0586	6.39661	0.00033934	0.0212936	0.0194674	BCAM/ITGA2/ITGA3/ADGRG1	4
GO:0043236	laminin binding	3/96	29/18522	0.103448	19.9591	7.37504	0.000447097	0.0224442	0.0205194	BCAM/ITGA2/ITGA3	3
GO:0005109	frizzled binding	3/96	37/18522	0.0810811	15.6436	6.43562	0.000922626	0.0385965	0.0352864	RNF43/WNT6/WNT4	3
GO:0005178	integrin binding	5/96	157/18522	0.0318471	6.14451	4.67251	0.00134978	0.0482726	0.0441327	ITGA2/NPNT/FERMT1/ITGA3/ITGB4	5
GO:0045295	gamma-catenin binding	2/96	12/18522	0.166667	32.1562	7.79265	0.00169626	0.0482726	0.0441327	CDH1/DSC3	2
GO:0045296	cadherin binding	7/96	333/18522	0.021021	4.05574	4.0615	0.00173089	0.0482726	0.0441327	CDH1/EPCAM/PDLIM1/KRT18/CGN/PPL/EPS8L2	7

### Sheet: muscle
ID	Description	GeneRatio	BgRatio	RichFactor	FoldEnrichment	zScore	pvalue	p.adjust	qvalue	geneID	Count
GO:0070888	E-box binding	5/94	59/18522	0.0847458	16.6985	8.62563	1.21915e-05	0.00132001	0.0010894	TCF21/MYF5/MYF6/MYOG/MYOD1	5
GO:0003779	actin binding	11/94	434/18522	0.0253456	4.99417	6.01358	1.23944e-05	0.00132001	0.0010894	NEB/PDLIM3/MYO16/TNNT2/TNNC2/MYL4/MYH3/TNNI1/ACTN2/COBL/TTN	11
GO:0001228	DNA-binding transcription activator activity, RNA polymerase II-specific	11/94	476/18522	0.0231092	4.5535	5.60954	2.90926e-05	0.00173686	0.00143344	TCF21/MYF5/HOXB3/BARX2/LHX2/MYF6/MYOG/PITX3/MYOD1/NKX2-5/FOXL2	11
GO:0001216	DNA-binding transcription activator activity	11/94	482/18522	0.0228216	4.49682	5.55566	3.26171e-05	0.00173686	0.00143344	TCF21/MYF5/HOXB3/BARX2/LHX2/MYF6/MYOG/PITX3/MYOD1/NKX2-5/FOXL2	11
GO:0099094	ligand-gated monoatomic cation channel activity	6/94	132/18522	0.0454545	8.95648	6.552	5.69592e-05	0.00213234	0.00175982	RYR3/RYR1/CHRNA1/KCNH2/CHRNG/TRPC3	6
GO:0008307	structural constituent of muscle	4/94	42/18522	0.0952381	18.766	8.23226	6.00658e-05	0.00213234	0.00175982	NEB/MYL1/ACTN2/TTN	4
GO:0015276	ligand-gated monoatomic ion channel activity	6/94	169/18522	0.035503	6.99559	5.59215	0.000221485	0.00628394	0.00518615	RYR3/RYR1/CHRNA1/KCNH2/CHRNG/TRPC3	6
GO:0022834	ligand-gated channel activity	6/94	171/18522	0.0350877	6.91377	5.54868	0.000236017	0.00628394	0.00518615	RYR3/RYR1/CHRNA1/KCNH2/CHRNG/TRPC3	6
GO:0005516	calmodulin binding	6/94	205/18522	0.0292683	5.7671	4.90186	0.000619671	0.0142428	0.0117546	RYR3/RYR1/PDE1C/ARPP21/MYH3/TTN	6
GO:0051015	actin filament binding	6/94	208/18522	0.0288462	5.68392	4.85184	0.000668677	0.0142428	0.0117546	NEB/MYO16/MYL4/MYH3/ACTN2/TTN	6
GO:0005261	monoatomic cation channel activity	7/94	330/18522	0.0212121	4.17969	4.16254	0.00145515	0.0281771	0.0232546	RYR3/RYR1/SCN7A/CHRNA1/KCNH2/CHRNG/TRPC3	7
GO:0097157	pre-mRNA intronic binding	2/94	14/18522	0.142857	28.1489	7.25762	0.00222868	0.0389954	0.032183	RBM20/RBM24	2
GO:0005523	tropomyosin binding	2/94	15/18522	0.133333	26.2723	6.99327	0.00256308	0.0389954	0.032183	TNNT1/TNNT2	2
GO:0051371	muscle alpha-actinin binding	2/94	15/18522	0.133333	26.2723	6.99327	0.00256308	0.0389954	0.032183	PDLIM3/TTN	2
GO:0022848	acetylcholine-gated monoatomic cation-selective channel activity	2/94	17/18522	0.117647	23.1815	6.53473	0.00329795	0.0468309	0.0386497	CHRNA1/CHRNG	2
GO:0015278	calcium-release channel activity	2/94	18/18522	0.111111	21.8936	6.33394	0.00369798	0.0492294	0.0406291	RYR3/RYR1	2

### Sheet: red blood cells
ID	Description	GeneRatio	BgRatio	RichFactor	FoldEnrichment	zScore	pvalue	p.adjust	qvalue	geneID	Count
GO:0031720	haptoglobin binding	8/96	10/18522	0.8	154.35	35.0114	1.72487e-17	3.9672e-15	3.54052e-15	HBA1/HBA2/HBG1/HBE1/HBM/HBG2/HBZ/HBQ1	8
GO:0005344	oxygen carrier activity	8/96	14/18522	0.571429	110.25	29.516	1.13173e-15	1.30149e-13	1.16151e-13	HBA1/HBA2/HBG1/HBE1/HBM/HBG2/HBZ/HBQ1	8
GO:0019825	oxygen binding	8/96	34/18522	0.235294	45.3971	18.7026	6.28695e-12	4.82e-10	4.3016e-10	HBA1/HBA2/HBG1/HBE1/HBM/HBG2/HBZ/HBQ1	8
GO:0004601	peroxidase activity	9/96	57/18522	0.157895	30.4638	16.0807	1.34868e-11	7.53925e-10	6.72839e-10	HBA1/HBA2/HBG1/HBE1/HBM/HBG2/HBZ/HBQ1/PTGS1	9
GO:0016684	oxidoreductase activity, acting on peroxide as acceptor	9/96	59/18522	0.152542	29.4311	15.7878	1.86784e-11	7.53925e-10	6.72839e-10	HBA1/HBA2/HBG1/HBE1/HBM/HBG2/HBZ/HBQ1/PTGS1	9
GO:0016209	antioxidant activity	10/96	85/18522	0.117647	22.6985	14.4726	1.96676e-11	7.53925e-10	6.72839e-10	HBA1/HBA2/HBG1/HBE1/HBM/HBG2/HBZ/HBQ1/SOD3/PTGS1	10
GO:0020037	heme binding	11/96	142/18522	0.0774648	14.9459	12.0412	1.83868e-10	6.04138e-09	5.39162e-09	HBA1/HBA2/HBG1/HBE1/FECH/HBM/HBG2/HBZ/HBQ1/PTGS1/STEAP3	11
GO:0046906	tetrapyrrole binding	11/96	152/18522	0.0723684	13.9626	11.5827	3.82712e-10	1.1003e-08	9.81959e-09	HBA1/HBA2/HBG1/HBE1/FECH/HBM/HBG2/HBZ/HBQ1/PTGS1/STEAP3	11
GO:0140104	molecular carrier activity	9/96	95/18522	0.0947368	18.2783	12.1867	1.49934e-09	3.83165e-08	3.41955e-08	HBA1/HBA2/HBG1/HBE1/HBM/HBG2/HBZ/TF/HBQ1	9
GO:0043177	organic acid binding	8/96	208/18522	0.0384615	7.42067	6.7216	1.25762e-05	0.000289252	0.000258142	HBA1/HBA2/HBG1/HBE1/HBM/HBG2/HBZ/HBQ1	8
GO:0008519	ammonium transmembrane transporter activity	3/96	12/18522	0.25	48.2344	11.814	2.86956e-05	0.000599999	0.000535468	RHAG/RHCE/RHD	3
GO:0030506	ankyrin binding	3/96	19/18522	0.157895	30.4638	9.27464	0.000123104	0.0023595	0.00210573	SLC4A1/SPTB/RHAG	3
GO:0005506	iron ion binding	6/96	153/18522	0.0392157	7.56618	5.88664	0.000144778	0.00256146	0.00228597	HBA1/HBA2/FECH/HBZ/TF/HBQ1	6
GO:0005200	structural constituent of cytoskeleton	5/96	112/18522	0.0446429	8.61328	5.83319	0.000291647	0.00479134	0.00427603	ANK1/SPTA1/SPTB/EPB42/TUBB1	5
GO:0046915	transition metal ion transmembrane transporter activity	3/96	42/18522	0.0714286	13.7812	5.98548	0.00133788	0.0205141	0.0183078	SLC30A10/SLC39A8/SLC25A37	3

### Sheet: endothelium
ID	Description	GeneRatio	BgRatio	RichFactor	FoldEnrichment	zScore	pvalue	p.adjust	qvalue	geneID	Count
GO:0004714	transmembrane receptor protein tyrosine kinase activity	4/93	60/18522	0.0666667	13.2774	6.76653	0.000234237	0.0306207	0.0266803	KDR/FLT1/TIE1/FLT4	4
GO:0005112	Notch binding	3/93	26/18522	0.115385	22.9801	7.96712	0.000293021	0.0306207	0.0266803	TCIM/NOTCH4/DLL4	3
GO:0019838	growth factor binding	5/93	135/18522	0.037037	7.37634	5.28209	0.000593888	0.0321328	0.0279978	KDR/FLT1/FLT4/PDGFB/LRRC32	5
GO:0019199	transmembrane receptor protein kinase activity	4/93	79/18522	0.0506329	10.0841	5.74782	0.000671179	0.0321328	0.0279978	KDR/FLT1/TIE1/FLT4	4
GO:0019001	guanyl nucleotide binding	8/93	401/18522	0.0199501	3.97329	4.27604	0.000922472	0.0321328	0.0279978	GIMAP8/PDE2A/GIMAP5/GIMAP4/NPR1/GIMAP6/GIMAP7/GIMAP1	8
GO:0032561	guanyl ribonucleotide binding	8/93	401/18522	0.0199501	3.97329	4.27604	0.000922472	0.0321328	0.0279978	GIMAP8/PDE2A/GIMAP5/GIMAP4/NPR1/GIMAP6/GIMAP7/GIMAP1	8
GO:0005178	integrin binding	5/93	157/18522	0.0318471	6.34272	4.77572	0.00117119	0.0349683	0.0304685	KDR/ICAM2/VWF/ICAM1/ESM1	5

### Sheet: CNCC
ID	Description	GeneRatio	BgRatio	RichFactor	FoldEnrichment	zScore	pvalue	p.adjust	qvalue	geneID	Count
GO:0050840	extracellular matrix binding	4/88	64/18522	0.0625	13.1548	6.72993	0.000243172	0.0392144	0.0329051	ADGRG6/SPP1/ADAMTS15/OLFML2A	4
GO:0008066	glutamate receptor activity	3/88	27/18522	0.111111	23.3864	8.0427	0.000279106	0.0392144	0.0329051	GRIK2/GRID2/GRIK3	3
GO:0030296	protein tyrosine kinase activator activity	3/88	32/18522	0.09375	19.7322	7.32757	0.000465236	0.0435771	0.0365659	ERBB3/AFAP1L2/ALK	3

### Sheet: other blood cells
ID	Description	GeneRatio	BgRatio	RichFactor	FoldEnrichment	zScore	pvalue	p.adjust	qvalue	geneID	Count
GO:0140375	immune receptor activity	10/97	151/18522	0.0662252	12.6456	10.4255	6.58966e-09	1.654e-06	1.35261e-06	IL6R/IL10RA/FCGR2A/CD200R1/CX3CR1/C3AR1/CCR1/FCGR1A/HLA-DRA/LILRB2	10
GO:0038024	cargo receptor activity	7/97	73/18522	0.0958904	18.3101	10.752	1.06612e-07	1.33799e-05	1.09418e-05	MRC1/CD163/LYVE1/FOLR2/ITGAM/APOBR/ASGR2	7
GO:0035325	Toll-like receptor binding	4/97	13/18522	0.307692	58.7534	15.1137	4.87374e-07	4.07769e-05	3.33466e-05	TLR1/LY96/TLR6/TLR10	4
GO:0071723	lipopeptide binding	3/97	10/18522	0.3	57.2845	12.9174	1.62692e-05	0.00102089	0.000834868	TLR1/TLR6/TLR10	3
GO:0038187	pattern recognition receptor activity	4/97	34/18522	0.117647	22.4645	9.08929	2.9055e-05	0.00145856	0.00119278	CD14/CLEC7A/LY96/TLR7	4
GO:0019763	immunoglobulin receptor activity	3/97	13/18522	0.230769	44.065	11.2699	3.83346e-05	0.00160366	0.00131145	FCGR2A/CD200R1/FCGR1A	3
GO:0033218	amide binding	10/97	409/18522	0.0244499	4.66867	5.44364	5.61595e-05	0.00201372	0.00164678	C1QA/TLR1/FOLR2/ITGAM/TLR6/TLR10/P2RX1/TREM2/HLA-DRA/LILRB2	10
GO:0050135	NADP+ nucleosidase activity	3/97	16/18522	0.1875	35.8028	10.1049	7.42087e-05	0.0020696	0.00169248	TLR1/TLR6/TLR10	3
GO:0061809	NAD+ nucleotidase, cyclic ADP-ribose generating	3/97	16/18522	0.1875	35.8028	10.1049	7.42087e-05	0.0020696	0.00169248	TLR1/TLR6/TLR10	3
GO:0001540	amyloid-beta binding	5/97	85/18522	0.0588235	11.2323	6.86041	8.36277e-05	0.00209906	0.00171657	C1QA/ITGAM/TLR6/TREM2/LILRB2	5
GO:0030246	carbohydrate binding	8/97	279/18522	0.0286738	5.47522	5.46491	0.000108791	0.00248242	0.00203008	MRC1/CLEC7A/SIGLEC1/CD33/HLA-DRA/SIGLEC5/SIGLEC14/ASGR2	8
GO:0033691	sialic acid binding	3/97	22/18522	0.136364	26.0384	8.52603	0.000199472	0.00417229	0.00341202	CD33/SIGLEC5/SIGLEC14	3
GO:0042277	peptide binding	8/97	336/18522	0.0238095	4.54639	4.75995	0.000384053	0.00741518	0.006064	C1QA/TLR1/ITGAM/TLR6/TLR10/TREM2/HLA-DRA/LILRB2	8
GO:0043177	organic acid binding	6/97	208/18522	0.0288462	5.50813	4.74407	0.000789317	0.0141513	0.0115727	FOLR2/P2RX1/CD33/ALOX5AP/SIGLEC5/SIGLEC14	6
GO:0019955	cytokine binding	5/97	145/18522	0.0344828	6.58443	4.89824	0.000992389	0.0163866	0.0134006	CSF1R/IL6R/IL10RA/CX3CR1/CCR1	5
GO:0001530	lipopolysaccharide binding	3/97	39/18522	0.0769231	14.6883	6.20885	0.00110985	0.0163866	0.0134006	CD14/LY96/TREM2	3
GO:0016799	hydrolase activity, hydrolyzing N-glycosyl compounds	3/97	39/18522	0.0769231	14.6883	6.20885	0.00110985	0.0163866	0.0134006	TLR1/TLR6/TLR10	3
GO:0001851	complement component C3b binding	2/97	11/18522	0.181818	34.7179	8.11627	0.00144772	0.0191252	0.0156402	ITGAM/VSIG4	2
GO:0019864	IgG binding	2/97	11/18522	0.181818	34.7179	8.11627	0.00144772	0.0191252	0.0156402	FCGR2A/FCGR1A	2
GO:0004896	cytokine receptor activity	4/97	96/18522	0.0416667	7.95619	4.95799	0.00162469	0.0203898	0.0166744	IL6R/IL10RA/CX3CR1/CCR1	4
GO:0072341	modified amino acid binding	4/97	101/18522	0.039604	7.56231	4.79817	0.00195755	0.0233974	0.019134	FOLR2/CD300A/TIMD4/TREM2	4
GO:0015026	coreceptor activity	3/97	57/18522	0.0526316	10.0499	4.96503	0.0033198	0.0366807	0.0299968	CD86/LY96/CD28	3
GO:0008429	phosphatidylethanolamine binding	2/97	17/18522	0.117647	22.4645	6.42415	0.00350732	0.0366807	0.0299968	CD300A/TREM2	2
GO:0016004	phospholipase activator activity	2/97	17/18522	0.117647	22.4645	6.42415	0.00350732	0.0366807	0.0299968	BTK/CCL3	2
GO:0031406	carboxylic acid binding	5/97	196/18522	0.0255102	4.87113	3.95318	0.00370194	0.0371675	0.0303949	FOLR2/CD33/ALOX5AP/SIGLEC5/SIGLEC14	5
GO:0016798	hydrolase activity, acting on glycosyl bonds	4/97	133/18522	0.0300752	5.74281	3.98288	0.00526095	0.0478915	0.0391648	TLR1/TLR6/TLR10/LYZ	4
GO:0001846	opsonin binding	2/97	21/18522	0.0952381	18.1856	5.71729	0.00534248	0.0478915	0.0391648	ITGAM/VSIG4	2
GO:0060229	lipase activator activity	2/97	21/18522	0.0952381	18.1856	5.71729	0.00534248	0.0478915	0.0391648	BTK/CCL3	2
GO:0001786	phosphatidylserine binding	3/97	69/18522	0.0434783	8.30211	4.40914	0.005682	0.0491787	0.0402174	CD300A/TIMD4/TREM2	3
