## Supplemental Table 5 for "Gene expression patterns of the developing human face at single cell resolution reveal cell type contributions to normal facial variation and disease risk"

### Sheet: mesenchyme
category	subcategory	ID	Description	GeneRatio	BgRatio	RichFactor	FoldEnrichment	zScore	pvalue	p.adjust	qvalue	geneID	Count
Organismal Systems	Digestive system	hsa04974	Protein digestion and absorption	6/43	105/8846	0.0571429	11.7555	7.74839	1.03425e-05	0.00132383	0.00101247	1281/1278/255631/1277/4311/1293	6
Cellular Processes	Cellular community - eukaryotes	hsa04510	Focal adhesion	7/43	203/8846	0.0344828	7.09383	6.13866	4.82994e-05	0.00306803	0.00234644	5156/1278/1277/5159/1293/8516/2277	7
Cellular Processes	Cellular community - eukaryotes	hsa04540	Gap junction	5/43	92/8846	0.0543478	11.1805	6.86004	7.68461e-05	0.00306803	0.00234644	5156/5159/1902/5593/111	5
		hsa04820	Cytoskeleton in muscle cells	7/43	232/8846	0.0301724	6.2071	5.61701	0.000112276	0.00306803	0.00234644	1281/1278/255631/1277/1293/8516/2199	7
Human Diseases	Endocrine and metabolic disease	hsa04933	AGE-RAGE signaling pathway in diabetic complications	5/43	101/8846	0.049505	10.1842	6.48769	0.000119845	0.00306803	0.00234644	1281/1278/1277/7412/2277	5
Environmental Information Processing	Signal transduction	hsa04151	PI3K-Akt signaling pathway	8/43	362/8846	0.0220994	4.54632	4.81504	0.000300149	0.00594597	0.00454749	5156/1278/1277/5159/1902/1293/8516/2277	8
Organismal Systems	Immune system	hsa04611	Platelet activation	5/43	126/8846	0.0396825	8.16353	5.66007	0.00033785	0.00594597	0.00454749	1281/1278/1277/5593/111	5
Organismal Systems	Endocrine system	hsa04926	Relaxin signaling pathway	5/43	130/8846	0.0384615	7.91234	5.54889	0.000390347	0.00594597	0.00454749	1281/1278/1277/2277/111	5
Human Diseases	Cancer: overview	hsa05205	Proteoglycans in cancer	6/43	204/8846	0.0294118	6.05062	5.10059	0.000418076	0.00594597	0.00454749	7291/1278/1277/117581/4060/60495	6
Environmental Information Processing	Signaling molecules and interaction	hsa04512	ECM-receptor interaction	4/43	89/8846	0.0449438	9.24588	5.46415	0.000875744	0.0112095	0.00857307	1278/1277/1293/8516	4
Organismal Systems	Environmental adaptation	hsa04713	Circadian entrainment	4/43	97/8846	0.0412371	8.48334	5.17928	0.00120828	0.0140599	0.0107531	775/8913/5593/111	4
Environmental Information Processing	Signal transduction	hsa04010	MAPK signaling pathway	6/43	300/8846	0.02	4.11442	3.83552	0.00306344	0.0326767	0.0249912	5156/775/5159/2122/8913/2277	6
Environmental Information Processing	Signal transduction	hsa04015	Rap1 signaling pathway	5/43	212/8846	0.0235849	4.85191	3.9674	0.00346038	0.0340714	0.0260579	5156/5159/1902/2277/111	5
Organismal Systems	Endocrine system	hsa04927	Cortisol synthesis and secretion	3/43	65/8846	0.0461538	9.49481	4.80404	0.00378952	0.034647	0.0264981	775/8913/111	3
Organismal Systems	Endocrine system	hsa04924	Renin secretion	3/43	69/8846	0.0434783	8.94439	4.62999	0.0044847	0.0382695	0.0292686	775/5593/111	3
Cellular Processes	Cell motility	hsa04810	Regulation of actin cytoskeleton	5/43	230/8846	0.0217391	4.47219	3.72892	0.00489519	0.0391615	0.0299508	5156/5159/1902/8516/6387	5
Environmental Information Processing	Signal transduction	hsa04072	Phospholipase D signaling pathway	4/43	149/8846	0.0268456	5.52271	3.89112	0.00573013	0.0431445	0.032997	5156/5159/1902/111	4

### Sheet: ectoderm
category	subcategory	ID	Description	GeneRatio	BgRatio	RichFactor	FoldEnrichment	zScore	pvalue	p.adjust	qvalue	geneID	Count
Cellular Processes	Cellular community - eukaryotes	hsa04530	Tight junction	10/47	170/8846	0.0588235	11.0713	9.69021	1.47812e-08	1.22684e-06	9.95785e-07	9074/1364/3993/79784/57530/1365/1366/91862/153562/9071	10
Human Diseases	Infectious disease: bacterial	hsa05130	Pathogenic Escherichia coli infection	7/47	203/8846	0.0344828	6.4901	5.78331	8.7221e-05	0.00277483	0.00225224	4645/9074/1364/79784/1365/1366/9071	7
Environmental Information Processing	Signaling molecules and interaction	hsa04512	ECM-receptor interaction	5/47	89/8846	0.0561798	10.5738	6.63408	0.000101225	0.00277483	0.00225224	3673/255743/3675/3918/3691	5
Environmental Information Processing	Signal transduction	hsa04390	Hippo signaling pathway	6/47	157/8846	0.0382166	7.19284	5.72185	0.000167158	0.00277483	0.00225224	999/23286/3993/166824/7475/54361	6
Environmental Information Processing	Signaling molecules and interaction	hsa04514	Cell adhesion molecules	6/47	157/8846	0.0382166	7.19284	5.72185	0.000167158	0.00277483	0.00225224	999/9074/1364/1365/1366/9071	6
Organismal Systems	Immune system	hsa04670	Leukocyte transendothelial migration	5/47	116/8846	0.0431034	8.11262	5.6355	0.000351502	0.00486244	0.00394669	9074/1364/1365/1366/9071	5
Human Diseases	Infectious disease: viral	hsa05160	Hepatitis C	5/47	159/8846	0.0314465	5.91864	4.57393	0.00146945	0.0174235	0.0141421	9074/1364/1365/1366/9071	5
Human Diseases	Infectious disease: viral	hsa05165	Human papillomavirus infection	7/47	333/8846	0.021021	3.95642	4.0191	0.0017275	0.0179229	0.0145474	3673/3993/3675/7475/3918/3691/54361	7

### Sheet: muscle
category	subcategory	ID	Description	GeneRatio	BgRatio	RichFactor	FoldEnrichment	zScore	pvalue	p.adjust	qvalue	geneID	Count
		hsa04820	Cytoskeleton in muscle cells	16/48	232/8846	0.0689655	12.7098	13.3496	3.20066e-14	2.62454e-12	2.291e-12	4703/27295/70/7138/84675/6442/7139/1674/7125/4632/4635/4621/2027/7135/88/7273	16
Environmental Information Processing	Signal transduction	hsa04020	Calcium signaling pathway	11/48	254/8846	0.0433071	7.98114	8.33822	7.77352e-08	3.18714e-06	2.7821e-06	2255/6263/6261/5137/4233/2264/487/2250/7125/100507027/10345	11
Cellular Processes	Cell motility	hsa04814	Motor proteins	9/48	197/8846	0.0456853	8.41942	7.77853	8.88129e-07	2.42755e-05	2.11904e-05	70/23026/7138/7139/7125/4632/4635/4621/7135	9
Human Diseases	Cardiovascular disease	hsa05410	Hypertrophic cardiomyopathy	6/48	99/8846	0.0606061	11.1692	7.5154	1.41582e-05	0.000290243	0.000253357	70/487/6442/7139/1674/7273	6
Human Diseases	Cardiovascular disease	hsa05414	Dilated cardiomyopathy	6/48	105/8846	0.0571429	10.531	7.25651	1.98423e-05	0.000325413	0.000284058	70/487/6442/7139/1674/7273	6
Organismal Systems	Circulatory system	hsa04260	Cardiac muscle contraction	5/48	87/8846	0.0574713	10.5915	6.64042	0.000100608	0.00137498	0.00120024	70/487/7139/10345/4635	5
Human Diseases	Cardiovascular disease	hsa05412	Arrhythmogenic right ventricular cardiomyopathy	4/48	86/8846	0.0465116	8.57171	5.21157	0.0011697	0.0137022	0.0119608	487/6442/1674/88	4
Organismal Systems	Circulatory system	hsa04261	Adrenergic signaling in cardiomyocytes	5/48	154/8846	0.0324675	5.9835	4.608	0.00140335	0.0143843	0.0125563	6332/70/487/7139/4635	5

### Sheet: red blood cells
category	subcategory	ID	Description	GeneRatio	BgRatio	RichFactor	FoldEnrichment	zScore	pvalue	p.adjust	qvalue	geneID	Count
Human Diseases	Infectious disease: parasitic	hsa05144	Malaria	7/45	50/8846	0.14	27.5209	13.4468	4.59358e-09	3.35331e-07	3.23968e-07	3039/3040/2994/2993/2995/1379/2532	7
Organismal Systems	Digestive system	hsa04978	Mineral absorption	7/45	61/8846	0.114754	22.5581	12.0807	1.92473e-08	7.02528e-07	6.78722e-07	4502/4495/4496/4493/4501/7018/4494	7
Cellular Processes	Cell growth and death	hsa04216	Ferroptosis	4/45	42/8846	0.0952381	18.7217	8.2315	5.68034e-05	0.00138222	0.00133538	64116/7018/55240/23305	4
Metabolism	Metabolism of cofactors and vitamins	hsa00860	Porphyrin metabolism	3/45	46/8846	0.0652174	12.8203	5.74718	0.00160282	0.0292514	0.0282602	212/645/2235	3

### Sheet: endothelium
category	subcategory	ID	Description	GeneRatio	BgRatio	RichFactor	FoldEnrichment	zScore	pvalue	p.adjust	qvalue	geneID	Count
Human Diseases	Cardiovascular disease	hsa05418	Fluid shear stress and atherosclerosis	10/45	141/8846	0.070922	13.9417	11.0766	1.52302e-09	2.51299e-07	2.0681e-07	3791/5175/1003/857/5155/10365/3383/4846/5600/6401	10
Environmental Information Processing	Signaling molecules and interaction	hsa04514	Cell adhesion molecules	9/45	157/8846	0.0573248	11.2688	9.28268	7.12867e-08	5.88115e-06	4.83999e-06	5175/1003/947/90952/7122/3384/958/3383/6401	9
Organismal Systems	Immune system	hsa04670	Leukocyte transendothelial migration	6/45	116/8846	0.0517241	10.1678	7.10685	2.397e-05	0.00131835	0.00108496	5175/1003/90952/7122/3383/5600	6
Environmental Information Processing	Signal transduction	hsa04371	Apelin signaling pathway	6/45	140/8846	0.0428571	8.42476	6.33179	6.91897e-05	0.0028396	0.0023369	196883/187/146850/10365/8862/4846	6
Environmental Information Processing	Signal transduction	hsa04015	Rap1 signaling pathway	7/45	212/8846	0.0330189	6.49078	5.78608	8.60486e-05	0.0028396	0.0023369	3791/2321/25780/2324/196883/5155/5600	7
Human Diseases	Infectious disease: parasitic	hsa05144	Malaria	4/45	50/8846	0.08	15.7262	7.4666	0.00011346	0.00312016	0.00256779	5175/958/3383/6401	4
Organismal Systems	Immune system	hsa04611	Platelet activation	5/45	126/8846	0.0396825	7.80071	5.49756	0.000419178	0.00988062	0.00813142	196883/7450/146850/4846/5600	5
Cellular Processes	Cellular community - eukaryotes	hsa04510	Focal adhesion	6/45	203/8846	0.0295567	5.81018	4.95754	0.000523765	0.0108026	0.00889022	3791/2321/2324/857/5155/7450	6
Environmental Information Processing	Signal transduction	hsa04010	MAPK signaling pathway	7/45	300/8846	0.0233333	4.58681	4.51936	0.000720862	0.011992	0.00986905	3791/2321/25780/2324/5155/1847/5600	7
Human Diseases	Cardiovascular disease	hsa05417	Lipid and atherosclerosis	6/45	216/8846	0.0277778	5.46049	4.74563	0.00072679	0.011992	0.00986905	958/3383/8797/4846/5600/6401	6
Environmental Information Processing	Signal transduction	hsa04022	cGMP-PKG signaling pathway	5/45	166/8846	0.0301205	5.92102	4.57655	0.00145926	0.0198134	0.0163058	196883/5138/146850/4881/4846	5
Human Diseases	Drug resistance: antineoplastic	hsa01522	Endocrine resistance	4/45	99/8846	0.040404	7.94254	4.96701	0.00154714	0.0198134	0.0163058	4855/196883/54567/5600	4
Human Diseases	Endocrine and metabolic disease	hsa04933	AGE-RAGE signaling pathway in diabetic complications	4/45	101/8846	0.039604	7.78526	4.90384	0.00166572	0.0198134	0.0163058	3383/4846/5600/6401	4
Environmental Information Processing	Signal transduction	hsa04020	Calcium signaling pathway	6/45	254/8846	0.023622	4.64357	4.21295	0.00168114	0.0198134	0.0163058	3791/2321/2324/196883/5155/4846	6
Environmental Information Processing	Signal transduction	hsa04151	PI3K-Akt signaling pathway	7/45	362/8846	0.019337	3.80123	3.89127	0.00214656	0.0236122	0.019432	3791/2321/2324/5155/7450/146850/4846	7
Environmental Information Processing	Signal transduction	hsa04668	TNF signaling pathway	4/45	119/8846	0.0336134	6.60766	4.40364	0.0030315	0.0312623	0.0257278	843/3383/5600/6401	4
Environmental Information Processing	Signal transduction	hsa04370	VEGF signaling pathway	3/45	60/8846	0.05	9.82889	4.90654	0.00343845	0.0333731	0.027465	3791/4846/5600	3
Environmental Information Processing	Signal transduction	hsa04330	Notch signaling pathway	3/45	62/8846	0.0483871	9.51183	4.80908	0.00377339	0.0342143	0.0281572	4855/54567/4242	3
Metabolism	Nucleotide metabolism	hsa00230	Purine metabolism	4/45	128/8846	0.03125	6.14306	4.1909	0.00393983	0.0342143	0.0281572	196883/4907/5138/4881	4
Human Diseases	Cardiovascular disease	hsa05416	Viral myocarditis	3/45	69/8846	0.0434783	8.54686	4.49994	0.00509975	0.042073	0.0346246	857/958/3383	3

### Sheet: CNCC
category	subcategory	ID	Description	GeneRatio	BgRatio	RichFactor	FoldEnrichment	zScore	pvalue	p.adjust	qvalue	geneID	Count

### Sheet: other blood cells
category	subcategory	ID	Description	GeneRatio	BgRatio	RichFactor	FoldEnrichment	zScore	pvalue	p.adjust	qvalue	geneID	Count
Human Diseases	Infectious disease: bacterial	hsa05150	Staphylococcus aureus infection	9/64	100/8846	0.09	12.4397	9.82091	3.44832e-08	1.86521e-06	1.09077e-06	714/713/2212/712/3684/3683/719/2209/3122	9
Human Diseases	Infectious disease: bacterial	hsa05152	Tuberculosis	11/64	180/8846	0.0611111	8.4467	8.61654	5.31573e-08	1.86521e-06	1.09077e-06	4360/3587/929/2212/7096/3684/64581/10333/2209/3122/3687	11
Organismal Systems	Development and regeneration	hsa04380	Osteoclast differentiation	10/64	142/8846	0.0704225	9.73371	8.95624	5.97879e-08	1.86521e-06	1.09077e-06	1436/7305/6688/2212/695/2209/4689/54209/10990/10288	10
Human Diseases	Infectious disease: bacterial	hsa05133	Pertussis	8/64	78/8846	0.102564	14.1763	9.97774	7.5362e-08	1.86521e-06	1.09077e-06	714/3394/713/929/712/3684/23643/834	8
Cellular Processes	Transport and catabolism	hsa04145	Phagosome	10/64	157/8846	0.0636943	8.80374	8.4219	1.54844e-07	3.06592e-06	1.79293e-06	1536/4360/929/2212/3684/64581/10333/2209/4689/3122	10
Organismal Systems	Immune system	hsa04610	Complement and coagulation cascades	8/64	88/8846	0.0909091	12.5653	9.30764	1.95228e-07	3.22126e-06	1.88378e-06	714/713/712/2162/3684/11326/719/3687	8
Human Diseases	Immune disease	hsa05322	Systemic lupus erythematosus	8/64	139/8846	0.057554	7.95504	7.05529	6.40525e-06	7.65555e-05	4.47693e-05	942/714/713/2212/712/940/2209/3122	8
Organismal Systems	Immune system	hsa04640	Hematopoietic cell lineage	7/64	99/8846	0.0707071	9.77304	7.49343	6.54824e-06	7.65555e-05	4.47693e-05	1436/3570/929/3684/945/2209/3122	7
Human Diseases	Infectious disease: viral	hsa05171	Coronavirus disease - COVID-19	10/64	238/8846	0.0420168	5.80751	6.418	6.9596e-06	7.65555e-05	4.47693e-05	1536/3570/714/713/2212/712/2162/719/51284/834	10
Organismal Systems	Immune system	hsa04613	Neutrophil extracellular trap formation	9/64	192/8846	0.046875	6.479	6.55218	8.70812e-06	8.62104e-05	5.04154e-05	1536/2212/3684/64581/3683/2209/4689/51284/834	9
Organismal Systems	Immune system	hsa04620	Toll-like receptor signaling pathway	7/64	109/8846	0.0642202	8.87643	7.06324	1.23851e-05	0.000111466	6.51848e-05	942/929/7096/23643/10333/51284/6348	7
Human Diseases	Infectious disease: parasitic	hsa05140	Leishmaniasis	6/64	77/8846	0.0779221	10.7703	7.35055	1.79334e-05	0.00014795	8.65206e-05	1536/2212/3684/2209/4689/3122	6
Environmental Information Processing	Signaling molecules and interaction	hsa04061	Viral protein interaction with cytokine and cytokine receptor	6/64	100/8846	0.06	8.29312	6.26111	7.9218e-05	0.000603275	0.000352793	1436/3570/3587/1524/1230/6348	6
Human Diseases	Infectious disease: parasitic	hsa05142	Chagas disease	6/64	103/8846	0.0582524	8.05158	6.14493	9.34302e-05	0.000660685	0.000386365	714/713/712/10333/2769/6348	6
Human Diseases	Cancer: specific types	hsa05221	Acute myeloid leukemia	5/64	68/8846	0.0735294	10.1631	6.47505	0.000124145	0.000798374	0.000466885	1436/929/6688/3684/2209	5
Environmental Information Processing	Signaling molecules and interaction	hsa04514	Cell adhesion molecules	7/64	157/8846	0.044586	6.16262	5.57157	0.00012903	0.000798374	0.000466885	5788/942/3684/3683/6614/940/3122	7
Human Diseases	Cardiovascular disease	hsa05417	Lipid and atherosclerosis	8/64	216/8846	0.037037	5.11921	5.23212	0.000151554	0.000882579	0.000516128	1536/929/7409/23643/10333/4689/834/6348	8
Organismal Systems	Immune system	hsa04662	B cell receptor signaling pathway	5/64	91/8846	0.0549451	7.59444	5.39775	0.000487503	0.00268127	0.00156799	7409/695/27071/10990/10288	5
Human Diseases	Immune disease	hsa05323	Rheumatoid arthritis	5/64	94/8846	0.0531915	7.35206	5.28527	0.000565933	0.0028625	0.00167398	942/3683/940/3122/6348	5
Human Diseases	Endocrine and metabolic disease	hsa04936	Alcoholic liver disease	6/64	144/8846	0.0416667	5.75911	4.91519	0.000578283	0.0028625	0.00167398	714/713/929/712/23643/719	6
Organismal Systems	Immune system	hsa04666	Fc gamma R-mediated phagocytosis	5/64	98/8846	0.0510204	7.05198	5.14278	0.000684826	0.00322847	0.00188799	5788/3055/2212/7409/2209	5
Cellular Processes	Transport and catabolism	hsa04148	Efferocytosis	6/64	157/8846	0.0382166	5.28225	4.62145	0.00091098	0.00409941	0.00239732	714/713/712/1524/91937/834	6
Organismal Systems	Immune system	hsa04670	Leukocyte transendothelial migration	5/64	116/8846	0.0431034	5.9577	4.58823	0.00146406	0.00624842	0.00365405	1536/7409/3684/3683/4689	5
Human Diseases	Cardiovascular disease	hsa05416	Viral myocarditis	4/64	69/8846	0.057971	8.01268	4.99204	0.00151477	0.00624842	0.00365405	942/3683/940/3122	4
Human Diseases	Infectious disease: bacterial	hsa05132	Salmonella infection	7/64	251/8846	0.0278884	3.85471	3.91667	0.00213048	0.00843671	0.00493375	5788/3071/27128/929/23643/10333/834	7
Human Diseases	Immune disease	hsa05330	Allograft rejection	3/64	38/8846	0.0789474	10.912	5.22705	0.00254369	0.00959333	0.00561013	942/940/3122	3
Human Diseases	Cancer: overview	hsa05202	Transcriptional misregulation in cancer	6/64	193/8846	0.0310881	4.29696	3.95322	0.00261636	0.00959333	0.00561013	1436/942/929/6688/3684/2209	6
Organismal Systems	Immune system	hsa04650	Natural killer cell mediated cytotoxicity	5/64	135/8846	0.037037	5.11921	4.11708	0.00284939	0.0100746	0.0058916	7305/7409/3683/10870/962	5
Human Diseases	Endocrine and metabolic disease	hsa04940	Type I diabetes mellitus	3/64	43/8846	0.0697674	9.64317	4.84991	0.00362681	0.0123812	0.00724046	942/940/3122	3
Human Diseases	Immune disease	hsa05332	Graft-versus-host disease	3/64	44/8846	0.0681818	9.42401	4.78186	0.00387227	0.0127785	0.0074728	942/940/3122	3
Environmental Information Processing	Signal transduction	hsa04015	Rap1 signaling pathway	6/64	212/8846	0.0283019	3.91185	3.66331	0.00416151	0.01329	0.00777193	1436/2533/54518/7409/3684/3683	6
Organismal Systems	Immune system	hsa04672	Intestinal immune network for IgA production	3/64	49/8846	0.0612245	8.46237	4.47147	0.00525045	0.0162436	0.00949917	942/940/3122	3
Human Diseases	Immune disease	hsa05320	Autoimmune thyroid disease	3/64	53/8846	0.0566038	7.8237	4.25336	0.00654057	0.0196217	0.0114747	942/940/3122	3
Human Diseases	Infectious disease: bacterial	hsa05134	Legionellosis	3/64	56/8846	0.0535714	7.40458	4.10423	0.0076216	0.0221923	0.012978	929/3684/834	3
Organismal Systems	Immune system	hsa04062	Chemokine signaling pathway	5/64	193/8846	0.0259067	3.5808	3.09451	0.0126508	0.0355186	0.0207711	3055/7409/1524/1230/6348	5
Organismal Systems	Immune system	hsa04611	Platelet activation	4/64	126/8846	0.031746	4.3879	3.26964	0.0129158	0.0355186	0.0207711	54518/2212/695/5023	4
Organismal Systems	Immune system	hsa04664	Fc epsilon RI signaling pathway	3/64	69/8846	0.0434783	6.00951	3.56606	0.013481	0.0360707	0.021094	7409/695/241	3
Human Diseases	Infectious disease: bacterial	hsa05135	Yersinia infection	4/64	138/8846	0.0289855	4.00634	3.03851	0.0175061	0.045608	0.0266713	2533/2212/7409/834	4
