## Supplemental Table 14 for "Gene expression patterns of the developing human face at single cell resolution reveal cell type contributions to normal facial variation and disease risk"

### Sheet: mesenchyme
ID	Description	GeneRatio	BgRatio	RichFactor	FoldEnrichment	zScore	pvalue	p.adjust	qvalue	geneID	Count
GO:0005581	collagen trimer	9/96	86/19894	0.104651	21.6868	13.3874	3.27715e-10	5.1779e-08	4.79499e-08	COL3A1/COL1A2/COL26A1/COL23A1/COL6A3/COL9A1/COL6A2/LUM/COL6A1	9
GO:0062023	collagen-containing extracellular matrix	15/96	428/19894	0.0350467	7.2627	9.12054	2.0468e-09	1.61697e-07	1.49739e-07	COL3A1/COL1A2/COL26A1/COL23A1/COL6A3/SFRP2/CXCL12/ADAMTS3/COL9A1/ADAMTS2/COL6A2/LUM/COL6A1/ELN/ASPN	15
GO:0005583	fibrillar collagen trimer	3/96	12/19894	0.25	51.8073	12.2592	2.32127e-05	0.0009169	0.000849095	COL3A1/COL1A2/LUM	3
GO:0098643	banded collagen fibril	3/96	12/19894	0.25	51.8073	12.2592	2.32127e-05	0.0009169	0.000849095	COL3A1/COL1A2/LUM	3
GO:0098644	complex of collagen trimers	3/96	21/19894	0.142857	29.6042	9.13235	0.000135975	0.00361144	0.00334438	COL3A1/COL1A2/LUM	3
GO:0005788	endoplasmic reticulum lumen	8/96	313/19894	0.0255591	5.29659	5.33524	0.000137143	0.00361144	0.00334438	COL3A1/COL1A2/COL26A1/COL23A1/COL6A3/COL9A1/COL6A2/COL6A1	8
GO:0042383	sarcolemma	5/96	141/19894	0.035461	7.34855	5.26796	0.000607065	0.0137023	0.012689	COL6A3/COL6A2/VCAM1/COL6A1/SGCZ	5
GO:0032591	dendritic spine membrane	2/96	15/19894	0.133333	27.6306	7.18462	0.00232266	0.0458725	0.0424802	ITGA8/GRIA1	2

### Sheet: ectoderm
ID	Description	GeneRatio	BgRatio	RichFactor	FoldEnrichment	zScore	pvalue	p.adjust	qvalue	geneID	Count
GO:0016327	apicolateral plasma membrane	7/98	23/19894	0.304348	61.7826	20.5214	1.30126e-11	2.30324e-09	1.91765e-09	CLDN7/FZD6/CLDN6/OCLN/CLDN3/CLDN4/KRT8	7
GO:0043296	apical junction complex	11/98	150/19894	0.0733333	14.8867	12.0116	1.97539e-10	1.74822e-08	1.45555e-08	EPCAM/PLEKHA7/CDH1/CLDN7/CLDN6/OCLN/CGN/CLDN3/CLDN4/MARVELD2/ILDR1	11
GO:0005923	bicellular tight junction	9/98	126/19894	0.0714286	14.5	10.6958	1.20344e-08	6.08295e-07	5.06461e-07	EPCAM/CLDN7/CLDN6/OCLN/CGN/CLDN3/CLDN4/MARVELD2/ILDR1	9
GO:0070160	tight junction	9/98	131/19894	0.0687023	13.9466	10.4602	1.69324e-08	6.08295e-07	5.06461e-07	EPCAM/CLDN7/CLDN6/OCLN/CGN/CLDN3/CLDN4/MARVELD2/ILDR1	9
GO:0005604	basement membrane	8/98	92/19894	0.0869565	17.6522	11.2638	1.71835e-08	6.08295e-07	5.06461e-07	FREM2/LAMA5/COL4A6/LAMC2/VWA2/COL17A1/ITGB4/LAMA3	8
GO:0030057	desmosome	5/98	27/19894	0.185185	37.5926	13.387	1.9386e-07	5.71886e-06	4.76147e-06	DSP/DSG2/PERP/DSC2/PKP2	5
GO:0045178	basal part of cell	11/98	305/19894	0.0360656	7.32131	7.82754	3.15009e-07	7.96523e-06	6.63177e-06	EPCAM/MAP7/DSP/CLDN7/ST14/ITGA3/ITGB4/CLDN4/KRT14/MARVELD2/ATP2C2	11
GO:0005912	adherens junction	9/98	188/19894	0.0478723	9.71809	8.45036	3.78717e-07	8.37912e-06	6.97637e-06	PLEKHA7/CDH3/CDH1/DSP/DSC2/PKP2/KRT18/LAMA3/NECTIN4	9
GO:0016328	lateral plasma membrane	6/98	68/19894	0.0882353	17.9118	9.8288	1.04709e-06	2.05927e-05	1.71453e-05	EPCAM/CDH1/CLDN7/DSG2/CLDN3/CLDN4	6
GO:0009925	basal plasma membrane	10/98	286/19894	0.034965	7.0979	7.30838	1.48154e-06	2.62233e-05	2.18333e-05	EPCAM/MAP7/DSP/CLDN7/ST14/ITGA3/ITGB4/CLDN4/MARVELD2/ATP2C2	10
GO:0001533	cornified envelope	5/98	60/19894	0.0833333	16.9167	8.68754	1.15335e-05	0.000185585	0.000154516	DSP/DSG2/DSC2/PKP2/KRT14	5
GO:0016323	basolateral plasma membrane	8/98	255/19894	0.0313725	6.36863	6.07083	3.80156e-05	0.00056073	0.000466858	EPCAM/MAP7/DSP/CLDN7/ST14/ITGA3/MARVELD2/ATP2C2	8
GO:0062023	collagen-containing extracellular matrix	10/98	428/19894	0.0233645	4.74299	5.50778	4.95787e-05	0.000675033	0.000562025	FREM2/BCAM/LAMA5/COL4A6/LAMC2/VWA2/COL17A1/ITGB4/LAMA3/F3	10
GO:0014704	intercalated disc	4/98	51/19894	0.0784314	15.9216	7.50707	0.000115849	0.00146467	0.00121947	DSP/DSG2/DSC2/PKP2	4
GO:0016459	myosin complex	4/98	57/19894	0.0701754	14.2456	7.04605	0.000179029	0.00211254	0.00175888	MYO5B/CGN/MYH14/MYO5C	4
GO:0044291	cell-cell contact zone	4/98	73/19894	0.0547945	11.1233	6.0967	0.000464502	0.004908	0.00408635	DSP/DSG2/DSC2/PKP2	4
GO:0008305	integrin complex	3/98	31/19894	0.0967742	19.6452	7.30969	0.00047139	0.004908	0.00408635	ITGA3/ITGB4/ITGB6	3
GO:0045177	apical part of cell	9/98	468/19894	0.0192308	3.90385	4.4728	0.000504976	0.0049656	0.00413431	EPCAM/DSG2/FZD6/LRP2/MYO5B/STX3/OCLN/CLDN4/MARVELD2	9
GO:0005882	intermediate filament	6/98	216/19894	0.0277778	5.63889	4.82308	0.000701326	0.00653341	0.00543965	DSP/PKP2/KRT18/KRT14/KRT8/KRT5	6
GO:0016324	apical plasma membrane	8/98	402/19894	0.0199005	4.0398	4.33216	0.000837274	0.00740988	0.00616939	EPCAM/DSG2/FZD6/LRP2/STX3/OCLN/CLDN4/MARVELD2	8
GO:0045095	keratin filament	4/98	92/19894	0.0434783	8.82609	5.29369	0.0011104	0.00935911	0.0077923	KRT18/KRT14/KRT8/KRT5	4
GO:0045111	intermediate filament cytoskeleton	6/98	252/19894	0.0238095	4.83333	4.30882	0.00155077	0.0124766	0.0103879	DSP/PKP2/KRT18/KRT14/KRT8/KRT5	6
GO:0005796	Golgi lumen	4/98	106/19894	0.0377358	7.66038	4.83755	0.00187337	0.0144168	0.0120033	PDGFA/WNT4/WNT6/WNT7B	4
GO:0098636	protein complex involved in cell adhesion	3/98	57/19894	0.0526316	10.6842	5.15155	0.00279731	0.0206302	0.0171765	ITGA3/ITGB4/ITGB6	3
GO:0030666	endocytic vesicle membrane	5/98	204/19894	0.0245098	4.97549	4.01566	0.00339139	0.024011	0.0199914	WNT4/WNT6/LRP2/WNT7B/RAB38	5
GO:0009897	external side of plasma membrane	7/98	405/19894	0.017284	3.50864	3.58877	0.00389228	0.0264975	0.0220615	BCAM/LRP2/ST14/ITGA3/ITGB6/FGF8/F3	7
GO:0005788	endoplasmic reticulum lumen	6/98	313/19894	0.0191693	3.89137	3.62772	0.00453664	0.0297402	0.0247614	PDGFA/WNT4/WNT6/COL4A6/WNT7B/COL17A1	6
GO:0030139	endocytic vesicle	6/98	350/19894	0.0171429	3.48	3.29347	0.00771538	0.0487722	0.0406073	WNT4/WNT6/LRP2/WNT7B/RAB38/OCLN	6

### Sheet: muscle
ID	Description	GeneRatio	BgRatio	RichFactor	FoldEnrichment	zScore	pvalue	p.adjust	qvalue	geneID	Count
GO:0043292	contractile fiber	35/99	250/19894	0.14	28.1329	30.531	9.09376e-42	1.26403e-39	9.09376e-40	TTN/NEB/RYR1/TNNT1/ACTA2/NEXN/MYBPC1/ACTC1/MYOM1/ACTN2/MYL1/DES/MYH3/RTN2/TNNI1/TNNT2/MYOD1/MYPN/MYL11/MYO18B/TNNC1/CASQ2/MYOM3/MYL4/KLHL41/PDLIM3/SYNPO2L/MYH8/JPH2/LDB3/UNC45B/MYBPH/ACTA1/OBSCN/ASB2	35
GO:0030016	myofibril	33/99	240/19894	0.1375	27.6306	29.3529	5.04137e-39	3.50375e-37	2.52068e-37	TTN/NEB/RYR1/TNNT1/NEXN/MYBPC1/ACTC1/MYOM1/ACTN2/MYL1/DES/MYH3/RTN2/TNNI1/TNNT2/MYOD1/MYPN/MYO18B/TNNC1/CASQ2/MYOM3/MYL4/KLHL41/PDLIM3/SYNPO2L/MYH8/JPH2/LDB3/UNC45B/MYBPH/ACTA1/OBSCN/ASB2	33
GO:0030017	sarcomere	32/99	219/19894	0.146119	29.3625	29.8469	1.07674e-38	4.98888e-37	3.58912e-37	TTN/NEB/RYR1/TNNT1/NEXN/MYBPC1/ACTC1/MYOM1/ACTN2/MYL1/DES/MYH3/RTN2/TNNI1/TNNT2/MYPN/MYO18B/TNNC1/CASQ2/MYOM3/MYL4/KLHL41/PDLIM3/SYNPO2L/MYH8/JPH2/LDB3/UNC45B/MYBPH/ACTA1/OBSCN/ASB2	32
GO:0031674	I band	18/99	145/19894	0.124138	24.9455	20.4656	1.7365e-20	6.03433e-19	4.34125e-19	TTN/NEB/RYR1/NEXN/ACTC1/ACTN2/DES/RTN2/MYPN/MYO18B/CASQ2/PDLIM3/SYNPO2L/JPH2/LDB3/UNC45B/OBSCN/ASB2	18
GO:0030018	Z disc	17/99	131/19894	0.129771	26.0774	20.3649	9.89606e-20	2.7511e-18	1.97921e-18	TTN/NEB/RYR1/NEXN/ACTN2/DES/RTN2/MYPN/MYO18B/CASQ2/PDLIM3/SYNPO2L/JPH2/LDB3/UNC45B/OBSCN/ASB2	17
GO:0031672	A band	9/99	39/19894	0.230769	46.373	20.0579	2.41732e-13	5.60011e-12	4.02886e-12	TTN/MYBPC1/MYOM1/MYOM3/MYL4/KLHL41/UNC45B/MYBPH/OBSCN	9
GO:0033017	sarcoplasmic reticulum membrane	8/99	44/19894	0.181818	36.5363	16.6881	4.31207e-11	8.56255e-10	6.1601e-10	RYR1/ATP2A1/MRLN/RTN2/CASQ2/KLHL41/JPH2/TRDN	8
GO:0031430	M band	7/99	27/19894	0.259259	52.098	18.7893	4.98708e-11	8.66505e-10	6.23385e-10	TTN/MYBPC1/MYOM1/MYOM3/KLHL41/MYBPH/OBSCN	7
GO:0032982	myosin filament	6/99	24/19894	0.25	50.2374	17.0684	1.63079e-09	2.51866e-08	1.81199e-08	MYBPC1/MYOM1/MYH3/MYO18B/MYH8/MYBPH	6
GO:0036379	myofilament	6/99	26/19894	0.230769	46.373	16.3718	2.76721e-09	3.84642e-08	2.76721e-08	TNNT1/MYOM1/TNNI1/TNNT2/TNNC1/ACTA1	6
GO:0016460	myosin II complex	6/99	27/19894	0.222222	44.6554	16.0526	3.54359e-09	4.47781e-08	3.22144e-08	MYL1/MYH3/MYL11/MYO18B/MYL4/MYH8	6
GO:0016529	sarcoplasmic reticulum	8/99	76/19894	0.105263	21.1526	12.4479	4.02684e-09	4.66443e-08	3.3557e-08	RYR1/ATP2A1/MRLN/RTN2/CASQ2/KLHL41/JPH2/TRDN	8
GO:0016459	myosin complex	7/99	57/19894	0.122807	24.678	12.66	1.31477e-08	1.40579e-07	1.01136e-07	MYL1/MYH3/MYO16/MYL11/MYO18B/MYL4/MYH8	7
GO:0016528	sarcoplasm	8/99	95/19894	0.0842105	16.9221	11.0009	2.4025e-08	2.38533e-07	1.71607e-07	RYR1/ATP2A1/MRLN/RTN2/CASQ2/KLHL41/JPH2/TRDN	8
GO:0005865	striated muscle thin filament	5/99	22/19894	0.227273	45.6703	14.8252	6.7863e-08	6.28864e-07	4.5242e-07	TNNT1/TNNI1/TNNT2/TNNC1/ACTA1	5
GO:0031594	neuromuscular junction	7/99	74/19894	0.0945946	19.0087	10.9758	8.35358e-08	7.25717e-07	5.22099e-07	ERBB4/CDH15/MUSK/CHRNB1/DES/CHRNA1/RAPSN	7
GO:0005859	muscle myosin complex	4/99	15/19894	0.266667	53.5865	14.4083	7.55095e-07	6.17401e-06	4.44173e-06	MYL1/MYH3/MYL11/MYH8	4
GO:0001725	stress fiber	6/99	85/19894	0.0705882	14.1847	8.61465	4.14969e-06	3.03582e-05	2.18405e-05	ACTA2/ABLIM3/PDLIM3/LDB3/ACTA1/ASB2	6
GO:0097517	contractile actin filament bundle	6/99	85/19894	0.0705882	14.1847	8.61465	4.14969e-06	3.03582e-05	2.18405e-05	ACTA2/ABLIM3/PDLIM3/LDB3/ACTA1/ASB2	6
GO:0042641	actomyosin	6/99	91/19894	0.0659341	13.2494	8.28248	6.17442e-06	4.29122e-05	3.08721e-05	ACTA2/ABLIM3/PDLIM3/LDB3/ACTA1/ASB2	6
GO:0032432	actin filament bundle	6/99	95/19894	0.0631579	12.6915	8.07797	7.92277e-06	5.24412e-05	3.77275e-05	ACTA2/ABLIM3/PDLIM3/LDB3/ACTA1/ASB2	6
GO:0034702	monoatomic ion channel complex	10/99	344/19894	0.0290698	5.84156	6.40591	8.36001e-06	5.282e-05	3.8e-05	RYR1/ATP2A1/DPP6/CHRNB1/CHRNG/CHRNA1/KCNK13/CASQ2/SHISA6/BEST3	10
GO:0045211	postsynaptic membrane	9/99	276/19894	0.0326087	6.5527	6.56934	9.73062e-06	5.88068e-05	4.2307e-05	ERBB4/MUSK/CHRNB1/CHRM3/ACTN2/CHRNG/CHRNA1/SHISA6/RAPSN	9
GO:0005884	actin filament	6/99	119/19894	0.0504202	10.1319	7.06589	2.87389e-05	0.000166446	0.000119746	ACTC1/ACTN2/MYO18B/PDLIM3/LDB3/ACTA1	6
GO:0099634	postsynaptic specialization membrane	6/99	120/19894	0.05	10.0475	7.03009	3.01309e-05	0.000167528	0.000120523	ERBB4/CHRNB1/ACTN2/CHRNA1/SHISA6/RAPSN	6
GO:1902495	transmembrane transporter complex	10/99	444/19894	0.0225225	4.52589	5.31362	7.34375e-05	0.000392608	0.000282452	RYR1/ATP2A1/DPP6/CHRNB1/CHRNG/CHRNA1/KCNK13/CASQ2/SHISA6/BEST3	10
GO:0005892	acetylcholine-gated channel complex	3/99	17/19894	0.176471	35.4617	10.0525	7.7272e-05	0.000397807	0.000286192	CHRNB1/CHRNG/CHRNA1	3
GO:0031143	pseudopodium	3/99	18/19894	0.166667	33.4916	9.75287	9.23917e-05	0.000458659	0.00032997	ACTN2/KLHL41/LDB3	3
GO:1990351	transporter complex	10/99	471/19894	0.0212314	4.26644	5.07361	0.000119377	0.000572185	0.000411644	RYR1/ATP2A1/DPP6/CHRNB1/CHRNG/CHRNA1/KCNK13/CASQ2/SHISA6/BEST3	10
GO:0097060	synaptic membrane	9/99	397/19894	0.02267	4.55553	5.06064	0.000163023	0.000755338	0.000543409	ERBB4/MUSK/CHRNB1/CHRM3/ACTN2/CHRNG/CHRNA1/SHISA6/RAPSN	9
GO:0031941	filamentous actin	3/99	31/19894	0.0967742	19.4467	7.26888	0.000485609	0.00217741	0.00156648	MYO18B/PDLIM3/LDB3	3
GO:0042383	sarcolemma	5/99	141/19894	0.035461	7.12587	5.16239	0.000698416	0.00303374	0.00218255	RYR1/DES/RTN2/SGCG/OBSCN	5
GO:0099572	postsynaptic specialization	7/99	341/19894	0.0205279	4.12506	4.11642	0.00158065	0.0066579	0.00478986	ERBB4/CHRNB1/ACTN2/CHRNA1/CAMK2A/SHISA6/RAPSN	7
GO:0030175	filopodium	4/99	106/19894	0.0377358	7.583	4.8058	0.00194434	0.00794893	0.00571866	ACTA2/ACTC1/ACTN2/ACTA1	4
GO:0034704	calcium channel complex	3/99	70/19894	0.0428571	8.61212	4.51179	0.00514095	0.0204169	0.0146884	RYR1/ATP2A1/CASQ2	3
GO:0043197	dendritic spine	4/99	171/19894	0.0233918	4.70057	3.43693	0.0105403	0.0406973	0.0292787	PALMD/ACTN2/CAMK2A/SHISA6	4
GO:0044309	neuron spine	4/99	173/19894	0.0231214	4.64623	3.40638	0.0109643	0.0411902	0.0296332	PALMD/ACTN2/CAMK2A/SHISA6	4
GO:0098839	postsynaptic density membrane	3/99	99/19894	0.030303	6.08938	3.59	0.0132841	0.048592	0.0349583	ERBB4/ACTN2/SHISA6	3

### Sheet: red blood cells
ID	Description	GeneRatio	BgRatio	RichFactor	FoldEnrichment	zScore	pvalue	p.adjust	qvalue	geneID	Count
GO:0009925	basal plasma membrane	9/98	286/19894	0.0314685	6.38811	6.45769	1.19011e-05	0.00103847	0.000973881	SLC4A1/ANK1/SLC39A8/TFRC/SLC16A10/SLC22A4/SLC6A9/CLDN4/AQP3	9
GO:0030863	cortical cytoskeleton	6/98	104/19894	0.0576923	11.7115	7.70584	1.25876e-05	0.00103847	0.000973881	SLC4A1/SPTA1/SPTB/EPB42/TMOD1/DMTN	6
GO:0045178	basal part of cell	9/98	305/19894	0.0295082	5.99016	6.17921	1.98225e-05	0.00109024	0.00102242	SLC4A1/ANK1/SLC39A8/TFRC/SLC16A10/SLC22A4/SLC6A9/CLDN4/AQP3	9
GO:0016323	basolateral plasma membrane	7/98	255/19894	0.027451	5.57255	5.17063	0.00026869	0.0110834	0.010394	SLC4A1/ANK1/SLC39A8/TFRC/SLC16A10/SLC6A9/AQP3	7
GO:0005938	cell cortex	7/98	309/19894	0.0226537	4.59871	4.48578	0.000843628	0.0278397	0.0261081	SLC4A1/SPTA1/SNCA/SPTB/EPB42/TMOD1/DMTN	7
GO:0031838	haptoglobin-hemoglobin complex	2/98	11/19894	0.181818	36.9091	8.38174	0.0012834	0.0352934	0.0330981	HBZ/HBE1	2
GO:0005833	hemoglobin complex	2/98	12/19894	0.166667	33.8333	8.00479	0.00153514	0.0361854	0.0339346	HBZ/HBE1	2

### Sheet: endothelium
ID	Description	GeneRatio	BgRatio	RichFactor	FoldEnrichment	zScore	pvalue	p.adjust	qvalue	geneID	Count
GO:0009897	external side of plasma membrane	9/96	405/19894	0.0222222	4.60509	5.10416	0.000149469	0.0221214	0.018251	KDR/PECAM1/CDH5/ENG/CD34/ITGA2/PRND/CLEC14A/GPIHBP1	9
GO:0045121	membrane raft	7/96	286/19894	0.0244755	5.07204	4.83007	0.000472269	0.0237882	0.0196261	KDR/PECAM1/TEK/PLVAP/CAV1/NOS3/KCNE3	7
GO:0098857	membrane microdomain	7/96	287/19894	0.0243902	5.05437	4.81763	0.000482194	0.0237882	0.0196261	KDR/PECAM1/TEK/PLVAP/CAV1/NOS3/KCNE3	7
GO:0045178	basal part of cell	7/96	305/19894	0.0229508	4.75608	4.60313	0.000691211	0.0255748	0.0211001	TEK/CD34/ITGA2/PDGFB/CD38/KCNE3/GPIHBP1	7
GO:0031091	platelet alpha granule	4/96	91/19894	0.043956	9.10897	5.39879	0.000987255	0.0269831	0.022262	PECAM1/PDGFB/MMRN1/VWF	4
GO:0062023	collagen-containing extracellular matrix	8/96	428/19894	0.0186916	3.87344	4.18467	0.00109391	0.0269831	0.022262	EGFL7/COL15A1/MMRN2/PDGFB/MMRN1/MMP28/CLEC14A/VWF	8
GO:0098636	protein complex involved in cell adhesion	3/96	57/19894	0.0526316	10.9068	5.21564	0.00263845	0.0449672	0.0370995	ITGA2/MMRN2/MMRN1	3
GO:0000145	exocyst	2/96	17/19894	0.117647	24.3799	6.71532	0.00298956	0.0449672	0.0370995	EXOC3L2/EXOC3L1	2
GO:0098637	protein complex involved in cell-matrix adhesion	2/96	17/19894	0.117647	24.3799	6.71532	0.00298956	0.0449672	0.0370995	MMRN2/MMRN1	2
GO:0030027	lamellipodium	5/96	203/19894	0.0246305	5.10417	4.09274	0.00303832	0.0449672	0.0370995	PLXND1/FGD5/ARAP3/RAPGEF3/ABI3	5

### Sheet: CNCC
ID	Description	GeneRatio	BgRatio	RichFactor	FoldEnrichment	zScore	pvalue	p.adjust	qvalue	geneID	Count
GO:0043209	myelin sheath	5/97	46/19894	0.108696	22.2927	10.1202	2.90582e-06	0.000415533	0.000315053	GPM6B/PLP1/MPZ/GJC3/MAL	5
GO:1990351	transporter complex	10/97	471/19894	0.0212314	4.35441	5.15709	0.000100501	0.00718581	0.0054482	GRIK2/GRID2/ATP10B/TTYH1/HCN1/KCNK5/KCNH8/ATP1A2/KCNA1/KCNA6	10
GO:0019898	extrinsic component of membrane	6/97	177/19894	0.0338983	6.9523	5.56785	0.000230513	0.00912695	0.00691996	CDH19/CDH6/GFRA1/GFRA2/PLEKHA4/GFRA3	6
GO:0034702	monoatomic ion channel complex	8/97	344/19894	0.0232558	4.7696	4.93671	0.000279819	0.00912695	0.00691996	GRIK2/GRID2/TTYH1/HCN1/KCNK5/KCNH8/KCNA1/KCNA6	8
GO:1902495	transmembrane transporter complex	9/97	444/19894	0.0202703	4.15729	4.70958	0.000319407	0.00912695	0.00691996	GRIK2/GRID2/TTYH1/HCN1/KCNK5/KCNH8/ATP1A2/KCNA1/KCNA6	9
GO:0045211	postsynaptic membrane	7/97	276/19894	0.0253623	5.20163	4.92018	0.000406605	0.00912695	0.00691996	GRIK2/GRID2/SHC4/HCN1/DAGLA/IGSF9B/KCNA1	7
GO:0044291	cell-cell contact zone	4/97	73/19894	0.0547945	11.238	6.13407	0.000446774	0.00912695	0.00691996	ATP1A2/AJAP1/CADM4/CTNNA3	4
GO:0097060	synaptic membrane	8/97	397/19894	0.0201511	4.13285	4.41355	0.000721429	0.0128955	0.00977726	GRIK2/GRID2/ADAM23/SHC4/HCN1/DAGLA/IGSF9B/KCNA1	8
GO:0034705	potassium channel complex	4/97	100/19894	0.04	8.20371	5.05505	0.00145614	0.0231364	0.0175418	GRIK2/HCN1/KCNA1/KCNA6	4
GO:0043025	neuronal cell body	8/97	488/19894	0.0163934	3.36218	3.6982	0.00265753	0.0380027	0.0288132	GRIK2/GFRA1/ITGA4/L1CAM/CD200/ATP1A2/P2RX7/KCNA1	8

### Sheet: other blood cells
ID	Description	GeneRatio	BgRatio	RichFactor	FoldEnrichment	zScore	pvalue	p.adjust	qvalue	geneID	Count
GO:0009897	external side of plasma membrane	19/95	405/19894	0.0469136	9.8242	12.4279	5.27691e-14	7.12383e-12	5.61019e-12	FCER1G/PTPRC/ADGRE1/CD84/IL6R/CD86/FCGR2A/ITGAM/CSF3R/CD200R1/CLEC4C/CCR1/ABCG2/ITGAL/CCR2/IL21R/P2RX1/ITGB2/CD74	19
GO:0030667	secretory granule membrane	17/95	317/19894	0.0536278	11.2302	12.7184	1.49872e-13	1.01164e-11	7.96689e-12	FCER1G/PTPRC/TYROBP/CD53/NCKAP1L/FCGR2A/C3AR1/CYBB/ITGAM/CLEC4C/TNFRSF1B/ITGAL/C5AR1/P2RX1/ITGB2/LAIR1/PTAFR	17
GO:0035579	specific granule membrane	9/95	91/19894	0.0989011	20.7109	13.0543	4.98145e-10	2.24165e-08	1.76535e-08	CD53/C3AR1/CYBB/ITGAM/TNFRSF1B/ITGAL/P2RX1/ITGB2/LAIR1	9
GO:0070821	tertiary granule membrane	8/95	73/19894	0.109589	22.9491	13.0138	2.08739e-09	7.04495e-08	5.54807e-08	FCER1G/CD53/CYBB/ITGAM/CLEC4C/ITGB2/LAIR1/PTAFR	8
GO:0042581	specific granule	10/95	160/19894	0.0625	13.0882	10.6342	4.79697e-09	1.29518e-07	1.01999e-07	DOCK2/CD53/C3AR1/CYBB/ITGAM/TNFRSF1B/ITGAL/P2RX1/ITGB2/LAIR1	10
GO:0070820	tertiary granule	10/95	164/19894	0.0609756	12.7689	10.483	6.08878e-09	1.36997e-07	1.07889e-07	FCER1G/CTSS/CD53/NCKAP1L/CYBB/ITGAM/CLEC4C/ITGB2/LAIR1/PTAFR	10
GO:0030139	endocytic vesicle	11/95	350/19894	0.0314286	6.58147	7.29737	8.92688e-07	1.71865e-05	1.35348e-05	CTSS/PLD4/CYBB/MPEG1/RAC2/CSF3R/HCLS1/FMNL1/TLR7/MSR1/CD74	11
GO:0045121	membrane raft	10/95	286/19894	0.034965	7.32205	7.45958	1.11017e-06	1.71865e-05	1.35348e-05	PTPRC/LCP2/ITGAM/TREM2/ABCG2/TNFRSF1B/CD48/SELPLG/MS4A4A/ITGB2	10
GO:0098857	membrane microdomain	10/95	287/19894	0.0348432	7.29653	7.44264	1.14577e-06	1.71865e-05	1.35348e-05	PTPRC/LCP2/ITGAM/TREM2/ABCG2/TNFRSF1B/CD48/SELPLG/MS4A4A/ITGB2	10
GO:0101002	ficolin-1-rich granule	8/95	185/19894	0.0432432	9.05559	7.62502	2.93067e-06	3.9564e-05	3.11576e-05	FCER1G/CTSS/NCKAP1L/BIN2/CLEC4C/MNDA/ITGB2/HK3	8
GO:0045335	phagocytic vesicle	7/95	142/19894	0.0492958	10.3231	7.72302	5.32607e-06	6.53654e-05	5.14768e-05	CTSS/PLD4/CYBB/MPEG1/RAC2/FMNL1/TLR7	7
GO:0044853	plasma membrane raft	6/95	113/19894	0.0530973	11.1191	7.47221	1.69321e-05	0.000190486	0.000150012	LCP2/ITGAM/TREM2/SELPLG/MS4A4A/ITGB2	6
GO:0101003	ficolin-1-rich granule membrane	4/95	61/19894	0.0655738	13.7318	6.89846	0.000206744	0.00214696	0.00169078	FCER1G/NCKAP1L/CLEC4C/ITGB2	4
GO:0001891	phagocytic cup	3/95	28/19894	0.107143	22.4368	7.86276	0.00031691	0.00305592	0.00240661	BIN2/AIF1/MYO1G	3
GO:0008305	integrin complex	3/95	31/19894	0.0967742	20.2655	7.43584	0.000430346	0.00371286	0.00292397	ITGAM/ITGAL/ITGB2	3
GO:0030666	endocytic vesicle membrane	6/95	204/19894	0.0294118	6.15913	5.1305	0.000440043	0.00371286	0.00292397	CYBB/MPEG1/RAC2/CSF3R/MSR1/CD74	6
GO:0005581	collagen trimer	4/95	86/19894	0.0465116	9.74002	5.62642	0.000768165	0.00610014	0.00480401	C1QB/C1QC/C1QA/MSR1	4
GO:0034774	secretory granule lumen	7/95	322/19894	0.0217391	4.5524	4.45167	0.000892159	0.00647064	0.00509578	DOCK2/F13A1/SRGN/BIN2/MNDA/F5/HK3	7
GO:0060205	cytoplasmic vesicle lumen	7/95	325/19894	0.0215385	4.51038	4.41979	0.000941645	0.00647064	0.00509578	DOCK2/F13A1/SRGN/BIN2/MNDA/F5/HK3	7
GO:0031983	vesicle lumen	7/95	326/19894	0.0214724	4.49655	4.40925	0.000958613	0.00647064	0.00509578	DOCK2/F13A1/SRGN/BIN2/MNDA/F5/HK3	7
GO:0098636	protein complex involved in cell adhesion	3/95	57/19894	0.0526316	11.0216	5.2484	0.00256116	0.0164646	0.0129663	ITGAM/ITGAL/ITGB2	3
GO:1904813	ficolin-1-rich granule lumen	4/95	124/19894	0.0322581	6.75518	4.45304	0.00295707	0.0181457	0.0142902	CTSS/BIN2/MNDA/HK3	4
GO:0043020	NADPH oxidase complex	2/95	18/19894	0.111111	23.2678	6.54697	0.00328463	0.018476	0.0145503	CYBB/RAC2	2
GO:0061702	canonical inflammasome complex	2/95	18/19894	0.111111	23.2678	6.54697	0.00328463	0.018476	0.0145503	NLRP3/NLRP1	2
GO:0031093	platelet alpha granule lumen	3/95	67/19894	0.0447761	9.37659	4.75737	0.00405161	0.0218787	0.01723	F13A1/SRGN/F5	3
GO:0030670	phagocytic vesicle membrane	3/95	81/19894	0.037037	7.75595	4.2203	0.00687809	0.0357132	0.028125	CYBB/MPEG1/RAC2	3
GO:0036019	endolysosome	2/95	29/19894	0.0689655	14.4421	5.01779	0.00842403	0.0421201	0.0331706	CTSS/TLR7	2
GO:0031091	platelet alpha granule	3/95	91/19894	0.032967	6.90364	3.9099	0.00946453	0.0456326	0.0359367	F13A1/SRGN/F5	3
