## Supplemental Table 15 for "Gene expression patterns of the developing human face at single cell resolution reveal cell type contributions to normal facial variation and disease risk"

### Sheet: mesenchyme
ID	Description	GeneRatio	BgRatio	RichFactor	FoldEnrichment	zScore	pvalue	p.adjust	qvalue	geneID	Count
GO:0048407	platelet-derived growth factor binding	5/89	11/18522	0.454545	94.5965	21.576	1.03247e-09	1.84761e-07	1.61911e-07	PDGFRA/COL3A1/COL1A2/PDGFRB/COL6A1	5
GO:0030020	extracellular matrix structural constituent conferring tensile strength	7/89	45/18522	0.155556	32.373	14.6412	1.8203e-09	1.84761e-07	1.61911e-07	COL3A1/COL1A2/COL23A1/COL6A3/COL9A1/COL6A2/COL6A1	7
GO:0005201	extracellular matrix structural constituent	10/89	166/18522	0.060241	12.5369	10.3749	7.0442e-09	4.76658e-07	4.17709e-07	COL3A1/COL1A2/COL23A1/COL6A3/COL9A1/COL6A2/LUM/COL6A1/ELN/ASPN	10
GO:0005178	integrin binding	8/89	157/18522	0.0509554	10.6045	8.39762	8.80015e-07	4.46608e-05	3.91375e-05	COL3A1/ITGA8/SFRP2/IGF1/CXCL12/SVEP1/VCAM1/NRG1	8
GO:0004714	transmembrane receptor protein tyrosine kinase activity	5/89	60/18522	0.0833333	17.3427	8.81027	1.01416e-05	0.000411748	0.000360827	DDR2/PDGFRA/ROR2/EPHA3/PDGFRB	5
GO:0017147	Wnt-protein binding	4/89	32/18522	0.125	26.014	9.84056	1.61596e-05	0.000546732	0.000479117	ROR2/SFRP2/FRZB/APCDD1	4
GO:0005539	glycosaminoglycan binding	8/89	239/18522	0.0334728	6.9661	6.45053	1.9639e-05	0.00056953	0.000499095	COL23A1/SEMA5A/RSPO2/TNFAIP6/RSPO3/NDNF/SPOCK3/ADAMTS3	8
GO:0071837	HMG box domain binding	3/89	13/18522	0.230769	48.0259	11.7855	2.96227e-05	0.000751677	0.000658716	PRRX1/ALX4/POU3F3	3
GO:0019199	transmembrane receptor protein kinase activity	5/89	79/18522	0.0632911	13.1717	7.53316	3.89563e-05	0.00087868	0.000770013	DDR2/PDGFRA/ROR2/EPHA3/PDGFRB	5
GO:1901681	sulfur compound binding	7/89	267/18522	0.0262172	5.45613	5.09626	0.00030108	0.00557196	0.00488287	COL23A1/SEMA5A/RSPO2/HPSE2/RSPO3/NDNF/ADAMTS3	7
GO:0005518	collagen binding	4/89	68/18522	0.0588235	12.2419	6.45325	0.000320787	0.00557196	0.00488287	DDR2/COL6A2/LUM/COL6A1	4
GO:0001217	DNA-binding transcription repressor activity	7/89	271/18522	0.0258303	5.3756	5.04206	0.000329377	0.00557196	0.00488287	PRRX1/TBX2/TWIST1/NR2F1/TBX3/MSX1/TBX15	7
GO:0001228	DNA-binding transcription activator activity, RNA polymerase II-specific	9/89	476/18522	0.0189076	3.9349	4.50749	0.000466765	0.00680886	0.0059668	PRRX1/SATB2/RUNX2/ALX1/TBX3/MSX1/ALX4/GLIS1/EBF2	9
GO:0019838	growth factor binding	5/89	135/18522	0.037037	7.70787	5.43532	0.000485452	0.00680886	0.0059668	PDGFRA/COL3A1/COL1A2/PDGFRB/COL6A1	5
GO:0001216	DNA-binding transcription activator activity	9/89	482/18522	0.0186722	3.88592	4.46085	0.00051087	0.00680886	0.0059668	PRRX1/SATB2/RUNX2/ALX1/TBX3/MSX1/ALX4/GLIS1/EBF2	9
GO:0004713	protein tyrosine kinase activity	5/89	138/18522	0.0362319	7.5403	5.35854	0.000536659	0.00680886	0.0059668	DDR2/PDGFRA/ROR2/EPHA3/PDGFRB	5
GO:0008201	heparin binding	5/89	174/18522	0.0287356	5.98024	4.58627	0.00151741	0.0181196	0.0158788	COL23A1/RSPO2/RSPO3/NDNF/ADAMTS3	5
GO:0001227	DNA-binding transcription repressor activity, RNA polymerase II-specific	6/89	262/18522	0.0229008	4.76593	4.26581	0.00164975	0.0186055	0.0163046	PRRX1/TBX2/NR2F1/TBX3/MSX1/TBX15	6
GO:0005161	platelet-derived growth factor receptor binding	2/89	14/18522	0.142857	29.7303	7.4723	0.002001	0.0213791	0.0187351	PDGFRA/PDGFRB	2
GO:0043395	heparan sulfate proteoglycan binding	2/89	18/18522	0.111111	23.1236	6.52512	0.00332257	0.0337241	0.0295534	SEMA5A/HPSE2	2
GO:0098631	cell adhesion mediator activity	3/89	67/18522	0.0447761	9.31846	4.73972	0.00411528	0.039781	0.0348612	SVEP1/VCAM1/CNTN4	3
GO:0030021	extracellular matrix structural constituent conferring compression resistance	2/89	22/18522	0.0909091	18.9193	5.84354	0.00495427	0.0457144	0.0400608	LUM/ASPN	2

### Sheet: ectoderm
ID	Description	GeneRatio	BgRatio	RichFactor	FoldEnrichment	zScore	pvalue	p.adjust	qvalue	geneID	Count
GO:0098631	cell adhesion mediator activity	7/94	67/18522	0.104478	20.5865	11.4708	4.69113e-08	8.96006e-06	7.35767e-06	EPCAM/BCAM/DSP/DSG2/DSC2/PKP2/KRT18	7
GO:0098632	cell-cell adhesion mediator activity	6/94	52/18522	0.115385	22.7357	11.2098	2.45226e-07	1.90028e-05	1.56044e-05	EPCAM/DSP/DSG2/DSC2/PKP2/KRT18	6
GO:0086080	protein binding involved in heterotypic cell-cell adhesion	4/94	12/18522	0.333333	65.6809	16.0074	2.98473e-07	1.90028e-05	1.56044e-05	DSP/DSG2/DSC2/PKP2	4
GO:0005109	frizzled binding	5/94	37/18522	0.135135	26.6274	11.1443	1.15917e-06	5.53503e-05	4.54516e-05	RNF43/WNT4/WNT6/WNT7B/WNT9B	5
GO:0045296	cadherin binding	8/94	333/18522	0.024024	4.73376	4.91044	0.000291914	0.0111511	0.00915689	EPCAM/CDH3/CDH1/COBLL1/CGN/PKP2/KRT18/TBC1D2	8
GO:0097110	scaffold protein binding	4/94	70/18522	0.0571429	11.2596	6.14205	0.000441495	0.0140543	0.0115408	DSP/KRT18/KRT8/KRT5	4
GO:0001228	DNA-binding transcription activator activity, RNA polymerase II-specific	9/94	476/18522	0.0189076	3.72559	4.3026	0.00069786	0.0161865	0.0132917	GRHL2/TP63/KLF5/BARX2/IRF6/SIX3/OTX1/OTX2/OVOL2	9
GO:0001664	G protein-coupled receptor binding	7/94	291/18522	0.024055	4.73986	4.59254	0.000701468	0.0161865	0.0132917	RNF43/WNT4/WNT6/WNT7B/ITGB4/WNT9B/CLIC6	7
GO:0001216	DNA-binding transcription activator activity	9/94	482/18522	0.0186722	3.67922	4.25667	0.000762714	0.0161865	0.0132917	GRHL2/TP63/KLF5/BARX2/IRF6/SIX3/OTX1/OTX2/OVOL2	9
GO:0000146	microfilament motor activity	3/94	37/18522	0.0810811	15.9764	6.51263	0.000867946	0.0165778	0.0136131	MYO5B/MYH14/MYO5C	3
GO:0005178	integrin binding	5/94	157/18522	0.0318471	6.27524	4.74082	0.00122865	0.0213338	0.0175185	FERMT1/LAMA5/ITGA3/ITGB4/ITGB6	5
GO:0008083	growth factor activity	5/94	162/18522	0.0308642	6.08156	4.63954	0.00141177	0.0221986	0.0182287	PDGFA/JAG2/FGF9/MACC1/FGF8	5
GO:0005201	extracellular matrix structural constituent	5/94	166/18522	0.0301205	5.93502	4.56153	0.00157218	0.0221986	0.0182287	LAMA5/COL4A6/LAMC2/COL17A1/LAMA3	5
GO:0019215	intermediate filament binding	2/94	12/18522	0.166667	32.8404	7.87995	0.00162712	0.0221986	0.0182287	PKP2/KRT14	2
GO:0031994	insulin-like growth factor I binding	2/94	13/18522	0.153846	30.3142	7.5512	0.00191662	0.0244049	0.0200404	LRP2/ITGB4	2
GO:0030228	lipoprotein particle receptor activity	2/94	18/18522	0.111111	21.8936	6.33394	0.00369798	0.0415479	0.0341176	LRP2/ILDR1	2
GO:0098641	cadherin binding involved in cell-cell adhesion	2/94	18/18522	0.111111	21.8936	6.33394	0.00369798	0.0415479	0.0341176	EPCAM/KRT18	2
GO:0005520	insulin-like growth factor binding	2/94	19/18522	0.105263	20.7413	6.14878	0.00411943	0.0418586	0.0343727	LRP2/ITGB4	2
GO:0051015	actin filament binding	5/94	208/18522	0.0240385	4.7366	3.87056	0.00416394	0.0418586	0.0343727	FERMT1/NEBL/MYO5B/MYH14/MYO5C	5

### Sheet: muscle
ID	Description	GeneRatio	BgRatio	RichFactor	FoldEnrichment	zScore	pvalue	p.adjust	qvalue	geneID	Count
GO:0008307	structural constituent of muscle	11/94	42/18522	0.261905	51.6064	23.4496	1.18312e-16	2.60286e-14	2.0798e-14	TTN/NEB/NEXN/MYBPC1/MYOM1/ACTN2/MYL1/MYL11/MYH8/MYBPH/OBSCN	11
GO:0003779	actin binding	18/94	434/18522	0.0414747	8.17227	10.7985	5.61293e-12	6.17422e-10	4.93347e-10	TTN/NEB/NEXN/MYBPC1/ACTN2/ABLIM3/MYH3/MYO16/TNNI1/TNNT2/MYPN/MYO18B/TNNC1/MYL4/PDLIM3/SYNPO2L/MYH8/LDB3	18
GO:0051015	actin filament binding	11/94	208/18522	0.0528846	10.4205	9.75825	8.40734e-09	6.16538e-07	4.9264e-07	TTN/NEB/NEXN/ACTN2/ABLIM3/MYH3/MYO16/MYO18B/TNNC1/MYL4/MYH8	11
GO:0051371	muscle alpha-actinin binding	4/94	15/18522	0.266667	52.5447	14.2633	8.13509e-07	4.4743e-05	3.57516e-05	TTN/MYPN/PDLIM3/LDB3	4
GO:0015464	acetylcholine receptor activity	4/94	22/18522	0.181818	35.8259	11.6731	4.24249e-06	0.000186669	0.000149157	CHRNB1/CHRM3/CHRNG/CHRNA1	4
GO:0051393	alpha-actinin binding	4/94	28/18522	0.142857	28.1489	10.2677	1.16012e-05	0.000425378	0.000339895	TTN/MYPN/PDLIM3/LDB3	4
GO:0042166	acetylcholine binding	3/94	10/18522	0.3	59.1128	13.1281	1.48037e-05	0.000465258	0.000371761	CHRNB1/CHRM3/CHRNA1	3
GO:0042805	actinin binding	4/94	36/18522	0.111111	21.8936	8.96191	3.2355e-05	0.000852965	0.000681556	TTN/MYPN/PDLIM3/LDB3	4
GO:0031432	titin binding	3/94	13/18522	0.230769	45.4714	11.4556	3.4894e-05	0.000852965	0.000681556	MYBPC1/ACTN2/OBSCN	3
GO:0017022	myosin binding	5/94	75/18522	0.0666667	13.1362	7.52153	3.94271e-05	0.000867396	0.000693087	MYBPC1/ACTC1/MYL4/MYH8/ACTA1	5
GO:0022848	acetylcholine-gated monoatomic cation-selective channel activity	3/94	17/18522	0.176471	34.7722	9.94939	8.17514e-05	0.00152696	0.00122011	CHRNB1/CHRNG/CHRNA1	3
GO:0005516	calmodulin binding	7/94	205/18522	0.0341463	6.72828	5.89022	8.32888e-05	0.00152696	0.00122011	TTN/RYR1/ARPP21/MYH3/CAMK2A/MYH8/OBSCN	7
GO:0003774	cytoskeletal motor activity	5/94	112/18522	0.0446429	8.79654	5.91073	0.000264425	0.00447488	0.00357562	ACTC1/MYH3/MYO16/MYO18B/MYH8	5
GO:0098960	postsynaptic neurotransmitter receptor activity	4/94	67/18522	0.0597015	11.7637	6.30377	0.000373373	0.00586729	0.00468822	CHRNB1/CHRM3/CHRNG/CHRNA1	4
GO:0005231	excitatory extracellular ligand-gated monoatomic ion channel activity	3/94	36/18522	0.0833333	16.4202	6.6142	0.000800502	0.0112322	0.00897505	CHRNB1/CHRNG/CHRNA1	3
GO:0005546	phosphatidylinositol-4,5-bisphosphate binding	4/94	83/18522	0.0481928	9.49603	5.54043	0.00084152	0.0112322	0.00897505	SYTL2/ACTN2/JPH2/OBSCN	4
GO:0000146	microfilament motor activity	3/94	37/18522	0.0810811	15.9764	6.51263	0.000867946	0.0112322	0.00897505	ACTC1/MYH3/MYH8	3
GO:0035254	glutamate receptor binding	3/94	44/18522	0.0681818	13.4347	5.89783	0.00144196	0.0176239	0.0140823	CAMK2A/SHISA6/RAPSN	3
GO:0030594	neurotransmitter receptor activity	4/94	98/18522	0.0408163	8.04255	4.99239	0.0015613	0.0180782	0.0144452	CHRNB1/CHRM3/CHRNG/CHRNA1	4
GO:1904315	transmitter-gated monoatomic ion channel activity involved in regulation of postsynaptic membrane potential	3/94	50/18522	0.06	11.8226	5.47287	0.00208764	0.0214205	0.0171159	CHRNB1/CHRNG/CHRNA1	3
GO:1902936	phosphatidylinositol bisphosphate binding	4/94	107/18522	0.0373832	7.36608	4.71666	0.0021546	0.0214205	0.0171159	SYTL2/ACTN2/JPH2/OBSCN	4
GO:0097157	pre-mRNA intronic binding	2/94	14/18522	0.142857	28.1489	7.25762	0.00222868	0.0214205	0.0171159	RBM24/RBM20	2
GO:0098632	cell-cell adhesion mediator activity	3/94	52/18522	0.0576923	11.3678	5.34704	0.00233678	0.0214205	0.0171159	NEXN/MYPN/DSCAML1	3
GO:0099529	neurotransmitter receptor activity involved in regulation of postsynaptic membrane potential	3/94	52/18522	0.0576923	11.3678	5.34704	0.00233678	0.0214205	0.0171159	CHRNB1/CHRNG/CHRNA1	3
GO:0005523	tropomyosin binding	2/94	15/18522	0.133333	26.2723	6.99327	0.00256308	0.0225551	0.0180225	TNNT1/TNNT2	2
GO:0022824	transmitter-gated monoatomic ion channel activity	3/94	58/18522	0.0517241	10.1919	5.00739	0.00319189	0.026008	0.0207815	CHRNB1/CHRNG/CHRNA1	3
GO:0022835	transmitter-gated channel activity	3/94	58/18522	0.0517241	10.1919	5.00739	0.00319189	0.026008	0.0207815	CHRNB1/CHRNG/CHRNA1	3
GO:0070888	E-box binding	3/94	59/18522	0.0508475	10.0191	4.95559	0.00335064	0.0263264	0.0210359	MYOG/MYOD1/MYF5	3
GO:0004714	transmembrane receptor protein tyrosine kinase activity	3/94	60/18522	0.05	9.85213	4.90502	0.00351414	0.026659	0.0213017	ERBB4/FGFR4/MUSK	3
GO:0010314	phosphatidylinositol-5-phosphate binding	2/94	19/18522	0.105263	20.7413	6.14878	0.00411943	0.0302092	0.0241384	JPH2/OBSCN	2
GO:0099094	ligand-gated monoatomic cation channel activity	4/94	132/18522	0.030303	5.97099	4.09351	0.00458308	0.0325251	0.025989	RYR1/CHRNB1/CHRNG/CHRNA1	4
GO:0098631	cell adhesion mediator activity	3/94	67/18522	0.0447761	8.8228	4.58142	0.00479554	0.0329693	0.0263439	NEXN/MYPN/DSCAML1	3
GO:0004713	protein tyrosine kinase activity	4/94	138/18522	0.0289855	5.71138	3.96757	0.00536132	0.0357421	0.0285595	TTN/ERBB4/FGFR4/MUSK	4
GO:0035255	ionotropic glutamate receptor binding	2/94	23/18522	0.0869565	17.1341	5.52958	0.00601505	0.0382903	0.0305956	SHISA6/RAPSN	2
GO:0005230	extracellular ligand-gated monoatomic ion channel activity	3/94	73/18522	0.0410959	8.09764	4.33956	0.00609163	0.0382903	0.0305956	CHRNB1/CHRNG/CHRNA1	3
GO:0005216	monoatomic ion channel activity	7/94	441/18522	0.015873	3.12766	3.22974	0.00716281	0.0437727	0.0349763	RYR1/CHRNB1/CHRNG/CHRNA1/KCNK13/BEST3/ANO5	7
GO:0019199	transmembrane receptor protein kinase activity	3/94	79/18522	0.0379747	7.48263	4.12388	0.0075781	0.0442951	0.0353937	ERBB4/FGFR4/MUSK	3
GO:0005112	Notch binding	2/94	26/18522	0.0769231	15.1571	5.15917	0.00765097	0.0442951	0.0353937	MEGF10/DNER	2
GO:0070273	phosphatidylinositol-4-phosphate binding	2/94	28/18522	0.0714286	14.0745	4.94475	0.00884037	0.0498687	0.0398473	JPH2/OBSCN	2

### Sheet: red blood cells
ID	Description	GeneRatio	BgRatio	RichFactor	FoldEnrichment	zScore	pvalue	p.adjust	qvalue	geneID	Count
GO:0022804	active transmembrane transporter activity	12/96	454/18522	0.0264317	5.09967	6.38372	3.94551e-06	0.00109291	0.00095523	SLC4A1/SLC25A21/ABCB10/ATP8A1/SLC39A8/SLC16A10/SLC30A10/SLC22A4/SLC6A9/MFSD2B/SLC38A5/ABCG4	12
GO:0015291	secondary active transmembrane transporter activity	9/96	285/18522	0.0315789	6.09276	6.25391	1.7155e-05	0.00237597	0.00207666	SLC4A1/SLC25A21/SLC39A8/SLC16A10/SLC30A10/SLC22A4/SLC6A9/MFSD2B/SLC38A5	9
GO:0030506	ankyrin binding	3/96	19/18522	0.157895	30.4638	9.27464	0.000123104	0.0113666	0.00993474	SLC4A1/SPTB/RHAG	3
GO:0008198	ferrous iron binding	3/96	27/18522	0.111111	21.4375	7.6707	0.000360595	0.021581	0.0188624	SNCA/ACP5/FECH	3
GO:0008514	organic anion transmembrane transporter activity	7/96	258/18522	0.0271318	5.23474	4.94414	0.000389549	0.021581	0.0188624	SLC4A1/SLC25A21/SLC39A8/SLC16A10/SLC22A4/SLC6A9/SLC38A5	7
GO:0020037	heme binding	5/96	142/18522	0.0352113	6.79357	5.00231	0.000862282	0.0323847	0.028305	FECH/HBZ/HBE1/STEAP3/HEBP1	5
GO:0015173	aromatic amino acid transmembrane transporter activity	2/96	10/18522	0.2	38.5875	8.58162	0.00116438	0.0323847	0.028305	SLC16A10/SLC38A5	2
GO:0015187	glycine transmembrane transporter activity	2/96	10/18522	0.2	38.5875	8.58162	0.00116438	0.0323847	0.028305	SLC6A9/SLC38A5	2
GO:0031720	haptoglobin binding	2/96	10/18522	0.2	38.5875	8.58162	0.00116438	0.0323847	0.028305	HBZ/HBE1	2
GO:0046906	tetrapyrrole binding	5/96	152/18522	0.0328947	6.34663	4.77749	0.00116912	0.0323847	0.028305	FECH/HBZ/HBE1/STEAP3/HEBP1	5
GO:0046915	transition metal ion transmembrane transporter activity	3/96	42/18522	0.0714286	13.7812	5.98548	0.00133788	0.0336901	0.0294461	SLC25A37/SLC39A8/SLC30A10	3
GO:0008519	ammonium transmembrane transporter activity	2/96	12/18522	0.166667	32.1562	7.79265	0.00169626	0.0361556	0.0316009	RHAG/RHD	2
GO:0022853	active monoatomic ion transmembrane transporter activity	6/96	244/18522	0.0245902	4.74436	4.24973	0.00169683	0.0361556	0.0316009	SLC4A1/ATP8A1/SLC39A8/SLC30A10/SLC6A9/SLC38A5	6
GO:0015171	amino acid transmembrane transporter activity	4/96	101/18522	0.039604	7.64109	4.83054	0.00188462	0.0372886	0.0325912	SLC16A10/SLC22A4/SLC6A9/SLC38A5	4
GO:0005344	oxygen carrier activity	2/96	14/18522	0.142857	27.5625	7.17638	0.00232304	0.0419821	0.0366934	HBZ/HBE1	2
GO:0046943	carboxylic acid transmembrane transporter activity	5/96	181/18522	0.0276243	5.32977	4.22517	0.00251589	0.0419821	0.0366934	SLC25A21/SLC16A10/SLC22A4/SLC6A9/SLC38A5	5
GO:0005342	organic acid transmembrane transporter activity	5/96	182/18522	0.0274725	5.30048	4.20829	0.00257652	0.0419821	0.0366934	SLC25A21/SLC16A10/SLC22A4/SLC6A9/SLC38A5	5
GO:0005200	structural constituent of cytoskeleton	4/96	112/18522	0.0357143	6.89062	4.51332	0.00274556	0.0422511	0.0369286	SPTA1/ANK1/SPTB/EPB42	4
GO:0016722	oxidoreductase activity, acting on metal ions	2/96	16/18522	0.125	24.1172	6.67715	0.00304276	0.0443602	0.038772	FRRS1/STEAP3	2
GO:0004601	peroxidase activity	3/96	57/18522	0.0526316	10.1546	4.99637	0.00322411	0.0446539	0.0390286	HBZ/MGST3/HBE1	3
GO:0016684	oxidoreductase activity, acting on peroxide as acceptor	3/96	59/18522	0.0508475	9.81038	4.8924	0.00355549	0.0468986	0.0409906	HBZ/MGST3/HBE1	3

### Sheet: endothelium
ID	Description	GeneRatio	BgRatio	RichFactor	FoldEnrichment	zScore	pvalue	p.adjust	qvalue	geneID	Count
GO:0019199	transmembrane receptor protein kinase activity	6/91	79/18522	0.0759494	15.4586	9.04905	2.48061e-06	0.000533331	0.000472621	FLT1/KDR/TEK/ENG/TIE1/FLT4	6
GO:0004714	transmembrane receptor protein tyrosine kinase activity	5/91	60/18522	0.0833333	16.9615	8.70141	1.13064e-05	0.00121544	0.00107708	FLT1/KDR/TEK/TIE1/FLT4	5
GO:0019838	growth factor binding	6/91	135/18522	0.0444444	9.04615	6.59293	5.38034e-05	0.00385591	0.00341699	FLT1/KDR/TEK/ENG/FLT4/PDGFB	6
GO:0005178	integrin binding	6/91	157/18522	0.0382166	7.77854	5.99334	0.000124076	0.00666908	0.00590993	KDR/ITGA2/ICAM2/VWF/MADCAM1/ESM1	6
GO:0098631	cell adhesion mediator activity	4/91	67/18522	0.0597015	12.1515	6.42531	0.000329904	0.0141859	0.0125711	ITGA2/ESAM/ROBO4/MADCAM1	4
GO:0030246	carbohydrate binding	7/91	279/18522	0.0250896	5.1067	4.85652	0.000449328	0.0161009	0.0142681	ENG/CD34/CD93/CLEC14A/CLEC1A/CLEC1B/CLEC9A	7
GO:0004713	protein tyrosine kinase activity	5/91	138/18522	0.0362319	7.37458	5.28141	0.00059417	0.0182495	0.0161721	FLT1/KDR/TEK/TIE1/FLT4	5

### Sheet: CNCC
ID	Description	GeneRatio	BgRatio	RichFactor	FoldEnrichment	zScore	pvalue	p.adjust	qvalue	geneID	Count
GO:0015079	potassium ion transmembrane transporter activity	7/91	158/18522	0.0443038	9.01753	7.11154	1.27766e-05	0.00245612	0.00213997	GRIK2/HCN1/KCNK5/KCNH8/ATP1A2/KCNA1/KCNA6	7
GO:0019911	structural constituent of myelin sheath	3/91	11/18522	0.272727	55.5105	12.7069	1.83979e-05	0.00245612	0.00213997	GPM6B/PLP1/MAL	3
GO:0005267	potassium channel activity	6/91	122/18522	0.0491803	10.0101	7.01582	3.04665e-05	0.00271152	0.00236249	GRIK2/HCN1/KCNK5/KCNH8/KCNA1/KCNA6	6
GO:0022836	gated channel activity	8/91	301/18522	0.0265781	5.40966	5.41977	0.000117118	0.00680228	0.00592668	GRIK2/GRID2/HCN1/KCNK5/KCNH8/P2RX7/KCNA1/KCNA6	8
GO:0005249	voltage-gated potassium channel activity	5/91	99/18522	0.0505051	10.2797	6.50505	0.000127383	0.00680228	0.00592668	HCN1/KCNK5/KCNH8/KCNA1/KCNA6	5
GO:0005216	monoatomic ion channel activity	9/91	441/18522	0.0204082	4.15385	4.71007	0.000316288	0.0140748	0.0122631	GRIK2/GRID2/TTYH1/HCN1/KCNK5/KCNH8/P2RX7/KCNA1/KCNA6	9
GO:0022843	voltage-gated monoatomic cation channel activity	5/91	143/18522	0.034965	7.11673	5.15947	0.000698203	0.0266315	0.0232034	HCN1/KCNK5/KCNH8/KCNA1/KCNA6	5
GO:0005178	integrin binding	5/91	157/18522	0.0318471	6.48212	4.84709	0.00106227	0.0335361	0.0292193	PTPRZ1/ADAM23/GFRA1/ITGA4/ADAMTS5	5
GO:0005261	monoatomic cation channel activity	7/91	330/18522	0.0212121	4.31748	4.27271	0.00120391	0.0335361	0.0292193	GRIK2/HCN1/KCNK5/KCNH8/P2RX7/KCNA1/KCNA6	7
GO:0008046	axon guidance receptor activity	2/91	11/18522	0.181818	37.007	8.39357	0.00127576	0.0335361	0.0292193	GFRA3/L1CAM	2
GO:0046873	metal ion transmembrane transporter activity	8/91	437/18522	0.0183066	3.7261	4.05231	0.00138575	0.0335361	0.0292193	GRIK2/TTYH1/HCN1/KCNK5/KCNH8/ATP1A2/KCNA1/KCNA6	8
GO:0005244	voltage-gated monoatomic ion channel activity	5/91	172/18522	0.0290698	5.91682	4.55207	0.00159174	0.0335361	0.0292193	HCN1/KCNK5/KCNH8/KCNA1/KCNA6	5
GO:0022832	voltage-gated channel activity	5/91	173/18522	0.0289017	5.88261	4.53365	0.00163284	0.0335361	0.0292193	HCN1/KCNK5/KCNH8/KCNA1/KCNA6	5
GO:0004222	metalloendopeptidase activity	4/91	110/18522	0.0363636	7.4014	4.7315	0.00211683	0.040371	0.0351744	ADAM23/ADAM12/ADAMTS5/MMP15	4

### Sheet: other blood cells
ID	Description	GeneRatio	BgRatio	RichFactor	FoldEnrichment	zScore	pvalue	p.adjust	qvalue	geneID	Count
GO:0140375	immune receptor activity	12/91	151/18522	0.0794702	16.1752	13.1564	1.00568e-11	2.31307e-09	1.78906e-09	FCER1G/IL6R/FCGR2A/C3AR1/IL10RA/CSF3R/CD200R1/CCR1/CCR2/C5AR1/IL21R/CD74	12
GO:0004896	cytokine receptor activity	7/91	96/18522	0.0729167	14.8413	9.55382	4.56969e-07	4.37712e-05	3.38551e-05	IL6R/IL10RA/CSF3R/CCR1/CCR2/IL21R/CD74	7
GO:0019955	cytokine binding	8/91	145/18522	0.0551724	11.2297	8.68937	5.70929e-07	4.37712e-05	3.38551e-05	CSF1R/IL6R/IL10RA/CSF3R/CCR1/TNFRSF1B/CCR2/CD74	8
GO:0001540	amyloid-beta binding	6/91	85/18522	0.0705882	14.3674	8.67941	3.81206e-06	0.000219194	0.000169537	C1QA/ITGAM/TREM2/MSR1/ITGB2/CD74	6
GO:0019763	immunoglobulin receptor activity	3/91	13/18522	0.230769	46.9704	11.6503	3.16632e-05	0.00145651	0.00112654	FCER1G/FCGR2A/CD200R1	3
GO:0001614	purinergic nucleotide receptor activity	3/91	20/18522	0.15	30.5308	9.28451	0.000123103	0.0040448	0.00312847	P2RY6/P2RX1/PTAFR	3
GO:0016502	nucleotide receptor activity	3/91	20/18522	0.15	30.5308	9.28451	0.000123103	0.0040448	0.00312847	P2RY6/P2RX1/PTAFR	3
GO:0016504	peptidase activator activity	4/91	55/18522	0.0727273	14.8028	7.20325	0.000153535	0.00441412	0.00341412	CTSS/NLRP3/NLRP1/TIFAB	4
GO:0038024	cargo receptor activity	4/91	73/18522	0.0547945	11.1528	6.10716	0.00045809	0.0117067	0.00905464	MRC1/ITGAM/MSR1/ITGB2	4
GO:0038187	pattern recognition receptor activity	3/91	34/18522	0.0882353	17.9593	6.95473	0.00061482	0.0141409	0.0109373	TLR7/NLRP1/PTAFR	3
GO:0001851	complement component C3b binding	2/91	11/18522	0.181818	37.007	8.39357	0.00127576	0.0244521	0.0189126	ITGAM/ITGB2	2
GO:0019864	IgG binding	2/91	11/18522	0.181818	37.007	8.39357	0.00127576	0.0244521	0.0189126	FCER1G/FCGR2A	2
GO:0004875	complement receptor activity	2/91	12/18522	0.166667	33.9231	8.01616	0.00152603	0.0269989	0.0208825	C3AR1/C5AR1	2
GO:0045028	G protein-coupled purinergic nucleotide receptor activity	2/91	13/18522	0.153846	31.3136	7.68239	0.00179773	0.0295341	0.0228433	P2RY6/PTAFR	2
GO:0035591	signaling adaptor activity	4/91	112/18522	0.0357143	7.26923	4.676	0.00226043	0.0346599	0.0268079	BANK1/HCLS1/NLRP3/NLRP1	4
GO:0061133	endopeptidase activator activity	2/91	16/18522	0.125	25.4423	6.87265	0.00273936	0.0393782	0.0304573	NLRP3/NLRP1	2
GO:0030169	low-density lipoprotein particle binding	2/91	17/18522	0.117647	23.9457	6.65058	0.00309471	0.0418696	0.0323842	TREM2/MSR1	2
GO:0051015	actin filament binding	5/91	208/18522	0.0240385	4.89275	3.96712	0.00362412	0.0461319	0.035681	MYO1F/HCLS1/FMNL1/AIF1/MYO1G	5
GO:0042834	peptidoglycan binding	2/91	19/18522	0.105263	21.4251	6.25891	0.00386639	0.0461319	0.035681	TREM2/NLRP3	2
GO:0033218	amide binding	7/91	409/18522	0.0171149	3.48354	3.56875	0.00401147	0.0461319	0.035681	C1QA/ITGAM/TREM2/MSR1/P2RX1/ITGB2/CD74	7
GO:0001846	opsonin binding	2/91	21/18522	0.0952381	19.3846	5.92305	0.00471801	0.0493247	0.0381504	ITGAM/ITGB2	2
GO:0008656	cysteine-type endopeptidase activator activity involved in apoptotic process	2/91	21/18522	0.0952381	19.3846	5.92305	0.00471801	0.0493247	0.0381504	CTSS/NLRP1	2
