## Supplemental Table 16 for "Gene expression patterns of the developing human face at single cell resolution reveal cell type contributions to normal facial variation and disease risk"

### Sheet: mesenchyme
category	subcategory	ID	Description	GeneRatio	BgRatio	RichFactor	FoldEnrichment	zScore	pvalue	p.adjust	qvalue	geneID	Count
Organismal Systems	Digestive system	hsa04974	Protein digestion and absorption	10/51	105/8848	0.0952381	16.5229	12.1829	3.05615e-10	3.27008e-08	2.67011e-08	1281/1278/136227/91522/1293/4311/1297/1292/1291/2006	10
		hsa04820	Cytoskeleton in muscle cells	10/51	232/8848	0.0431034	7.47803	7.61289	6.29795e-07	3.3694e-05	2.75121e-05	1281/1278/8516/1293/23500/1297/1292/1291/2006/137868	10
Cellular Processes	Cellular community - eukaryotes	hsa04510	Focal adhesion	9/51	203/8848	0.044335	7.69168	7.34373	1.9482e-06	6.94857e-05	5.6737e-05	5156/1278/8516/5159/1293/3479/1297/1292/1291	9
Environmental Information Processing	Signal transduction	hsa04151	PI3K-Akt signaling pathway	11/51	362/8848	0.0303867	5.2718	6.31873	5.03975e-06	0.000126166	0.000103018	5156/1278/1902/8516/5159/1293/3479/6446/1297/1292/1291	11
Environmental Information Processing	Signal transduction	hsa04310	Wnt signaling pathway	8/51	174/8848	0.045977	7.97656	7.07656	5.89559e-06	0.000126166	0.000103018	4920/340419/23500/6423/27123/2487/84870/147495	8
Environmental Information Processing	Signaling molecules and interaction	hsa04512	ECM-receptor interaction	6/51	89/8848	0.0674157	11.696	7.72154	1.0943e-05	0.000195149	0.000159345	1278/8516/1293/1297/1292/1291	6
Human Diseases	Cancer: overview	hsa05205	Proteoglycans in cancer	6/51	204/8848	0.0294118	5.10265	4.51376	0.0010587	0.0150012	0.0122489	1278/117581/7291/60495/3479/4060	6
Human Diseases	Drug resistance: antineoplastic	hsa01521	EGFR tyrosine kinase inhibitor resistance	4/51	80/8848	0.05	8.67451	5.25002	0.00112158	0.0150012	0.0122489	5156/5159/3479/3084	4
Human Diseases	Infectious disease: viral	hsa05165	Human papillomavirus infection	7/51	333/8848	0.021021	3.64694	3.74878	0.00279328	0.033209	0.0271161	1278/8516/5159/1293/1297/1292/1291	7

### Sheet: ectoderm
category	subcategory	ID	Description	GeneRatio	BgRatio	RichFactor	FoldEnrichment	zScore	pvalue	p.adjust	qvalue	geneID	Count
Environmental Information Processing	Signaling molecules and interaction	hsa04512	ECM-receptor interaction	8/57	89/8848	0.0898876	13.9531	9.88911	8.4177e-08	7.15505e-06	4.69619e-06	341640/3911/3675/1288/3918/3691/3694/3909	8
		hsa03272	Virion - Hepatitis viruses	6/57	48/8848	0.125	19.4035	10.2943	5.4359e-07	2.31026e-05	1.51633e-05	4072/1366/9074/100506658/1365/1364	6
Human Diseases	Infectious disease: viral	hsa05165	Human papillomavirus infection	12/57	333/8848	0.036036	5.5938	6.88048	1.01876e-06	2.42687e-05	1.59287e-05	54361/3911/7475/8323/3675/1288/3918/7477/3691/7484/3694/3909	12
Human Diseases	Cardiovascular disease	hsa05412	Arrhythmogenic right ventricular cardiomyopathy	7/57	86/8848	0.0813953	12.6348	8.7302	1.14206e-06	2.42687e-05	1.59287e-05	1832/1829/3675/3691/1824/5318/3694	7
		hsa04820	Cytoskeleton in muscle cells	10/57	232/8848	0.0431034	6.69087	7.07271	1.85417e-06	3.1521e-05	2.06887e-05	1832/1829/10529/3675/1288/3691/1824/5318/3694/79784	10
Human Diseases	Cancer: specific types	hsa05224	Breast cancer	8/57	148/8848	0.0540541	8.39071	7.30085	4.18941e-06	5.62254e-05	3.69034e-05	54361/7475/8323/3714/2254/7477/7484/2253	8
Human Diseases	Cancer: specific types	hsa05226	Gastric cancer	8/57	150/8848	0.0533333	8.27883	7.23959	4.63033e-06	5.62254e-05	3.69034e-05	999/54361/7475/8323/2254/7477/7484/2253	8
Cellular Processes	Cellular community - eukaryotes	hsa04530	Tight junction	8/57	170/8848	0.0470588	7.30485	6.68353	1.16733e-05	0.000124028	8.14057e-05	1366/9074/100506658/57530/1365/1364/79784/153562	8
Cellular Processes	Cellular community - eukaryotes	hsa04510	Focal adhesion	8/57	203/8848	0.0394089	6.11736	5.9392	4.21024e-05	0.00035787	0.000234887	5154/3911/3675/1288/3918/3691/3694/3909	8
Human Diseases	Infectious disease: bacterial	hsa05130	Pathogenic Escherichia coli infection	8/57	203/8848	0.0394089	6.11736	5.9392	4.21024e-05	0.00035787	0.000234887	1366/9074/4645/100506658/1365/1364/79784/55930	8
Human Diseases	Cancer: specific types	hsa05217	Basal cell carcinoma	5/57	63/8848	0.0793651	12.3197	7.26023	4.90541e-05	0.000379054	0.000248791	54361/7475/8323/7477/7484	5
Environmental Information Processing	Signal transduction	hsa04390	Hippo signaling pathway	7/57	157/8848	0.044586	6.921	6.02735	6.08369e-05	0.00039778	0.000261081	23286/999/54361/7475/8323/7477/7484	7
Environmental Information Processing	Signaling molecules and interaction	hsa04514	Cell adhesion molecules	7/57	157/8848	0.044586	6.921	6.02735	6.08369e-05	0.00039778	0.000261081	1001/999/1366/9074/100506658/1365/1364	7
Environmental Information Processing	Signal transduction	hsa04151	PI3K-Akt signaling pathway	10/57	362/8848	0.0276243	4.28807	5.14351	8.97696e-05	0.00054503	0.000357729	5154/3911/3675/1288/2254/3918/3691/3694/2253/3909	10
Cellular Processes	Cellular community - eukaryotes	hsa04550	Signaling pathways regulating pluripotency of stem cells	6/57	144/8848	0.0416667	6.46784	5.32664	0.000306876	0.00166375	0.001092	54361/7475/8323/7477/7484/5013	6
Human Diseases	Cancer: specific types	hsa05222	Small cell lung cancer	5/57	93/8848	0.0537634	8.3456	5.73399	0.000313177	0.00166375	0.001092	3911/3675/1288/3918/3909	5
Organismal Systems	Endocrine system	hsa04916	Melanogenesis	5/57	101/8848	0.049505	7.68456	5.44027	0.000459002	0.00229501	0.00150632	54361/7475/8323/7477/7484	5
Cellular Processes	Cell motility	hsa04810	Regulation of actin cytoskeleton	7/57	230/8848	0.0304348	4.72433	4.60814	0.00064004	0.00302241	0.00198375	5154/3675/2254/3691/3694/2253/79784	7
Environmental Information Processing	Signal transduction	hsa04310	Wnt signaling pathway	6/57	174/8848	0.0344828	5.35269	4.66916	0.000838779	0.003671	0.00240945	54894/54361/7475/8323/7477/7484	6
Organismal Systems	Immune system	hsa04670	Leukocyte transendothelial migration	5/57	116/8848	0.0431034	6.69087	4.96783	0.000863764	0.003671	0.00240945	1366/9074/100506658/1365/1364	5
Human Diseases	Cancer: specific types	hsa05218	Melanoma	4/57	73/8848	0.0547945	8.50565	5.18492	0.00121082	0.00490093	0.00321671	5154/999/2254/2253	4
Human Diseases	Endocrine and metabolic disease	hsa04934	Cushing syndrome	5/57	155/8848	0.0322581	5.00736	4.0528	0.00311041	0.0120175	0.00788765	54361/7475/8323/7477/7484	5
Environmental Information Processing	Signal transduction	hsa04150	mTOR signaling pathway	5/57	158/8848	0.0316456	4.91228	3.99544	0.00337788	0.0122918	0.00806767	54361/7475/8323/7477/7484	5
Human Diseases	Infectious disease: viral	hsa05160	Hepatitis C	5/57	159/8848	0.0314465	4.88139	3.97664	0.00347062	0.0122918	0.00806767	1366/9074/100506658/1365/1364	5
Human Diseases	Infectious disease: parasitic	hsa05146	Amoebiasis	4/57	103/8848	0.038835	6.02827	4.13308	0.00426418	0.0144982	0.00951586	3911/1288/3918/3909	4
Human Diseases	Cancer: specific types	hsa05225	Hepatocellular carcinoma	5/57	170/8848	0.0294118	4.56553	3.77968	0.00461555	0.0150893	0.00990382	54361/7475/8323/7477/7484	5
Human Diseases	Cancer: overview	hsa05205	Proteoglycans in cancer	5/57	204/8848	0.0245098	3.80461	3.26322	0.00983443	0.0309602	0.0203207	54361/7475/8323/7477/7484	5

### Sheet: muscle
category	subcategory	ID	Description	GeneRatio	BgRatio	RichFactor	FoldEnrichment	zScore	pvalue	p.adjust	qvalue	geneID	Count
		hsa04820	Cytoskeleton in muscle cells	25/57	232/8848	0.107759	16.7272	19.546	3.78263e-25	3.44219e-23	3.06592e-23	7273/4703/7138/4604/70/8736/84675/88/4632/1674/4621/7135/7139/84665/29895/7134/127294/4635/27295/4626/11155/6445/4608/58/84033	25
Cellular Processes	Cell motility	hsa04814	Motor proteins	14/57	197/8848	0.071066	11.0314	11.4651	1.53915e-11	7.00311e-10	6.23759e-10	7138/59/70/4632/4621/23026/7135/7139/29895/84700/7134/4635/4626/58	14
Environmental Information Processing	Signal transduction	hsa04020	Calcium signaling pathway	12/57	254/8848	0.0472441	7.33361	8.24682	5.42406e-08	1.6453e-06	1.46545e-06	2066/6261/2264/487/1131/100507027/340156/7134/815/845/2250/10345	12
Organismal Systems	Circulatory system	hsa04260	Cardiac muscle contraction	7/57	87/8848	0.0804598	12.4896	8.67171	1.23583e-06	2.81152e-05	2.50418e-05	70/487/7139/7134/845/4635/10345	7
Human Diseases	Cardiovascular disease	hsa05410	Hypertrophic cardiomyopathy	7/57	99/8848	0.0707071	10.9757	8.03709	2.96628e-06	5.39863e-05	4.8085e-05	7273/70/487/1674/7139/7134/6445	7
Human Diseases	Cardiovascular disease	hsa05414	Dilated cardiomyopathy	7/57	105/8848	0.0666667	10.3485	7.75933	4.40193e-06	6.67625e-05	5.94646e-05	7273/70/487/1674/7139/7134/6445	7
Organismal Systems	Circulatory system	hsa04261	Adrenergic signaling in cardiomyocytes	6/57	154/8848	0.038961	6.04785	5.0883	0.000439992	0.0057199	0.00509465	70/487/7139/7134/815/4635	6
Human Diseases	Cardiovascular disease	hsa05412	Arrhythmogenic right ventricular cardiomyopathy	4/57	86/8848	0.0465116	7.21991	4.66711	0.00222049	0.0252581	0.0224971	487/88/1674/6445	4

### Sheet: red blood cells
category	subcategory	ID	Description	GeneRatio	BgRatio	RichFactor	FoldEnrichment	zScore	pvalue	p.adjust	qvalue	geneID	Count
Metabolism	Metabolism of cofactors and vitamins	hsa00860	Porphyrin metabolism	5/51	46/8848	0.108696	18.8576	9.24545	5.97023e-06	0.000585083	0.000559316	2235/212/1371/645/3145	5
Metabolism	Global and overview maps	hsa01240	Biosynthesis of cofactors	7/51	153/8848	0.0457516	7.93746	6.59063	2.46503e-05	0.00120787	0.00115467	2235/212/1371/2730/3145/349565/55163	7
Cellular Processes	Cell growth and death	hsa04216	Ferroptosis	4/51	42/8848	0.0952381	16.5229	7.67756	9.32478e-05	0.00304609	0.00291195	64116/7037/2730/55240	4

### Sheet: endothelium
category	subcategory	ID	Description	GeneRatio	BgRatio	RichFactor	FoldEnrichment	zScore	pvalue	p.adjust	qvalue	geneID	Count
Environmental Information Processing	Signal transduction	hsa04015	Rap1 signaling pathway	9/41	212/8848	0.0424528	9.16153	8.20652	3.95545e-07	3.95545e-05	3.24764e-05	2321/3791/7010/25780/64411/2324/5155/10411/135	9
Environmental Information Processing	Signaling molecules and interaction	hsa04514	Cell adhesion molecules	7/41	157/8848	0.044586	9.62187	7.43691	6.5618e-06	0.00032809	0.000269379	5175/1003/947/7122/90952/3384/8174	7
Environmental Information Processing	Signal transduction	hsa04151	PI3K-Akt signaling pathway	9/41	362/8848	0.0248619	5.36531	5.78621	3.18553e-05	0.000836491	0.000686803	2321/3791/7010/3673/2324/5155/4846/146850/7450	9
Cellular Processes	Cellular community - eukaryotes	hsa04510	Focal adhesion	7/41	203/8848	0.0344828	7.44155	6.33478	3.49826e-05	0.000836491	0.000686803	2321/3791/3673/2324/5155/857/7450	7
Human Diseases	Cardiovascular disease	hsa05418	Fluid shear stress and atherosclerosis	6/41	141/8848	0.0425532	9.18319	6.68303	4.18246e-05	0.000836491	0.000686803	3791/5175/1003/5155/857/4846	6
Environmental Information Processing	Signal transduction	hsa04020	Calcium signaling pathway	7/41	254/8848	0.0275591	5.94738	5.45846	0.000144232	0.00240387	0.0019737	2321/3791/2324/5155/952/4846/135	7
Organismal Systems	Immune system	hsa04670	Leukocyte transendothelial migration	5/41	116/8848	0.0431034	9.30193	6.14083	0.000182621	0.00260888	0.00214202	5175/1003/7122/90952/10411	5
Environmental Information Processing	Signal transduction	hsa04014	Ras signaling pathway	6/41	238/8848	0.0252101	5.44046	4.73795	0.000726214	0.00907768	0.00745325	2321/3791/7010/25780/2324/5155	6
Environmental Information Processing	Signal transduction	hsa04010	MAPK signaling pathway	6/41	300/8848	0.02	4.3161	3.98687	0.00238837	0.02642	0.0216922	2321/3791/7010/25780/2324/5155	6
Organismal Systems	Immune system	hsa04611	Platelet activation	4/41	126/8848	0.031746	6.85095	4.51315	0.002642	0.02642	0.0216922	3673/4846/146850/7450	4
Environmental Information Processing	Signal transduction	hsa04371	Apelin signaling pathway	4/41	140/8848	0.0285714	6.16585	4.20361	0.00386216	0.0351105	0.0288276	187/4846/146850/8862	4
Organismal Systems	Endocrine system	hsa04921	Oxytocin signaling pathway	4/41	154/8848	0.025974	5.60532	3.93357	0.00541879	0.0451566	0.0370759	952/4846/146850/4881	4

### Sheet: CNCC
category	subcategory	ID	Description	GeneRatio	BgRatio	RichFactor	FoldEnrichment	zScore	pvalue	p.adjust	qvalue	geneID	Count
Organismal Systems	Endocrine system	hsa03320	PPAR signaling pathway	4/37	76/8848	0.0526316	12.5861	6.57324	0.000267802	0.0231912	0.0224972	2173/6258/3158/1622	4
Environmental Information Processing	Signaling molecules and interaction	hsa04514	Cell adhesion molecules	5/37	157/8848	0.0318471	7.61577	5.41978	0.00045473	0.0231912	0.0224972	3676/84631/4359/152404/3897	5
Organismal Systems	Digestive system	hsa04974	Protein digestion and absorption	4/37	105/8848	0.0380952	9.10991	5.4171	0.000915187	0.0311163	0.0301851	8645/57642/477/340267	4

### Sheet: other blood cells
category	subcategory	ID	Description	GeneRatio	BgRatio	RichFactor	FoldEnrichment	zScore	pvalue	p.adjust	qvalue	geneID	Count
Human Diseases	Infectious disease: bacterial	hsa05150	Staphylococcus aureus infection	11/57	100/8848	0.11	17.0751	13.0171	2.63199e-11	3.07943e-09	2.16101e-09	713/714/712/2212/719/3684/3683/6404/728/3689/5724	11
Organismal Systems	Immune system	hsa04610	Complement and coagulation cascades	9/57	88/8848	0.102273	15.8756	11.2922	3.8235e-09	2.23675e-07	1.56965e-07	2162/713/714/712/719/3684/728/3689/2153	9
Human Diseases	Infectious disease: viral	hsa05171	Coronavirus disease - COVID-19	11/57	238/8848	0.0462185	7.17441	7.77496	2.62218e-07	1.02265e-05	7.17648e-06	2162/713/714/712/3570/2212/719/1536/51284/114548/728	11
Organismal Systems	Immune system	hsa04650	Natural killer cell mediated cytotoxicity	8/57	135/8848	0.0592593	9.1987	7.72937	2.10157e-06	6.14709e-05	4.31375e-05	2207/7305/3937/7409/5880/962/3683/3689	8
Environmental Information Processing	Signaling molecules and interaction	hsa04061	Viral protein interaction with cytokine and cytokine receptor	7/57	100/8848	0.07	10.866	7.98917	3.17374e-06	6.31168e-05	4.42925e-05	1436/3570/3587/1230/7133/729230/6368	7
Organismal Systems	Immune system	hsa04613	Neutrophil extracellular trap formation	9/57	192/8848	0.046875	7.27632	7.07967	3.23676e-06	6.31168e-05	4.42925e-05	2212/1536/3684/5880/3683/6404/51284/728/3689	9
Human Diseases	Infectious disease: bacterial	hsa05133	Pertussis	6/57	78/8848	0.0769231	11.9406	7.81458	9.80647e-06	0.000163908	0.000115023	713/714/712/3684/114548/3689	6
Environmental Information Processing	Signaling molecules and interaction	hsa04060	Cytokine-cytokine receptor interaction	10/57	298/8848	0.033557	5.209	5.95141	1.71223e-05	0.000230273	0.000161595	1436/3570/3587/1441/1230/7133/729230/50615/6368/23495	10
Human Diseases	Infectious disease: bacterial	hsa05152	Tuberculosis	8/57	180/8848	0.0444444	6.89903	6.43833	1.77133e-05	0.000230273	0.000161595	2207/1520/4360/2212/3684/3587/3689/972	8
Cellular Processes	Transport and catabolism	hsa04145	Phagosome	7/57	157/8848	0.044586	6.921	6.02735	6.08369e-05	0.000711792	0.000499503	1520/4360/2212/1536/3684/4481/3689	7
Organismal Systems	Immune system	hsa04670	Leukocyte transendothelial migration	6/57	116/8848	0.0517241	8.02904	6.13599	9.38567e-05	0.000998294	0.000700557	7409/1536/3684/5880/3683/3689	6
Organismal Systems	Development and regeneration	hsa04380	Osteoclast differentiation	6/57	142/8848	0.0422535	6.55893	5.37703	0.000284552	0.00271488	0.00190518	7305/1436/3937/6688/2212/54209	6
Human Diseases	Infectious disease: bacterial	hsa05130	Pathogenic Escherichia coli infection	7/57	203/8848	0.0344828	5.35269	5.05173	0.000301653	0.00271488	0.00190518	4542/27128/3071/2212/3059/114548/64005	7
Environmental Information Processing	Signal transduction	hsa04015	Rap1 signaling pathway	7/57	212/8848	0.0330189	5.12546	4.89553	0.000392554	0.00328063	0.0023022	1436/3937/7409/3684/5880/3683/3689	7
Environmental Information Processing	Signaling molecules and interaction	hsa04514	Cell adhesion molecules	6/57	157/8848	0.0382166	5.93228	5.02087	0.000487645	0.00380363	0.00266921	5788/942/3684/3683/6404/3689	6
Organismal Systems	Immune system	hsa04664	Fc epsilon RI signaling pathway	4/57	69/8848	0.057971	8.99873	5.3708	0.000980229	0.00674628	0.00473423	2207/3937/7409/5880	4
Human Diseases	Cardiovascular disease	hsa05416	Viral myocarditis	4/57	69/8848	0.057971	8.99873	5.3708	0.000980229	0.00674628	0.00473423	942/5880/3683/3689	4
Organismal Systems	Immune system	hsa04062	Chemokine signaling pathway	6/57	193/8848	0.0310881	4.82574	4.3269	0.00143445	0.0090953	0.00638267	1794/7409/5880/1230/729230/6368	6
Human Diseases	Infectious disease: parasitic	hsa05140	Leishmaniasis	4/57	77/8848	0.0519481	8.0638	5.01274	0.00147701	0.0090953	0.00638267	2212/1536/3684/3689	4
Human Diseases	Infectious disease: bacterial	hsa05135	Yersinia infection	5/57	138/8848	0.0362319	5.62421	4.40843	0.001875	0.0107835	0.00756738	3937/7409/2212/5880/114548	5
Human Diseases	Immune disease	hsa05322	Systemic lupus erythematosus	5/57	139/8848	0.0359712	5.58374	4.38591	0.0019355	0.0107835	0.00756738	713/714/712/942/2212	5
Human Diseases	Endocrine and metabolic disease	hsa04936	Alcoholic liver disease	5/57	144/8848	0.0347222	5.38986	4.27651	0.00225973	0.0120177	0.00843346	713/714/712/719/728	5
Organismal Systems	Immune system	hsa04662	B cell receptor signaling pathway	4/57	91/8848	0.043956	6.82321	4.49595	0.00272898	0.0138822	0.00974189	118788/7409/55024/5880	4
Cellular Processes	Cell motility	hsa04810	Regulation of actin cytoskeleton	6/57	230/8848	0.026087	4.04943	3.77307	0.00346666	0.0166512	0.011685	3071/7409/3684/5880/3683/3689	6
Organismal Systems	Immune system	hsa04666	Fc gamma R-mediated phagocytosis	4/57	98/8848	0.0408163	6.33584	4.27689	0.00356766	0.0166512	0.011685	5788/7409/2212/5880	4
Organismal Systems	Immune system	hsa04640	Hematopoietic cell lineage	4/57	99/8848	0.040404	6.27184	4.24734	0.00370026	0.0166512	0.011685	1436/3570/3684/1441	4
Organismal Systems	Immune system	hsa04611	Platelet activation	4/57	126/8848	0.031746	4.92788	3.57562	0.00865629	0.0375106	0.0263232	2207/3937/2212/5023	4
Human Diseases	Cancer: specific types	hsa05221	Acute myeloid leukemia	3/57	68/8848	0.0441176	6.8483	3.8981	0.00944924	0.0394843	0.0277083	1436/6688/3684	3
