## Supplemental Table 17 for "Gene expression patterns of the developing human face at single cell resolution reveal cell type contributions to normal facial variation and disease risk"

### Sheet: mesenchyme
ID	Description	GeneRatio	BgRatio	pvalue	p.adjust	qvalue	geneID	Count
R-HSA-1474244	Extracellular matrix organization	18/60	300/11091	1.20037e-14	2.62882e-12	2.08486e-12	DDR2/COL3A1/COL1A2/COL26A1/COL23A1/ITGA8/COL6A3/SCUBE1/SPOCK3/ADAMTS3/COL9A1/ADAMTS2/COL6A2/VCAM1/LUM/COL6A1/ELN/ASPN	18
R-HSA-1650814	Collagen biosynthesis and modifying enzymes	10/60	67/11091	1.91297e-12	2.0947e-10	1.66126e-10	COL3A1/COL1A2/COL26A1/COL23A1/COL6A3/ADAMTS3/COL9A1/ADAMTS2/COL6A2/COL6A1	10
R-HSA-216083	Integrin cell surface interactions	10/60	85/11091	2.24109e-11	1.636e-09	1.29747e-09	COL3A1/COL1A2/COL23A1/ITGA8/COL6A3/COL9A1/COL6A2/VCAM1/LUM/COL6A1	10
R-HSA-1474290	Collagen formation	10/60	90/11091	4.01345e-11	2.19737e-09	1.74268e-09	COL3A1/COL1A2/COL26A1/COL23A1/COL6A3/ADAMTS3/COL9A1/ADAMTS2/COL6A2/COL6A1	10
R-HSA-8948216	Collagen chain trimerization	8/60	44/11091	6.88696e-11	3.01649e-09	2.39231e-09	COL3A1/COL1A2/COL26A1/COL23A1/COL6A3/COL9A1/COL6A2/COL6A1	8
R-HSA-1474228	Degradation of the extracellular matrix	11/60	140/11091	1.76354e-10	6.43693e-09	5.10499e-09	COL3A1/COL1A2/COL26A1/COL23A1/COL6A3/SCUBE1/SPOCK3/COL9A1/COL6A2/COL6A1/ELN	11
R-HSA-3000178	ECM proteoglycans	9/60	76/11091	2.28555e-10	7.15051e-09	5.67092e-09	COL3A1/COL1A2/ITGA8/COL6A3/COL9A1/COL6A2/LUM/COL6A1/ASPN	9
R-HSA-1442490	Collagen degradation	8/60	64/11091	1.58185e-09	4.33031e-08	3.43428e-08	COL3A1/COL1A2/COL26A1/COL23A1/COL6A3/COL9A1/COL6A2/COL6A1	8
R-HSA-186797	Signaling by PDGF	7/60	58/11091	2.2934e-08	5.58061e-07	4.42586e-07	PDGFRA/COL3A1/PDGFRB/COL6A3/COL9A1/COL6A2/COL6A1	7
R-HSA-419037	NCAM1 interactions	6/60	42/11091	8.75028e-08	1.91631e-06	1.51979e-06	COL3A1/CACNA1G/COL6A3/COL9A1/COL6A2/COL6A1	6
R-HSA-2022090	Assembly of collagen fibrils and other multimeric structures	6/60	61/11091	8.55446e-07	1.70312e-05	1.3507e-05	COL3A1/COL1A2/COL6A3/COL9A1/COL6A2/COL6A1	6
R-HSA-375165	NCAM signaling for neurite out-growth	6/60	63/11091	1.03808e-06	1.89449e-05	1.50248e-05	COL3A1/CACNA1G/COL6A3/COL9A1/COL6A2/COL6A1	6
R-HSA-5083635	Defective B3GALTL causes PpS	3/60	37/11091	0.00102611	0.0172861	0.0137092	SEMA5A/ADAMTS3/ADAMTS2	3
R-HSA-5173214	O-glycosylation of TSR domain-containing proteins	3/60	38/11091	0.0011098	0.0173604	0.0137682	SEMA5A/ADAMTS3/ADAMTS2	3
R-HSA-9830369	Kidney development	3/60	46/11091	0.00193668	0.0282755	0.0224247	ITGA8/POU3F3/OSR1	3
R-HSA-3772470	Negative regulation of TCF-dependent signaling by WNT ligand antagonists	2/60	15/11091	0.00288811	0.039531	0.0313512	SFRP2/DKK2	2
R-HSA-3000171	Non-integrin membrane-ECM interactions	3/60	59/11091	0.00394627	0.0484878	0.0384546	DDR2/COL3A1/COL1A2	3
R-HSA-8878166	Transcriptional regulation by RUNX2	4/60	120/11091	0.0039853	0.0484878	0.0384546	SATB2/RUNX2/TWIST2/TWIST1	4

### Sheet: ectoderm
ID	Description	GeneRatio	BgRatio	pvalue	p.adjust	qvalue	geneID	Count
R-HSA-446728	Cell junction organization	13/68	115/11091	1.55895e-13	4.13121e-11	2.69123e-11	CDH3/CDH1/CLDN7/CLDN6/LAMC2/COL17A1/ITGB4/CLDN3/LAMA3/CLDN4/KRT14/NECTIN4/KRT5	13
R-HSA-1500931	Cell-Cell communication	13/68	153/11091	6.39886e-12	8.47849e-10	5.52322e-10	CDH3/CDH1/CLDN7/CLDN6/LAMC2/COL17A1/ITGB4/CLDN3/LAMA3/CLDN4/KRT14/NECTIN4/KRT5	13
R-HSA-446107	Type I hemidesmosome assembly	6/68	11/11091	1.91219e-11	1.6891e-09	1.10035e-09	LAMC2/COL17A1/ITGB4/LAMA3/KRT14/KRT5	6
R-HSA-6809371	Formation of the cornified envelope	10/68	129/11091	5.23608e-09	3.4689e-07	2.25978e-07	DSP/DSG2/PERP/ST14/DSC2/PKP2/KRT18/KRT14/KRT8/KRT5	10
R-HSA-3000157	Laminin interactions	6/68	30/11091	2.24321e-08	1.1889e-06	7.74498e-07	LAMA5/ITGA3/COL4A6/LAMC2/ITGB4/LAMA3	6
R-HSA-351906	Apoptotic cleavage of cell adhesion proteins	4/68	11/11091	4.12896e-07	1.82362e-05	1.18798e-05	CDH1/DSP/DSG2/OCLN	4
R-HSA-6805567	Keratinization	10/68	215/11091	6.62651e-07	2.50861e-05	1.63421e-05	DSP/DSG2/PERP/ST14/DSC2/PKP2/KRT18/KRT14/KRT8/KRT5	10
R-HSA-421270	Cell-cell junction organization	7/68	88/11091	1.01818e-06	3.37273e-05	2.19713e-05	CDH3/CDH1/CLDN7/CLDN6/CLDN3/CLDN4/NECTIN4	7
R-HSA-3000171	Non-integrin membrane-ECM interactions	6/68	59/11091	1.48097e-06	4.36062e-05	2.84068e-05	PDGFA/LAMA5/COL4A6/LAMC2/ITGB4/LAMA3	6
R-HSA-1474244	Extracellular matrix organization	11/68	300/11091	1.83416e-06	4.86053e-05	3.16634e-05	PDGFA/ADAMTS18/CDH1/LAMA5/ITGA3/COL4A6/LAMC2/COL17A1/ITGB4/ITGB6/LAMA3	11
R-HSA-6806834	Signaling by MET	6/68	79/11091	8.30021e-06	0.00019996	0.000130262	SPINT2/LAMA5/ITGA3/LAMC2/SPINT1/LAMA3	6
R-HSA-3238698	WNT ligand biogenesis and trafficking	4/68	26/11091	1.74528e-05	0.000385416	0.000251075	WNT4/WNT6/WNT7B/WNT9B	4
R-HSA-1474228	Degradation of the extracellular matrix	7/68	140/11091	2.24109e-05	0.000456837	0.000297602	ADAMTS18/CDH1/LAMA5/COL4A6/LAMC2/COL17A1/LAMA3	7
R-HSA-420029	Tight junction interactions	4/68	29/11091	2.73459e-05	0.000517619	0.000337197	CLDN7/CLDN6/CLDN3/CLDN4	4
R-HSA-8874081	MET activates PTK2 signaling	4/68	30/11091	3.14077e-05	0.000554869	0.000361464	LAMA5/ITGA3/LAMC2/LAMA3	4
R-HSA-2022090	Assembly of collagen fibrils and other multimeric structures	5/68	61/11091	3.40379e-05	0.000563752	0.000367251	COL4A6/LAMC2/COL17A1/ITGB4/LAMA3	5
R-HSA-111465	Apoptotic cleavage of cellular proteins	4/68	38/11091	8.15318e-05	0.00127094	0.000827939	CDH1/DSP/DSG2/OCLN	4
R-HSA-2214320	Anchoring fibril formation	3/68	15/11091	9.515e-05	0.00132524	0.000863312	COL4A6/LAMC2/LAMA3	3
R-HSA-9725554	Differentiation of keratinocytes in interfollicular epidermis in mammalian skin	4/68	40/11091	0.000100018	0.00132524	0.000863312	TP63/ITGB4/KRT14/KRT5	4
R-HSA-9734767	Developmental Cell Lineages	4/68	40/11091	0.000100018	0.00132524	0.000863312	TP63/ITGB4/KRT14/KRT5	4
R-HSA-8875878	MET promotes cell motility	4/68	41/11091	0.000110321	0.00139215	0.0009069	LAMA5/ITGA3/LAMC2/LAMA3	4
R-HSA-1474290	Collagen formation	5/68	90/11091	0.000219253	0.002641	0.00172046	COL4A6/LAMC2/COL17A1/ITGB4/LAMA3	5
R-HSA-75153	Apoptotic execution phase	4/68	52/11091	0.000280355	0.00311719	0.00203066	CDH1/DSP/DSG2/OCLN	4
R-HSA-373080	Class B/2 (Secretin family receptors)	5/68	95/11091	0.000282311	0.00311719	0.00203066	WNT4/WNT6/FZD6/WNT7B/WNT9B	5
R-HSA-4791275	Signaling by WNT in cancer	3/68	34/11091	0.00115134	0.012128	0.00790064	RNF43/FZD6/KREMEN2	3
R-HSA-3000178	ECM proteoglycans	4/68	76/11091	0.00118991	0.012128	0.00790064	LAMA5/COL4A6/ITGB6/LAMA3	4
R-HSA-9832991	Formation of the posterior neural plate	2/68	10/11091	0.00161474	0.0158483	0.0103242	FGF8/OTX2	2
R-HSA-216083	Integrin cell surface interactions	4/68	85/11091	0.00180202	0.0170549	0.0111102	CDH1/ITGA3/COL4A6/ITGB6	4
R-HSA-1839122	Signaling by activated point mutants of FGFR1	2/68	11/11091	0.00196576	0.017963	0.0117018	FGF9/FGF8	2
R-HSA-1839130	Signaling by activated point mutants of FGFR3	2/68	12/11091	0.00234959	0.0194576	0.0126754	FGF9/FGF8	2
R-HSA-2033514	FGFR3 mutant receptor activation	2/68	12/11091	0.00234959	0.0194576	0.0126754	FGF9/FGF8	2
R-HSA-9831926	Nephron development	2/68	12/11091	0.00234959	0.0194576	0.0126754	WNT4/WNT9B	2
R-HSA-190239	FGFR3 ligand binding and activation	2/68	13/11091	0.00276582	0.0203595	0.013263	FGF9/FGF8	2
R-HSA-190372	FGFR3c ligand binding and activation	2/68	13/11091	0.00276582	0.0203595	0.013263	FGF9/FGF8	2
R-HSA-190375	FGFR2c ligand binding and activation	2/68	13/11091	0.00276582	0.0203595	0.013263	FGF9/FGF8	2
R-HSA-5654227	Phospholipase C-mediated cascade; FGFR3	2/68	13/11091	0.00276582	0.0203595	0.013263	FGF9/FGF8	2
R-HSA-190322	FGFR4 ligand binding and activation	2/68	14/11091	0.00321405	0.021839	0.0142268	FGF9/FGF8	2
R-HSA-190373	FGFR1c ligand binding and activation	2/68	14/11091	0.00321405	0.021839	0.0142268	FGF9/FGF8	2
R-HSA-6803205	TP53 regulates transcription of several additional cell death genes whose specific roles in p53-dependent apoptosis remain uncertain	2/68	14/11091	0.00321405	0.021839	0.0142268	TP63/PERP	2
R-HSA-3772470	Negative regulation of TCF-dependent signaling by WNT ligand antagonists	2/68	15/11091	0.00369388	0.0238751	0.0155532	WNT4/KREMEN2	2
R-HSA-5654228	Phospholipase C-mediated cascade; FGFR4	2/68	15/11091	0.00369388	0.0238751	0.0155532	FGF9/FGF8	2
R-HSA-195721	Signaling by WNT	7/68	331/11091	0.00402829	0.0254166	0.0165574	RNF43/WNT4/WNT6/FZD6/WNT7B/KREMEN2/WNT9B	7
R-HSA-5654219	Phospholipase C-mediated cascade: FGFR1	2/68	16/11091	0.00420492	0.025914	0.0168814	FGF9/FGF8	2
R-HSA-2033519	Activated point mutants of FGFR2	2/68	17/11091	0.00474678	0.0281911	0.0183648	FGF9/FGF8	2
R-HSA-109581	Apoptosis	5/68	180/11091	0.00486419	0.0281911	0.0183648	TP63/CDH1/DSP/DSG2/OCLN	5
R-HSA-418990	Adherens junctions interactions	3/68	57/11091	0.00509212	0.0281911	0.0183648	CDH3/CDH1/NECTIN4	3
R-HSA-190242	FGFR1 ligand binding and activation	2/68	18/11091	0.00531908	0.0281911	0.0183648	FGF9/FGF8	2
R-HSA-5654221	Phospholipase C-mediated cascade; FGFR2	2/68	18/11091	0.00531908	0.0281911	0.0183648	FGF9/FGF8	2
R-HSA-5654704	SHC-mediated cascade:FGFR3	2/68	18/11091	0.00531908	0.0281911	0.0183648	FGF9/FGF8	2
R-HSA-5654710	PI-3K cascade:FGFR3	2/68	18/11091	0.00531908	0.0281911	0.0183648	FGF9/FGF8	2
R-HSA-190241	FGFR2 ligand binding and activation	2/68	20/11091	0.00655345	0.0321604	0.0209506	FGF9/FGF8	2
R-HSA-5654706	FRS-mediated FGFR3 signaling	2/68	20/11091	0.00655345	0.0321604	0.0209506	FGF9/FGF8	2
R-HSA-5654719	SHC-mediated cascade:FGFR4	2/68	20/11091	0.00655345	0.0321604	0.0209506	FGF9/FGF8	2
R-HSA-5654720	PI-3K cascade:FGFR4	2/68	20/11091	0.00655345	0.0321604	0.0209506	FGF9/FGF8	2
R-HSA-5663202	Diseases of signal transduction by growth factor receptors and second messengers	8/68	459/11091	0.00677607	0.0326483	0.0212684	ESRP1/PDGFA/RNF43/FZD6/JAG2/FGF9/KREMEN2/FGF8	8
R-HSA-4641263	Regulation of FZD by ubiquitination	2/68	21/11091	0.00721477	0.032964	0.0214741	RNF43/FZD6	2
R-HSA-5654688	SHC-mediated cascade:FGFR1	2/68	21/11091	0.00721477	0.032964	0.0214741	FGF9/FGF8	2
R-HSA-5654689	PI-3K cascade:FGFR1	2/68	21/11091	0.00721477	0.032964	0.0214741	FGF9/FGF8	2
R-HSA-5654712	FRS-mediated FGFR4 signaling	2/68	22/11091	0.00790502	0.0349138	0.0227443	FGF9/FGF8	2
R-HSA-5655332	Signaling by FGFR3 in disease	2/68	22/11091	0.00790502	0.0349138	0.0227443	FGF9/FGF8	2
R-HSA-5654693	FRS-mediated FGFR1 signaling	2/68	23/11091	0.00862382	0.0362748	0.0236309	FGF9/FGF8	2
R-HSA-5654695	PI-3K cascade:FGFR2	2/68	23/11091	0.00862382	0.0362748	0.0236309	FGF9/FGF8	2
R-HSA-5654699	SHC-mediated cascade:FGFR2	2/68	23/11091	0.00862382	0.0362748	0.0236309	FGF9/FGF8	2
R-HSA-5357801	Programmed Cell Death	5/68	213/11091	0.00975676	0.0401283	0.0261412	TP63/CDH1/DSP/DSG2/OCLN	5
R-HSA-5654738	Signaling by FGFR2	3/68	73/11091	0.0100974	0.0401283	0.0261412	ESRP1/FGF9/FGF8	3
R-HSA-5654700	FRS-mediated FGFR2 signaling	2/68	25/11091	0.0101456	0.0401283	0.0261412	FGF9/FGF8	2
R-HSA-5654708	Downstream signaling of activated FGFR3	2/68	25/11091	0.0101456	0.0401283	0.0261412	FGF9/FGF8	2
R-HSA-5654716	Downstream signaling of activated FGFR4	2/68	27/11091	0.0117774	0.045897	0.0298992	FGF9/FGF8	2
R-HSA-2219530	Constitutive Signaling by Aberrant PI3K in Cancer	3/68	78/11091	0.0120862	0.0464181	0.0302386	PDGFA/FGF9/FGF8	3

### Sheet: muscle
ID	Description	GeneRatio	BgRatio	pvalue	p.adjust	qvalue	geneID	Count
R-HSA-390522	Striated Muscle Contraction	15/52	36/11091	6.52421e-27	9.28939e-25	7.95908e-25	TTN/NEB/TNNT1/MYBPC1/ACTC1/ACTN2/MYL1/DES/MYH3/TNNI1/TNNT2/TNNC1/MYL4/MYH8/ACTA1	15
R-HSA-397014	Muscle contraction	23/52	205/11091	8.64129e-27	9.28939e-25	7.95908e-25	TTN/NEB/RYR1/TNNT1/ACTA2/MYBPC1/ACTC1/ATP2A1/ACTN2/MYL1/DES/MYH3/TNNI1/KCNK13/TNNT2/MYL11/TNNC1/CAMK2A/CASQ2/MYL4/MYH8/TRDN/ACTA1	23
R-HSA-5578775	Ion homeostasis	5/52	56/11091	5.93227e-06	0.000425146	0.000364262	RYR1/ATP2A1/CAMK2A/CASQ2/TRDN	5
R-HSA-525793	Myogenesis	4/52	30/11091	1.07592e-05	0.000578307	0.000495489	CDH15/MYOG/MYOD1/MYF5	4
R-HSA-983712	Ion channel transport	7/52	186/11091	2.35639e-05	0.00101325	0.000868143	RYR1/ATP2A1/CAMK2A/CASQ2/TRDN/BEST3/ANO5	7
R-HSA-5576891	Cardiac conduction	6/52	132/11091	3.2953e-05	0.00118082	0.00101172	RYR1/ATP2A1/KCNK13/CAMK2A/CASQ2/TRDN	6
R-HSA-2672351	Stimuli-sensing channels	5/52	109/11091	0.000150466	0.00462146	0.00395963	RYR1/CASQ2/TRDN/BEST3/ANO5	5
R-HSA-9620244	Long-term potentiation	3/52	24/11091	0.000183538	0.0049326	0.00422622	ERBB4/ACTN2/CAMK2A	3
R-HSA-622323	Presynaptic nicotinic acetylcholine receptors	2/52	12/11091	0.00138089	0.0329879	0.0282638	CHRNG/CHRNA1	2
R-HSA-181431	Acetylcholine binding and downstream events	2/52	15/11091	0.00217719	0.0425541	0.03646	CHRNG/CHRNA1	2
R-HSA-622327	Postsynaptic nicotinic acetylcholine receptors	2/52	15/11091	0.00217719	0.0425541	0.03646	CHRNG/CHRNA1	2
R-HSA-112314	Neurotransmitter receptors and postsynaptic signal transmission	5/52	205/11091	0.00263816	0.0472671	0.0404981	ERBB4/ACTN2/CHRNG/CHRNA1/CAMK2A	5

### Sheet: red blood cells
ID	Description	GeneRatio	BgRatio	pvalue	p.adjust	qvalue	geneID	Count
R-HSA-189445	Metabolism of porphyrins	5/73	27/11091	7.75366e-07	0.000155849	0.000147728	FECH/ALAS2/CPOX/BLVRB/HMBS	5
R-HSA-189451	Heme biosynthesis	4/73	14/11091	1.64488e-06	0.000165311	0.000156697	FECH/ALAS2/CPOX/HMBS	4
R-HSA-1237044	Erythrocytes take up carbon dioxide and release oxygen	3/73	13/11091	7.4627e-05	0.00375001	0.0035546	SLC4A1/RHAG/CA2	3
R-HSA-1480926	O2/CO2 exchange in erythrocytes	3/73	13/11091	7.4627e-05	0.00375001	0.0035546	SLC4A1/RHAG/CA2	3
R-HSA-425366	Transport of bile salts and organic acids, metal ions and amine compounds	5/73	83/11091	0.000209515	0.00736906	0.00698508	SLC39A8/RHAG/SLC30A10/SLC22A4/SLC6A9	5
R-HSA-425407	SLC-mediated transmembrane transport	8/73	249/11091	0.000219972	0.00736906	0.00698508	SLC4A1/SLC39A8/RHAG/SLC16A10/SLC30A10/SLC22A4/SLC6A9/SLC38A5	8
R-HSA-445095	Interaction between L1 and Ankyrins	3/73	31/11091	0.00107728	0.0270667	0.0256563	SPTA1/ANK1/SPTB	3
R-HSA-917977	Transferrin endocytosis and recycling	3/73	31/11091	0.00107728	0.0270667	0.0256563	TFRC/STEAP3/TFR2	3

### Sheet: endothelium
ID	Description	GeneRatio	BgRatio	pvalue	p.adjust	qvalue	geneID	Count
R-HSA-216083	Integrin cell surface interactions	6/52	85/11091	2.6026e-06	0.000530931	0.000465729	KDR/PECAM1/ITGA2/ICAM2/VWF/MADCAM1	6
R-HSA-194138	Signaling by VEGF	6/52	108/11091	1.04911e-05	0.00107009	0.000938673	FLT1/KDR/CDH5/FLT4/CAV1/NOS3	6
R-HSA-1474244	Extracellular matrix organization	8/52	300/11091	6.97349e-05	0.00474197	0.00415963	KDR/PECAM1/COL15A1/ITGA2/ICAM2/PDGFB/VWF/MADCAM1	8
R-HSA-76002	Platelet activation, signaling and aggregation	7/52	263/11091	0.00020918	0.0106682	0.00935806	PECAM1/PDGFB/MMRN1/RAPGEF3/PIK3R6/CLEC1B/VWF	7
R-HSA-5218920	VEGFR2 mediated vascular permeability	3/52	29/11091	0.000325913	0.0132972	0.0116642	CDH5/CAV1/NOS3	3
R-HSA-202733	Cell surface interactions at the vascular wall	5/52	137/11091	0.000435887	0.0148202	0.0130001	PECAM1/TEK/ESAM/CAV1/PROCR	5
R-HSA-4420097	VEGFA-VEGFR2 Pathway	4/52	99/11091	0.0011645	0.033937	0.0297693	KDR/CDH5/CAV1/NOS3	4
R-HSA-203615	eNOS activation	2/52	12/11091	0.00138089	0.0352127	0.0308883	CAV1/NOS3	2
R-HSA-9013149	RAC1 GTPase cycle	5/52	185/11091	0.00168503	0.0381939	0.0335035	FGD5/ARAP3/ARHGEF15/CAV1/ARHGAP27	5
R-HSA-202131	Metabolism of nitric oxide: NOS3 activation and regulation	2/52	16/11091	0.00248076	0.0460069	0.0403569	CAV1/NOS3	2
R-HSA-75892	Platelet Adhesion to exposed collagen	2/52	16/11091	0.00248076	0.0460069	0.0403569	ITGA2/VWF	2

### Sheet: CNCC
ID	Description	GeneRatio	BgRatio	pvalue	p.adjust	qvalue	geneID	Count
R-HSA-418990	Adherens junctions interactions	4/57	57/11091	0.000202203	0.0229837	0.0204819	CDH19/SOX10/CDH6/HEYL	4
R-HSA-9619665	EGR2 and SOX10-mediated initiation of Schwann cell myelination	3/57	28/11091	0.000384882	0.0229837	0.0204819	SOX10/ADGRG6/MPZ	3
R-HSA-9759476	Regulation of Homotypic Cell-Cell Adhesion	3/57	31/11091	0.000522358	0.0229837	0.0204819	CDH19/SOX10/HEYL	3
R-HSA-9764260	Regulation of Expression and Function of Type II Classical Cadherins	3/57	31/11091	0.000522358	0.0229837	0.0204819	CDH19/SOX10/HEYL	3
R-HSA-421270	Cell-cell junction organization	4/57	88/11091	0.00106077	0.0325938	0.0290459	CDH19/SOX10/CDH6/HEYL	4
R-HSA-8853659	RET signaling	3/57	40/11091	0.00111115	0.0325938	0.0290459	GFRA1/GFRA2/GFRA3	3
R-HSA-1296072	Voltage gated Potassium channels	3/57	43/11091	0.00137288	0.034518	0.0307607	KCNH8/KCNA1/KCNA6	3
R-HSA-1296071	Potassium Channels	4/57	103/11091	0.00189982	0.041796	0.0372465	HCN1/KCNH8/KCNA1/KCNA6	4
R-HSA-5682910	LGI-ADAM interactions	2/57	14/11091	0.00226973	0.0443858	0.0395544	ADAM23/LGI4	2
R-HSA-446728	Cell junction organization	4/57	115/11091	0.00283845	0.0499568	0.0445189	CDH19/SOX10/CDH6/HEYL	4

### Sheet: other blood cells
ID	Description	GeneRatio	BgRatio	pvalue	p.adjust	qvalue	geneID	Count
R-HSA-6798695	Neutrophil degranulation	22/73	480/11091	2.03798e-13	4.32052e-11	3.28222e-11	DOCK2/FCER1G/PTPRC/TYROBP/CTSS/CD53/NCKAP1L/BIN2/FCGR2A/C3AR1/CYBB/ITGAM/CLEC4C/TNFRSF1B/ITGAL/MNDA/C5AR1/P2RX1/ITGB2/LAIR1/PTAFR/HK3	22
R-HSA-198933	Immunoregulatory interactions between a Lymphoid and a non-Lymphoid cell	9/73	133/11091	1.9826e-07	2.10155e-05	1.59651e-05	TYROBP/TREM2/CD200R1/LAIR2/SIGLEC6/ITGAL/CD300C/ITGB2/LAIR1	9
R-HSA-6783783	Interleukin-10 signaling	6/73	47/11091	5.7228e-07	4.04411e-05	3.07224e-05	CD86/IL10RA/CCR1/TNFRSF1B/CCR2/PTAFR	6
R-HSA-449147	Signaling by Interleukins	14/73	473/11091	1.98741e-06	0.000105333	8.00195e-05	CSF1R/F13A1/IL6R/VAV1/CD86/ITGAM/IL10RA/CSF3R/CCR1/TNFRSF1B/CCR2/IL21R/ITGB2/PTAFR	14
R-HSA-202733	Cell surface interactions at the vascular wall	8/73	137/11091	3.02047e-06	0.000128068	9.72909e-05	FCER1G/CD84/ITGAM/CD48/ITGAL/SELPLG/ITGB2/CD74	8
R-HSA-977606	Regulation of Complement cascade	5/73	47/11091	1.33006e-05	0.000469953	0.000357015	C1QB/C1QC/C1QA/C3AR1/C5AR1	5
R-HSA-166658	Complement cascade	5/73	58/11091	3.75606e-05	0.00113755	0.000864175	C1QB/C1QC/C1QA/C3AR1/C5AR1	5
R-HSA-114604	GPVI-mediated activation cascade	4/73	35/11091	7.75003e-05	0.00205376	0.0015602	FCER1G/LCP2/VAV1/RAC2	4
R-HSA-166786	Creation of C4 and C2 activators	3/73	14/11091	9.45312e-05	0.00222674	0.00169161	C1QB/C1QC/C1QA	3
R-HSA-416700	Other semaphorin interactions	3/73	19/11091	0.000245768	0.00521028	0.00395815	PTPRC/TYROBP/TREM2	3
R-HSA-9013404	RAC2 GTPase cycle	5/73	88/11091	0.000275588	0.00531133	0.00403492	DOCK2/NCKAP1L/VAV1/CYBB/RAC2	5
R-HSA-166663	Initial triggering of complement	3/73	23/11091	0.000440769	0.00778692	0.00591558	C1QB/C1QC/C1QA	3
R-HSA-6785807	Interleukin-4 and Interleukin-13 signaling	5/73	108/11091	0.000708291	0.0115506	0.00877478	F13A1/IL6R/ITGAM/TNFRSF1B/ITGB2	5
R-HSA-168898	Toll-like Receptor Cascades	6/73	169/11091	0.000838626	0.0126992	0.00964735	CTSS/LY86/CD180/ITGAM/TLR7/ITGB2	6
R-HSA-2424491	DAP12 signaling	3/73	30/11091	0.000977627	0.0138171	0.0104966	TYROBP/LCP2/TREM2	3
R-HSA-2871796	FCERI mediated MAPK activation	3/73	32/11091	0.00118314	0.0156766	0.0119092	FCER1G/LCP2/VAV1	3
R-HSA-2871809	FCERI mediated Ca+2 mobilization	3/73	33/11091	0.00129533	0.015773	0.0119825	FCER1G/LCP2/VAV1	3
R-HSA-9013149	RAC1 GTPase cycle	6/73	185/11091	0.00133922	0.015773	0.0119825	DOCK2/ARHGAP15/NCKAP1L/VAV1/CYBB/FMNL1	6
R-HSA-373076	Class A/1 (Rhodopsin-like receptors)	8/73	334/11091	0.00152132	0.0169748	0.0128954	C3AR1/P2RY6/CCR1/GPR65/CCR2/C5AR1/PTAFR/CCL23	8
R-HSA-76002	Platelet activation, signaling and aggregation	7/73	263/11091	0.00167062	0.0172245	0.0130852	FCER1G/F13A1/LCP2/SRGN/VAV1/RAC2/F5	7
R-HSA-2219530	Constitutive Signaling by Aberrant PI3K in Cancer	4/73	78/11091	0.0017062	0.0172245	0.0130852	PIK3AP1/VAV1/CD86/RAC2	4
R-HSA-2029480	Fcgamma receptor (FCGR) dependent phagocytosis	4/73	86/11091	0.00244174	0.0235295	0.0178749	NCKAP1L/VAV1/PLD4/FCGR2A	4
R-HSA-389359	CD28 dependent Vav1 pathway	2/73	12/11091	0.00270246	0.0249096	0.0189234	VAV1/CD86	2
R-HSA-1679131	Trafficking and processing of endosomal TLR	2/73	13/11091	0.00318025	0.0270006	0.0205119	CTSS/TLR7	2
R-HSA-2172127	DAP12 interactions	3/73	45/11091	0.00318403	0.0270006	0.0205119	TYROBP/LCP2/TREM2	3
R-HSA-500792	GPCR ligand binding	9/73	468/11091	0.00345835	0.0281988	0.0214221	ADGRE1/C3AR1/P2RY6/CCR1/GPR65/CCR2/C5AR1/PTAFR/CCL23	9
R-HSA-9658195	Leishmania infection	5/73	164/11091	0.00444726	0.0336721	0.0255801	NCKAP1L/VAV1/FCGR2A/C3AR1/NLRP3	5
R-HSA-9824443	Parasitic Infection Pathways	5/73	164/11091	0.00444726	0.0336721	0.0255801	NCKAP1L/VAV1/FCGR2A/C3AR1/NLRP3	5
R-HSA-2219528	PI3K/AKT Signaling in Cancer	4/73	104/11091	0.00483859	0.0353717	0.0268713	PIK3AP1/VAV1/CD86/RAC2	4
R-HSA-6811558	PI5P, PP2A and IER3 Regulate PI3K/AKT Signaling	4/73	106/11091	0.00517633	0.0365794	0.0277887	PIK3AP1/VAV1/CD86/RAC2	4
R-HSA-199418	Negative regulation of the PI3K/AKT network	4/73	113/11091	0.00648235	0.0443309	0.0336774	PIK3AP1/VAV1/CD86/RAC2	4
R-HSA-2029482	Regulation of actin dynamics for phagocytic cup formation	3/73	61/11091	0.00749232	0.0496366	0.0377081	NCKAP1L/VAV1/FCGR2A	3
