## Supplemental Table 19 for "Gene expression patterns of the developing human face at single cell resolution reveal cell type contributions to normal facial variation and disease risk"

### Sheet: Mesenchyme
PDGFRA
DDR2
TWIST1
PRRX1
CACNA1C
CLMP
COL3A1
CPED1
CDH11
SGCD
COL1A2
TMEM132C
EBF3
FLI1
FAT4
LDB2
COL1A1
AFF2
ERG
PDGFRB
SVEP1
LPAR1
ST6GAL2
EPHA3
RUNX1T1
PCDH18
AFF3
BICC1
EBF1
PCOLCE
NR2F1
MECOM
RFTN2
MME
DNM1
FBN1
NCAM1
EBF2
MRC2
GPC3
FRZB
ADGRA2
SATB2
LSAMP
COL23A1
EDNRA
NLGN1
SEMA5A
PDZRN3
BMP5
COL11A1
MMP16
EMILIN1
ROR2
SPOCK3
BNC2
SLIT3
PTN
DLC1
COL6A3
DOK6
ANKRD44
CPE
ITGA8
FLRT2
COL5A1
ADGRB3
KIF26B
RSPO2
BCL11A
TWIST2
FRMD6
COL6A2
PDE3A
ADAMTS12
LUM
CACNA1G
ROR1
COL25A1
HMCN1
ADAMTS3
PCDH9
NFIB
CCBE1
EPHA7
TNS1
BASP1
MFAP2
LIX1
CNTLN
ATRNL1
PREX2
SNCAIP
GNB4
PRICKLE1
LRRC17
FBN2
MSRB3
ITM2C
COLEC12
PPFIA2
MAP2K6
SYNE1
FZD2
DZIP1
NOTCH2
FBLN1
CCDC88A
PRRX2
SEMA3A
PCDH10
TENM4
PTH1R
TNS3
ARID5B
LRP1
CXCL12
ALX4
PPFIBP2
RNF150
ALX1
VCAN
FOXP2
COL6A1
EPHA4
FAM110B
ROBO2
VCAM1
ADAMTS20
TGFBI
CRABP1
NDNF
WIPF1
GAS2
FAP
OAF
MAGI2
ADAMTSL1
DACT3
POSTN
GLI2
FBXL7
MAB21L2
ARHGEF40
CHSY3
PEG10
MERTK
CDH10
GRID1
CALD1
FBLN2
ZFHX4
FRMD4A
WNT5A
PIK3R3
S1PR3
SH3GL3
DACT1
CACNA2D1
SETBP1
SNED1
MSX1
ARHGAP24
MFAP4
ANTXR1
KLF12
NHSL2
PHLDB2
BMPR1B
CEP112
FGFR1
SERTAD4
RASSF8
PALLD
MMP2
VEGFC
NFIA
NREP
SOX9
PTPRS
IGSF3
DCHS1
RARG
SOX11
COL12A1
GXYLT2
ARHGAP28
DAAM2
PLEKHH2
GJA1
UNC5C
MARCKS
SH3BGRL
PTPRD
GULP1
SYNPO
ADGRL3
DKK2
CDK14
SESTD1
EPB41L2
TNRC18
TPST1
IL11RA
TLL1
TRPS1
GPC6
CBFA2T2
MLLT3
ROBO1
FSTL1
ZNF827
BARX1
LHX8
MPPED2
ZNF521
PBX3
MDK
TTC28
SSBP3
EML4
HMGA2
RBFOX2
PDS5B
MYH10
AUTS2
TUT4
PTGFRN
EEPD1
ST3GAL3
NBEA
KLHL29
ZNF618
RAI14
IGDCC3
MN1
LRCH2
SDC2
GMDS
NOVA1
INPP4B
CTTNBP2
MCC
EYA4
JAKMIP2
PID1
LRIG3
TSPAN11
TLE1
DLX1
PYGO1
SOX4
TNFAIP6
SLF1
KCNT2
EVA1B
NFATC4
COL26A1
STMN1
ARHGAP6
TNRC6C
PDE7B
ARHGAP42
HPSE2
WNT5B
WDR86
GPC5
RERG
CYP7B1
DPY19L1
TMTC2
DNM3
PLPP3
SAMD4A
ACTN1
SHROOM4
DZIP1L
GLIS1
ADAMTS10
NCAM2
SYNPO2
NEGR1
CCDC80
DYNC2H1
ZMIZ1
ANGPT1
RECK
HS3ST3A1
SCARF2
SCUBE1
ELN
ADAMTS2
FBLN5
TRERF1
DSE
PTMS
LGALS1
TRABD2B
EPHB3
SULF2
DDAH2
P3H2
EFNA2
NKD1
ITGA9
NASP
FKBP10
LAMA2
DCLK2
SFRP1
ASXL3
SIMC1
OLFML3
SGCZ
TIA1
PRICKLE2
RNF157
ADAM22
MEX3B
CKAP4
NEO1
SOS2
FARP1
PSD3
RORA
ZNF423
BEX3
DLK1
CAPN6
SFRP2
FLRT3
BMP1
CSRNP3
KANK2
SPIN1
SDC1
TEAD2
DIXDC1
LIX1L
PTPDC1
KIFAP3
ABTB2
PCCA
LRP1B
TSC22D1
BOC
EPS8
PITPNC1
CHD3
FGD1
PLCB1
CREB5
IPO9
TIMP2
DICER1
TOX
ETV1
HDAC9
RCBTB2
ZCCHC24
GRIA3
CLIP2
PTCH1
RHOBTB3
PHF14
PPP2R3A
PKNOX2
GPR173
PURG
RAB34
EVL
FSD1L
RSPO3
PRRG1
NKAIN1
CPXM1
ZNRF1
HECW2
STX18
DPYSL2
ARNT2
TMEM98
GPX8
GPC2
TTYH3
SLC25A12
ADCY3
PRKACB
PKD2
IFT81
EPHA5
HGF
HCFC2
OGN
FREM1
ADAMTS6
SMO
MDFI
FAM168A
TGFB2
ST8SIA2
CBFB
PRR16
MEX3A
HDGFL3
EPB41L3
TMEFF1
MBNL3
KCTD1
MRAS
FOXP4
HELLS
DNMT3A
KLHL22
FAM114A1
DCN
SEC24D
TET1
LIMA1
VASH2
CPLANE1
ST3GAL4
CRTC3
TRIL
GORAB
GHR
GRM7
PRDM16
PLEKHG2
FAM171A1
CTHRC1
CALU
ZNF569
ULK2
KCTD15
CD63
BMPER
CACHD1
PODXL2
EFR3B
LINGO2
GALNTL6
CCDC138
MPHOSPH9
MAGED1
ATN1
TRO
BGN
ARSB
ADCY2
PGRMC1
CENPV
PMP22
P3H3
CCDC34
LRRC49
PFN2
LAPTM4A
NLGN2
FKBP7
LAMA1
POGLUT2
CDH18
SERPINF1
SLC39A6
KIF5C
HAS2
TMEM132A
CSRP2
NDN
WNK3
CDON
CASD1
PHC1
UBTD2
GPX7
KAT6B
EMP3
FBLIM1
PRKG1
PRDM5
EVC
IFT57
CIRBP
PEG3
ZNF354C
P3H1
BAZ1B
ENOX1
TMEM44
ADGRL1
DLG3
PKDCC
NPAS3
OXCT1
TAFA2
EPHB4
MMP14
TCAF1
CDH24
LTBP1
ASPN
NTNG1
KIF3A
BCL7C
BCL9
SLC18B1
GJC1
ST3GAL2
KIAA1549
GSE1
PLPPR3
SPACA6
KIAA0825
GABBR1
LRP12
TBC1D19
ADAMTS1
SKIDA1
NCS1
LZTS2
EPHB2
WDR35
PAFAH1B3
ASTN1
IFT172
GAS1
ID2
ENPP2
ARHGEF9
CNTN5
HSPA13
DLG4
ZNF32
RAB31
GPSM1
SERPINE2
THRA
ZNF286A
EFNB1
ANTXR2
PKD1
ATXN7L3B
EVC2
GRIA4
LEF1
CLIP3
SBK1
IGDCC4
PDZRN4
GRIA1
DHTKD1
TBX3
COL9A1
PMEPA1
SCPEP1
CCDC136
RCOR2
PTPN9
RUNX2
SLC16A2
RXYLT1
SLC12A7
TMEM108
ZNF397
DEPDC5
POLB
PHF2
ATAT1
ZNF260
TNC
DTX3
KDELR2
TLE3
SEC61A2
ZNF25
SPATA7
TES
RMI2
AXL
BRMS1L
THSD4
GSDME
GLT8D1
COL2A1
AXIN2
CUL7
GPR180
HDX
BEND3
COL27A1
RBM4B
EFNA4
TRAM2
LRRCC1
SLC1A3
AP4M1
ZDHHC15
VEGFB
RAB30
GRIK4
RAB23
ANGPTL1
GUCY1A2
ZBED3
APCDD1
CLMN
UPP2
CADM2

### Sheet: CNCC
CDH19
PTPRZ1
EDNRB
ERBB3
INSC
ITGA4
SLC35F1
MDGA2
CDH6
MOXD1
MEGF10
ADGRG6
NPR3
SORCS1
STARD13
TFAP2B
BCHE
SOX10
MPZ
PLP1
CELF2
KCNH8
KANK4
DMD
ENOX1
TNIK
PDE4B
PAG1
TSPAN18
POSTN
EGFLAM
GFRA1
PAX3
GAS7
VGLL3
SOX2
ERBB4
GPM6B
TMEM132B
DLGAP1
ZEB2
TTYH1
GRIK2
BCAR3
SEMA3C
FOXD3
NRP2
NRCAM
MCAM
GRID2
SORBS1
ADAM12
SPON1
MEF2C
FGD4
TGFBR2
ITGA6
POLR2F
TFAP2A
GAREM1
ARHGEF26
MICAL3
ADAM23
SNTB1
SHC4
GAS2L3
PLPP1
COL18A1
CDH2
SLITRK2
HEY2
GASK1B
AFAP1L2
FAM3C
PLEKHA4
SPATA13
MEGF9
MVB12B
METRN
ABCA8
EGFL8
L1CAM
ARPC1B
ARHGAP26
LMO4
ADAMTS15
SLITRK6
COL5A2
DTX4
ATP1A2
RGCC
MMP15
CHL1
CELSR2
CORO2B
COL19A1
DNAJC1
PLCB4
DST
LGI4
FAM78B
FYN
FHDC1
CADM1
XKR4
LSAMP
FIGN
ARHGAP15
OLFML2A
GULP1
RXRG
HEYL
GFRA3
SOX5
ART3
COL20A1
MAP4K4
SH3KBP1
SASH1
PLXNA4
VPS37B
COL25A1
SFRP1
PRIMA1
ENPP2
AHR
FZD3
FOXO1
SRCIN1
MAMLD1
TJP1
PRSS12
DOCK5
LAMA4
ATP10B
PLS3
NCAM2
PTPRJ
NOTCH1
DAB1
KAT2B
ETS1
PREX1
ITPR3
C4orf19
DPYSL3
TGFBR3
PCDH1
FMN2
CEP85L
BICD1
CNP
RHOJ
PPP2R2B
RNF130
MAN1C1
FOXN2
SH3TC2
MGST1
CHD7
ELAVL4
WWTR1
NES
LPCAT2
SYT11
IGSF9B
CSMD2
RELL1
CEMIP2
NKAIN4
OPCML
NGFR
PHLDB1
RB1
S100A10
MAP2
CADM4
ADCY6
LOXL3
PRMT2
RASSF4
TP53I11
NR2F1
BTBD3
GAB1
CORO1C
CUEDC2
ELOVL2
ITPRID2
SCN8A
DAGLA
GREB1
RBMS3
NDST3
TAFA5
PARD3B
NR2F2
GALNT17
CHST3
LRIG1
ENC1
LRRC4C
ZKSCAN1
ARPC1A
PTPRE
KCNK5
NRIP1
ATL1
TMOD2
ADAMTS17
RETREG1
TUBB2B
DISC1
INPP5F
MARCKS
SPTBN1
LAMC1
LRRC8D
ITPK1
CTNND2
RNASEH2B
UNC13B
TM7SF3
RHOB
FRMD4A
FLRT1
DAG1
ACVR2A
ANKRD50
SRGAP3
PRAG1
FHOD3
NRP1
SEC11C
RELN
RHBDF1
GSN
MAML2
PCBP4
TUBA1A
HDAC4
CEP170
UBL3
PAPSS1
ARHGEF10
ZFP36L1
TTYH2
CREB3L2
METAP1D
PMP22
MTSS1
MITF
FAM210B
DIP2B
NLGN3
NECTIN3
NRBP2
HSPG2
TIMP3
CLASP2
GIT1
ITM2B
EPB41L4A
CLMN
ARHGAP32
SCCPDH
GAB2
ABAT
SGMS1
SCARB2
IGSF11
TOM1L1
ALDH1A3
ZNF536
SDC3
RGL1
LITAF
RPS27L
SNX18
TRAK1
IQGAP1
ZNF24
NIN
ASRGL1
CRMP1
RGMB
IFNAR2
WDFY1
PKNOX2
PACSIN2
PDLIM5
LAMB1
NCAM1
GPAM
SECISBP2L
MPG
ADAMTS5
CTBP2
ADGRB3
MBOAT2
NR4A2
TRIM2
ZDHHC2
COLGALT2
KITLG
CNTFR
CRYL1
NID1
CXXC5
CKB
RASA3
PRICKLE2
GFRA2
SOX13
SCHIP1
RAP1A
DLX1
PPT2
MTHFD1L
KIF21B
IL1RAP
MAP3K1
DAAM2
SEMA6D
FBXO7
DGKE
EID1
KHDRBS2
PUF60
CTNND1
DCC
STK10
DUSP6
TRPM3
SLC2A13
GAP43
CD200
JAM3
ZSWIM6
PHLPP1
PLCE1
PDZRN3
KIF1B
DOCK11
AGRN
ZNF219
SERPINE2
RASA2
KLF7
FGGY
UACA
LIMD1
ELF1
ALCAM
ASAP2
RTRAF
PSAT1
PLEKHG3
SYN3
MARCKSL1
TOM1L2
CYFIP2
GPR173
AKAP6
FEZ1
MSRA
SNX16
TMEM170B
ZBTB38
ARHGAP23
NID2
ACSS1
PPP2R2A
CCDC50
PDE9A
MAPRE2
RAP2A
ITGA1
KLF13
TRNT1
NOL4L
MAP4
HMGN3
TMEM106B
KLF6
PTPN12
MYO9B
AGO1
CST3
PPP1R18
SOCS7
UGDH
CFAP20
GPR137B
MFSD10
PRPSAP1
TBC1D14
DCPS
BSG
RTKN
MB21D2
RIC8B
HSBP1
BACH2
PDPN
TMCO1
SLC25A5
GPC1
DLGAP4
ARPC5
SPTSSA
ARHGAP39
SLC25A3
SERINC5
LRCH3
NELL2
TMC6
RHOC
AKR1E2
CRABP2
TRIM71
ITGB1
MPHOSPH6
STXBP3
ARHGEF6
CCSER2
SCRIB
CCDC167
AFAP1L1
RNF141
LRRC8B
TUBA1B
SPARC
RPS8
PPFIBP1
TSPAN3
SEMA4C
PRKAR1A
ZSWIM8
COMT
LARP7
UBXN8
MRPL57
ITGA2
GGH
LDHB
RAP2B
TRIM8
MOCS2
CPPED1
SORCS2
LRRC58
SPATA6
DUSP16
ZBTB20
UBQLN4
SLC35B2
SRGAP2C
URGCP
NT5DC3
FASN
CCT5
CDC42EP1
CMTM3
ARHGEF10L
STX2
RPIA
ATP6V0B
CPEB2
MGAT4B
RPL6
KLHL9
EMB
APMAP
KSR1
TMEM33
MLXIP
PFN1
INTS14
STX7
RIMS1
IGFBP5
DMXL2
WDR47
EXTL3
PMEPA1
ZNF276
IMPDH2
CCDC82
HIP1
IL1RAPL1
DNAJC19
RPF2
MAN2A2
SLC35A5
ALG6
NME1
YWHAB
TPP1
MRPL10
RIN3
HECTD2
PFDN1
NEK6
MRPS21
SRI
UBLCP1
ATG3
GPSM2
PRDX4
CDC42SE1
IFNGR1
ID3
PTPN21
COTL1
NAB1
CNRIP1
RSU1
CDK2AP1
DBI
PDCD5
SFT2D3
MXD4
NSA2
FYTTD1
SELENOH
PKN1
FAM234A
RPL36A
CCNJL
SMIM10L1
C8orf33
PLEKHO1
AP3M1
ANXA5
CERS4
CDK2
LRRC4B
PGLS
SLC7A1
TIMMDC1
RANBP17
DLX2
PRKAB2
GPX4
NME2
GTF2H5
IMPA1
RUBCN
MANEA
HMG20B
PSMC5
BICD2
SELENOK
JPT1
AP1S1
EFS
SCLY
RWDD1
NCSTN
TALDO1
ALG14
SLC27A1
EMC7
TMED4
GABARAP
NDUFAF4
MTCH2
MRPS33
EMC3
DYNLL2
GMFB
APAF1
POLG
ARL2BP
CPNE2
TOMM6
YWHAH
NDUFA7
S1PR2
GAR1
TXN
HOMER2
PHGDH
NDUFA4
SSR4
PDE7B
AGPAT1
TLN1
FGF12
RNF14
SRSF9
C6orf120
MRPS14
SELENOS
RPS24
CETN3
YEATS4
MTO1
SERAC1
SPCS1
NAV2
UNC50
UBB
IKZF5
ABHD17B
GEMIN8
UQCRB
CTNNBIP1
BCORL1
C1orf50
CALM3
PSMB5
SCAMP2
ANKRD13B
AMZ2
EEF1A1
TPMT
RPL35
OXA1L
TSEN34
GRAMD4
POLR3F
ARVCF
PPP1R15B
POLR2K
KLHL18
MCF2L
ARL8A
GIPC1
CSRP1
CNNM3
SF3B5
MRPL58
MLLT11
NAGK
LAMTOR2
PPP1CA
TMEM205
NR2F6
ST3GAL1
LLPH
ERF
RBP1
SLC25A23
ARPC5L
SHANK2
SDF2L1
CIPC
FAM111A

### Sheet: Ectoderm
GRHL2
MAP7
PATJ
NRXN3
ESRP1
CDH1
BCAM
EPCAM
IKZF2
SHANK2
MYO5B
LNX1
SEMA3D
WWC1
PAWR
ADAMTS18
SPINT2
CLDN6
SAMD12
TPD52
NEBL
TP63
EPB41L4A
CDH3
CXADR
PLEKHA7
SLAIN1
LRRC1
KANK1
PTPRF
NAV2
ITGA6
FREM2
CEMIP2
HOOK1
LYPD6B
RBM47
PKP2
OSBPL3
EXPH5
SEMA3C
SLC2A1
MED12L
FGD4
SH3RF1
SOX2
CMTM8
BAIAP2L1
SHTN1
PLCH1
CADPS2
PDGFC
RAB3IP
PDLIM1
ADGRV1
RALGPS1
DSP
PPM1H
FRAS1
TRPM3
ARHGAP29
PDLIM5
MPP7
KRT18
SERINC5
CLDN4
EZR
KIAA1217
STON2
RNF43
MYO6
NHSL1
COL4A6
DOCK9
FAM169A
RIMS2
LMO7
NRCAM
SORBS2
ERRFI1
KRT8
FRMD5
LRP2
PLEKHG1
FRY
FZD6
MTCL1
ARID3B
NPNT
CCDC88C
KIAA1671
GLRB
CTNND2
CCDC148
HIVEP2
FAM83B
PERP
KLF5
BMP7
USP53
COBLL1
DSC2
FRMD4B
LAMA5
DSG2
EYA2
MCTP2
ATP8B1
PRAG1
SH3D19
JAG1
ISL1
SLC35F1
RAB11FIP1
TJP2
NELL2
WFDC2
ANKRD6
ZNRF3
PDK1
TSPAN13
WNK2
NUP210
PPP2R2B
ZDHHC2
MID1
CELSR1
GALNT3
MOB3B
RREB1
MYO5C
XKR6
CELF2
BEND7
OCLN
SVIL
CADM1
FGFR2
KHDRBS3
TNFRSF19
PRKAA2
REPS1
DST
ERICH1
VPS13A
HOOK2
AGL
SOX13
SORT1
RBM20
SPINT1
COL18A1
MYH9
FERMT1
HS6ST2
TOM1L1
AGRN
ADAMTS17
WDSUB1
ARL4C
SLC22A23
MYH14
PCLO
F11R
OSBPL10
MTUS1
TTC6
SYDE2
PRKCH
CGN
ERC2
FBXO25
KIF13B
MACROD2
PRKCZ
ANK3
CRYBG1
GATA3
KLHL2
HK2
ERBB3
PLA2G12A
KCND2
CD2AP
SKAP2
ELF1
RHPN2
ARHGEF19
KCNH8
RAPGEF5
BNIP3
PRKAG2
MAP3K9
PXN
AHR
RIPK4
STK26
MAP3K5
ARHGAP10
ASTN2
FAM162A
SHROOM2
SIPA1L3
ARAP2
EMB
PPM1L
CARMIL1
MB21D2
RASGEF1B
LNX2
MAST4
MTMR7
PTPN14
PGK1
GPM6A
AFDN
NR6A1
LGR4
SEMA3E
PKP4
JUP
USP6NL
STRBP
SDK1
CAMKMT
PTPRU
EDARADD
CLDN3
ZDHHC21
GRIP1
MACC1
ITGA3
CLDN7
PTPN13
FGF9
SIPA1L1
SPTLC3
FUT9
DDR1
CDC14A
GCNT2
SYNE2
RASEF
WWC2
TBC1D2
LSR
WNT6
ATP2C2
VWA2
VGLL4
USP25
SUSD4
RETREG1
UTRN
COL4A5
MARVELD2
PDGFA
CLIC6
IRF6
CUX1
ST14
COL17A1
MBNL2
KREMEN2
LAMC2
ITGB4
MAML2
WNT4
WWOX
KLHL32
IMMP2L
MSI2
APP
AGAP1
KDM6A
TEAD1
RERE
PODXL
GRB14
EYA1
LAMA3
CRIM1
PDPN
IQGAP1
NDFIP2
MAML3
BMT2
PTPN3
PLD1
PRKCI
FHIT
CYFIP2
CMTM4
CGNL1
EGFR
ZNRF2
EFNB2
ENO1
EML5
APLP2
LRMDA
EXOC4
MYO1D
PLS1
AHCYL2
THRB
PLEKHA5
PPFIBP1
NTN1
UST
CTDSPL
LRRC8D
SCAI
MAP2
LURAP1L
RELCH
DAPK1
MBP
ZNF219
SORL1
MET
ACVR2A
DAG1
NECTIN2
PLEKHA1
NOS1AP
ZNF608
FRRS1
MINDY2
DENND1B
OVOL2
AOPEP
TRIT1
PRTG
NFAT5
PDE7A
RYK
IGFBP2
NEDD4L
NPEPPS
PPP1R21
CXCL14
PAK1
MTSS2
JPH1
KREMEN1
KTN1
UBL3
PARD3
KIF21A
TRMT9B
MXI1
ELF2
RAD51B
ZNF217
AFTPH
KDM4B
LAMC1
PCDH7
DPH6
TIAM1
EPB41L4B
ARHGAP26
ERMP1
SEMA4D
LIMK2
SHB
CCDC85C
MGAT4A
SPPL3
SEMA3F
SHROOM3
TACC2
NECTIN1
FAF1
PIK3C2A
RALGAPA2
ULK4
DTNA
RBPMS
TEAD3
UCHL3
SUSD6
HLCS
DCAF6
RBBP8
NAMPT
SSX2IP
SRGAP3
ZHX2
CNKSR2
TOX3
UBE2Q2
PLXNB1
RAB38
CMIP
LRP4
EPB41L5
ARHGAP32
ADK
KDM3A
SNTB1
STX3
FYCO1
MIPEP
EXOC6
EXT1
MAP3K20
PTPN4
RALGPS2
CD9
ITGB5
FOXO1
NCKAP5
PDK3
TSPAN12
ATP1A1
EML6
DNMBP
THSD7B
AP1S3
MRTFA
SLX4IP
DUSP16
PHIP
RRAS2
CLSTN2
CHD2
YBX3
PCGF5
CERS6
PGAM1
SCUBE3
TBC1D1
FNBP1L
F3
KCNK1
NEDD9
CHST11
MARK2
SCAPER
FRYL
CHD7
GALNT13
NRXN1
RLF
RTN3
FEZ2
USP31
MCF2L
CTNNA1
DNAJC6
MAGI3
TBC1D8
UBE2E1
GPI
SLC25A27
AGPAT3
MRTFB
EDA
NGF
GKAP1
PIK3CB
PRKX
ABLIM1
AKTIP
TFAP2A
SULF1
ARHGAP44
BCL6
PHLPP1
CDC42SE1
TMTC3
LMBR1
SYNJ2
LMBRD1
SLC38A1
AGBL4
RRAGD
SLC44A1
LARP4B
ESCO1
TNKS2
RANBP17
NCOA3
PKM
SINHCAF
MLLT10
NXN
SBNO2
BRWD3
PDCD4
MKRN1
UNC13B
XPR1
PLEKHG3
FAM3C
BBX
PIK3C3
PRELID2
AJUBA
MBD2
PDE9A
ERN1
CTNND1
OFD1
RASAL2
C1orf21
RAVER2
MINK1
HACD2
LMTK2
SCYL2
SERGEF
HIP1R
DAAM1
TAB3
ABCC1
CHRM3
PHKB
MFGE8
SLC35B3
HACE1
TBC1D22A
CDC73
CHKA
IGFBP5
WDFY2
ABCG1
NT5DC1
MYO10
TIPARP
WHRN
TRMT2B
KIT
ATG10
TMEM245
TARBP1
ID1
DPP6
BTBD9
SEMA4B
WDPCP
RHOU
MFSD6
B3GNT2
XKR4
VTI1A
MGMT
NUAK1
ZSWIM5
OSTF1
PDSS2
BCAR3
TTC39C
SLC38A10
KDM5B
MOK
LPCAT2
TMCC3
ARMC9
MAPK14
CSNK1G1
GPD2
DACH2
TMEM170B
ETV5
CPD
PPA2
IKBKB
NOCT
RNF149
LAMB1
RNF180
SLC39A10
SREBF1
TENM2
RNMT
FBXW7
MBOAT1
PLXNA1
SUSD1
PLA2R1
RABGAP1
ABCD3
KIAA1958
CAMTA1
ARHGEF18
CTPS2
SH3RF2
STX6
PAIP2B
AIG1
AMOTL1
ACKR3
DIAPH1
IGSF9
HS6ST1
CERS4
GPRC5C
HECA
SLC7A1
SLC25A26
CCDC191
JADE3
WASF1
DERA
WDTC1
PTPRT
GGA1
CREBRF
FKBP4
ETV3
MICU3
RAB21
CLIP4
TBC1D14
NUBPL
KIF13A
SRSF5
SDCCAG8
NAALADL2
SARAF
ASPSCR1
IFT122
FZD3
CELSR2
AAGAB
CECR2
AVL9
RUNX1
CCDC3
UBA6
ZNF704
MAPK4
ETS2
GPR137C
AGO1
EAF2
MICU2
TMEM38B
MICAL3
SPRED2
TEX2
TFAP2B
CTNNAL1
GSTCD
BANP
CUX2
MDH1
LONRF1
VAV2
VPS37C
UPF3B
TEX9
SLK
VPS36
SIL1
PPM1B
PTS
TYRO3
FGGY
CMC1
IRF2
PRKN
ATP2C1
CCDC57
MYO1E
TAF4B
TET3
SPATA13
YWHAZ
MARK1
ZMIZ2
IRS1
PRMT3
SGSM2
EIPR1
LRRC8B
PSEN1
SIRT5
IGSF9B
PTPN21
CCDC12
RNPEP
DCBLD1
ZNF444
LYPD6
TENM3
ABHD17C
TRAF3IP2
NAXD
PPIP5K1
RTKN2
EBF4
PISD
FGD6
SDC4
ZDHHC13
AATF
GPATCH2
LRIG1
CACNB2
LUZP1
CPEB2
CCSER1
MTMR10
CAAP1
HES1
SH3BP4
CD151
RAB40C
DOCK8
STXBP6
RPGR
BCL2L1
WTIP
ZNF800
PICK1
SLC16A1
KCNIP4
BCL7A
SOSTDC1
BCR
DKK3
PATZ1
DPYSL5
SAMD5
TRPM4
SATB1
GDPD1
CHMP2B
ZFAND1
MSI1
RAP2C
TRAF6
CDCA7L
CUEDC1
PFKL
TXNRD1
PLPPR1
GIPC1
GBE1
BAIAP2
ESRRG
CDK7
B4GALT4
ERBB2
VANGL1
CHEK2
HAPLN1
ELAVL2
GYS1
NECTIN3
FMN1
BIN3
SLC12A4
TGIF1
SPTBN2
TRIM8
GRM8
TMEM205
SCAMP2
POLR3E
SIX4
PRR5L
PDGFD
COX19
RECQL5
ZNF460
GNB1L
WDR90
ISOC1
RGS3
PACRG
SEMA3A
SYT1

### Sheet: Muscle
RBM20
NEB
TBX1
TSHZ3
GFRA1
FGF10
NDST4
PDLIM3
EYA4
CDH15
RYR3
EYA2
PARM1
RYR1
PDE1C
CELF2
RBFOX1
PDGFC
NRK
LRRN1
MET
ACVR2A
PAX7
ISL1
FGFR4
ACTC1
MYF5
ARPP21
CFAP299
RAPSN
MYO16
FGF9
KLHL41
FRMPD1
BARX2
COL19A1
TNNT1
CHRDL1
RBM24
LHX2
MSC
TRIM55
CHRNA1
SRL
ATP2A1
MYOG
FGF5
KCNH2
CCDC141
TNNT2
DES
PITX3
MYOD1
CHRNG
MYL1
MRLN
TRDN
TXLNB
PTPRD
RXRG
MYL4
FNDC5
YBX3
MYH3
VGLL2
EYA1
ZEB2
PRKG1
MSTN
CKB
TNNI1
MEGF10
CDH4
KREMEN1
FAT3
DPP6
CD82
IGDCC4
ACTN2
ALPK3
SLF2
SORCS2
DOCK10
COBL
PLXNA2
FLNC
NCOA1
ABCC9
FGF7
SOBP
SEMA6B
MUSK
ZEB1
BMPR1B
PROX1
PLAGL1
LTBP4
NES
PALMD
CNR1
ANTXR2
SPEG
IGFBP5
ENOX2
CADM1
VSTM4
ALPK2
CAP2
DISP1
PGM5
CDH13
HES6
CUX2
SIX1
FZD4
ZNF536
ZFPM2
PDGFA
KCNMA1
KREMEN2
MYO18B
DAAM1
LRRFIP1
CDK14
JPH2
PLD1
PRUNE2
NEXN
LRIG1
BCAT1
DIPK2A
TTN
DMD
SACS
SOX8
TTLL7
VASH2
GLIPR2
SDC3
PTPRT
OLFML2B
ANXA6
BLCAP
PKNOX2
NEDD4L
CFL2
HS6ST2
CECR2
FOXO1
NECTIN1
ATP2B1
PEG3
AFAP1
MAP2
RIPOR2
FAM110B
GRAMD1B
SKP2
EEF2
LFNG
RGMB
TMEM38A
PEG10
LOXL1
TPM2
ITGA4
IGFBP3
FST
NAV3
ADAMTS5
KLHL13
FBXO10
TMTC1
ST6GALNAC5
STARD13
RALGPS2
PARD3
SLC44A2
TSPAN12
FRMD3
NPEPPS
CABLES1
ZNF106
TGFB2
SLC24A3
DOCK6
SEMA6C
VGLL3
EDA
REEP1
TCF4
SHISA2
ERBB3
CHRM3
NACA
RNF220
HHIP
KCNN3
GKAP1
PGF
MNAT1
CLSTN2
RGMA
CDKN1C
RPL3
ENAH
CYB5R1
SMARCD3
VIM
PRICKLE1
PHLDB2
ODC1
MICU2
TNFRSF19
SGCG
JAM3
LURAP1L
PDLIM4
LYSMD4
CACNA1H
PKM
RNF217
RRAGD
ZNF438
CCNG2
CDON
MAN2A1
TSPAN3
GSE1
OCIAD1
PWWP3A
RBFOX2
TMTC2
PC
EHBP1L1
ANK2
EDN3
G3BP1
DOCK11
FAT1
GPC1
CLCN5
CHCHD3
SLC38A6
FBXO17
GLRB
EEF1G
SPATS2L
AKAP6
MYOM1
TANC2
THSD7B
BIN1
LPAR4
NOTCH3
TMEM131L
MEF2C
BRD3
TMEM123
ECPAS
MVB12B
DYNC1I1
DLG2
RBP1
MACROD1
GBF1
PBXIP1
ITM2A
ARHGAP6
ARHGEF3
PTK7
TOMM20
NCAM1
OBSL1
SNTB1
SH3PXD2A
RPS5
PPFIA4
TULP4
NCS1
ARHGEF2
PKIA
KTN1
BVES
NKAIN3
SNAP91
PLEC
KIF24
TMEM119
EEF1B2
IQSEC1
SEMA3D
NAV2
VPS37B
MACF1
MIB1
TSPAN9
TSPAN6
ADAM12
OLA1
ADCY2
ELAVL2
SPRY2
DBN1
PTPN21
SLC25A3
ZBTB18
TEAD4
SLC29A1
GAB2
GATAD2A
DDR1
TMEM120B
JAM2
AGPAT5
MRPS22
TNIK
HOMER2
ANKRD50
FILIP1
KCNN2
ADGRB3
ARMCX2
IGF2
RARA
NR3C2
TNPO1
DHX32
KCNQ5
NCL
TMEM108
ASXL2
LDLRAD3
IGFBP2
SIX4
TUBB2B
SGCE
CNKSR3
UBTD2
SMC6
PCBP4
GIT2
SPG21
LAMA2
INKA2
DGKD
MAP4
CDC25B
AGPAT3
TMCC3
GRIK1
PURB
STK26
EEF1D
DDB1
PMS1
MORC3
TTYH2
FMR1
NUP210
PRKACA
NOP56
NIFK
TANC1
CCT7
ANKRD13A
PHB2
HIPK3
CCND3
EIF3M
PTP4A2
SHISA6
DAG1
LMNA
CCT3
ZNF704
PUS7
KATNBL1
BANF1
MOXD1
BCL7A
CD320
RSL1D1
DMPK
TOGARAM1
DPH5
NECTIN3
LMNB2
RABGGTB
RBPJ
FASTKD1
ACVR2B
PLS3
ARHGAP39
SMAD1
PFN1
NCSTN
METTL25
TMEM200A
TPCN1
PRMT1
SMIM7
MRPS25
RRP15
STK25
SCRIB
BCAR3
SETD7
MTHFD1L
NDUFAF4
BAHCC1
FBL
RNPS1
WDR12
PSMD3
MAD2L2
CCDC43
C15orf61
EIF3B
NPM3
UHRF1
EFS
RRP1B
RASSF3
P3H4
PRKD1
TMEM248
SNX5
RCHY1
CACNA2D1
MEF2D
PACSIN2
DDX21
TMEM38B
BAG2
JPT1
PDLIM7
EIF4G1
EIF2S3
SGCB
PWWP3B
NCKAP5L
ATIC
ST3GAL5
CSNK2A2
PCBP1
XPO4
PDCD11
ZHX3
CDIP1
TRIM8
MTSS2
ABCE1
FEM1B
FHOD3
MED30
MBTPS2
TSHZ2
CPSF4
STRA6
PFAS
SEMA3C
LETMD1
C1QBP
TMEM109
TRAP1
TGIF1
PLCE1
PSMB5
LTV1
ACO1
JAGN1
EIF4A3
RIMS2
SMUG1
MRPL45
PSMG4
ZMIZ2
PIN1
PRDX6
DERL1
GEN1
TMEM97
INPPL1
RHOQ
SEMA6A
DHPS
PSMG2
GPX7
PIAS4
SH2B1
NPNT
WRNIP1
PMPCB
MDH2
TTF2
AGL
GEMIN5
UQCRFS1
IDH2
MCU
MYADM
CSTF1
MIEF1
CYC1
NRM
MRTO4
PFDN2
NDUFB5
DYRK2
MRPL12
MAPKBP1
ACAT1
SCAMP2
ATP1A1
EIF3D
HYOU1
NOMO3
POLR1A
LSG1
E2F1
TBC1D8
NOC2L
EARS2
KIAA2013
MYO18A
HIC2
UTP4
UTP14A
ZNF202
TRAF4
JPH1
PVR
PRMT5
MYCBP
DNAL1
AKAP1
ZNF777
INTS1
POLR1B
ZNF787
POLDIP2
MOGS
NOB1
GTF3C4
MRPL38
KRI1
FTSJ3
EMC1
IDH3A
CNNM3
DUS4L
PDE4DIP
COQ7
ECSIT
MORC4
UBQLN4
ZNF276
TELO2
CAND2
PLAGL2
ITPK1

### Sheet: Blood
ANK1
SLC4A1
SPTA1
HBA2
SPTB
HBE1
SLC30A10
C17orf99
ALAS2
SLC39A8
BLVRB
KEL
FECH
ERMAP
GYPE
RHAG
TMOD1
ELL2
DPF3
MT1G
GYPC
HBZ
TFRC
UBAC1
TRAK2
CPOX
HEMGN
RELN
EPB42
ABCB10
LMO2
TSPAN32
PCGF5
DMTN
SPECC1
SLC22A23
CTSE
SLC25A39
CPEB4
HMBS
EPOR
SLC2A1
GALNT10
SSX2IP
NCOA4
IKZF1
TAL1
SLC25A37
KLF1
TFR2
ALAD
FAM210B
SLC25A21
SLC22A4
TANGO2
SLC29A1
RHD
TENT5C
PKLR
SMIM1
SLC6A9
EHBP1L1
XK
SLC38A5
ZC3HAV1
ART4
GMPR
ABCA7
NFE2
UCP2
ICAM4
PKHD1L1
RFESD
ACHE
GATA1
GRAP2
PLEK2
TRIM10
STEAP3
USP15
STRADB
UROD
PRXL2A
KAT2B
TGM2
FAM117A
EPB41
SLC20A1
GFI1B
FTH1
HK1
BCL2L1
FTL
SNCA
EIF2AK1
GLRX5
PIEZO1
MAN1A1
SLC43A1
PRDX2
ADD2
BPGM
MFSD2B
NUDT4
UROS
PIM1
CA2
HERC1
TMC6
MOB1B
GCLC
SLC30A1
RABGAP1L
JAK2
SLC7A5
ABCB6
BMP2K
NARF
RBM38
UGCG
CCND3
ADIPOR1
SLC40A1
CMAS
ARL4A
ADCY7
BSG
ANP32B
PPP1R15A
PIGQ
TMEM14C
PRKAR2B
PODXL
WRN
TOP1
SLC43A3
KMT5A
CLK3
APLP2
STK11
BTG2
STAT5B
LARP1
GCLM
OAZ1
ANKH
PXK
AGFG1
CREG1
ZFPM1
DENND4A
DAAM1
PIP5K1B
ABCC5
AFF1
CR1
REPS2
MYO1D
ARHGEF12
ARID3A
ANO1
KMT2C
TSC22D2
FBXO34
STX2
PPOX
CDC27
RNF123
MGST3
FRRS1
KLF13
MBNL1
KIAA0232
YOD1
RHBDD1
FHDC1
ENDOD1
HIPK1
PICALM
ELF1
SMC4
VPS13A
CAT
NUP210
SLC1A5
ACSS1
MICAL3
RPLP1
SLC11A2
TAOK3
CLTC
SRSF2
FRYL
E2F2
RNF19A
SMAP2
ITGA4
LBR
ATP6V0A1
KLF3
WNK1
HECTD4
NPRL3
SLC7A1
GAPVD1
CAMK1D
PROS1
DNM2
PDIK1L
MED13L
MKI67
RNF145
ELF2
LGR4
FBXO7
EHD1
CCT2
NCAPD3
RPS15
SCAF4
TMBIM6
SLC3A2
ZNRF2
SEC62
ATP6AP2
VPS8
RAD23A
STON2
SORBS1
BSDC1
RMDN3
ARHGAP23
EXOC6
SKAP2
PPP1R15B
RHOA
VPS13C
ST3GAL5
PRKAB1
ZDHHC14
CTSB
EIF3J
TALDO1
PCMT1
MYBL2
CD59
ATP11B
PYCR2
COX6A1
CYB5A
MAFG
SOD1
VRK2
HDGF
ANXA7
SRRM2
SUSD1
RSRP1
MKRN1
SQSTM1
ATG9A
AP1B1
POU2F1
STAG2
COX17
GHITM
PIP4K2A
SYNJ1
ATP6V0D1
ATG4D
E2F4
FBXO9
ATP6V0B
EIF1
VRK1
AURKA
TUBA1C
NOL4L
USP7
CITED2
UBE2V1
ATXN2L
KNL1
IP6K1
FCHO2
RNF10
NPLOC4
DTL
SNX3
SERINC3
PNPLA8
SLC25A38
RPL23A
BNIP3L
E2F8
NUSAP1
KIF22
SYNRG
ESCO2
TNRC6B
MTMR3
RRM2
RPS2
ZFAND5
ZNF367
ATF6
NCAPG
ANLN
CLSPN
RAD51
M6PR
AGPAT4
CENPE
STIL
CIR1
CKAP2L
NT5DC2
TUBB4B
TAF5L
BOLA3
CENPF
TOP2A
CLCN3
KLHDC2
TAF10
RPL14
PCNT
DDHD1
BTBD7
SRI
UBTF
VPS13D
DEK
ERP29
PLAGL2
CENPP
PRMT3
SAMM50
PPP2R1B
GMNN
KPNA1
SENP2
ADD1
PHF8
OTUD5
TMEM120B
KCTD9
WDR44
ST3GAL2
SESN1
RANBP2
ZRANB1
UFD1
SERINC1
CCNA2
IFNAR1
SHCBP1
HMMR
PLIN2
VPS35
CPEB3
AUP1
AZIN1
ATP6V0C
NBR1
EVI5
UMAD1
RBL1
CCDC186
AFTPH
MTHFD1
KDM6A
MTHFD1L
SUZ12
ARFGAP3
REXO1
IFRD2
MTHFD2
POLQ
ORC1
PURB
FBXO30
DPP8
RAPGEF6
REXO2
NCAPG2
FAF1
AMFR
BCAS2
TAPT1
KDM7A
MOB1A
NDUFB11
DCUN1D1
NFE2L2
MINPP1
TENT4A
IPO7
RANGAP1
CCNT2
NDC80
SHLD1
TRAPPC13
BTRC
BIRC5
POLR3B
LNPK
PSMD11
ASXL2
KIF15
TACC1
PLK4
NAT10
REEP5
ASF1B
ZMAT2
USP38
POLR3C
GOLGA7
CIT
MTMR14
TUT7
TPX2
LACTB2
PRC1
PGM2L1
ACP1
MOSPD1
USP4
PET100
LPIN2
EEF2K
UBE2H
RSBN1L
HSPA4L
SDF4
BAZ1A
BROX
POLR2A
ATG16L1
ATG3
XPOT
ARL6IP1
NT5C3A
RETREG2
RIOK3
CENPA
RAB21
RPL8
FARSB
NCOA7
UBE2C
DLGAP5

### Sheet: Immune
PTPRC
DOCK2
ATP8B4
DOCK8
PRKCB
SYK
CSF1R
CYBB
INPP5D
RUNX1
IKZF1
SAT1
MRC1
CD36
ARHGAP15
SLC9A9
APBB1IP
ARHGAP18
AOAH
MAP3K5
RBM47
PTPRE
ADAP2
NFATC2
SAMHD1
NCKAP1L
TBXAS1
GAB3
MBP
SAMSN1
SRGN
TFEC
MAF
STAB1
MFSD1
SLCO2B1
CSF2RA
CYTH4
WDFY4
FGD2
PLEKHA2
CD53
NPL
CD86
IL6R
IL10RA
CTSS
RTN1
ARHGAP25
PARP14
TNFRSF1B
SH2B3
PLEK
TYROBP
MYO1F
LAPTM5
C1QC
RGS10
GPR183
ARHGAP4
GAS6
LCP1
TEC
MS4A4A
LCP2
HCK
HPGDS
LY86
TLR4
ARHGDIB
KYNU
IRF8
PIK3CD
GPR34
MS4A7
C1QB
PIK3R5
SLA
RCSD1
TMEM144
SPI1
FCGR2A
MS4A6A
PIK3AP1
C1QA
FCER1G
VAV1
AIF1
CYTIP
ITGB2
PLD4
KLHL6
CD84
EPSTI1
F13A1
VSIR
RHBDF2
POU2F2
BIN2
CMKLR1
CORO1A
ITGAM
MPEG1
HMOX1
NLRP1
CD300A
LY96
ITGAL
GATM
PTAFR
PIK3CG
BTK
NCF2
FMNL1
CD200R1
SLC37A2
CYSLTR1
CX3CR1
P2RX7
FERMT3
MILR1
KCNK13
C3AR1
HCLS1
P2RX1
LAIR1
IFI30
DAPP1
TNFRSF11A
CSF3R
GPR65
SUSD3
RENBP
CCR1
GNA15
RGS18
TRAF3IP3
TREM2
SASH3
RHOH
LST1
ALOX5AP
PTPN7
CD180
TLR7
NRROS
MNDA
NLRP3
CSF2RB
CD48
DOK2
SELPLG
IRF5
PARP9
UNC93B1
FMN1
BST2
PPARG
WAS
MPP1
AP1B1
SAMD9L
OTULINL
ZC3HAV1
OSTF1
ARHGAP45
GMFG
LYN
CTSZ
LRRK1
NFAM1
MITF
LSP1
MKNK1
SLC7A7
P2RY6
MCTP1
LACC1
CEBPB
ARRB2
CD74
FCGRT
B2M
UCP2
NABP1
ENTPD1
ADCY7
TAL1
GLIPR1
RASSF4
ATP10A
DEF6
DOCK11
CTSB
TAOK3
RNASET2
PYCARD
DTX3L
ASAH1
ARHGAP30
MEF2C
OGFRL1
GAS7
PTPN22
RAC2
TFEB
MAP3K8
MGAT4A
HLA-E
SLC15A3
VAMP8
DAB2
PLA2G15
SNX10
ITPR2
PPARGC1B
ST8SIA4
TMEM156
BLVRB
TAPBP
RASSF2
PTK2B
IL17RA
NINJ1
LYL1
CREG1
ARHGEF6
LRMDA
STK10
PRKCD
HDAC9
ELMO1
CPEB4
KCNK6
CPEB2
MTSS1
ELF1
RAP2B
SFMBT2
BMP2K
JAK2
NFKBID
GSAP
LGMN
PLA2G4A
STXBP2
SLC7A8
MANBA
RILPL2
PIK3R6
ZFP36
ATP2A3
PRKCA
TMEM106A
IFNGR1
LPAR6
CELF2
RIN3
SKAP2
IFIH1
MAN1A1
ARPC1B
CTSC
SLC46A3
FES
DOK3
FGD3
MSR1
RNF213
ABCG1
GRB2
CASP8
JUNB
RABEP1
GAB2
PYGL
IFNAR2
ADGRE5
P2RX4
FTL
MSN
DOCK10
CYBA
ATP6V1B2
THEMIS2
STX7
HPCAL1
ZEB2
CBFA2T3
PTGS1
AFF1
TANGO2
VAV3
SLC25A45
EVI2A
PRDM1
PIEZO1
SCAMP2
TCIRG1
TPP1
TBC1D14
PREX1
MTUS1
RAP1GAP2
IGSF6
C1orf162
ACSL5
ARRB1
PIP4K2A
SLC17A5
CD83
SMAP2
CTSH
ST3GAL1
PSAP
IRAK2
DISC1
SP110
VPS13C
SUSD6
ADAM9
ACSL1
ABR
SLC40A1
CTSD
EMILIN2
STK17B
CLTC
SH3KBP1
HERPUD1
RASGRP3
LAP3
ST18
STK4
IQGAP2
IL10RB
CST3
ITM2B
SEMA4D
TENT5A
PTPN18
IQGAP1
ARAP1
AKNA
EFHD2
TPCN1
SESN1
KIAA0930
MOB3A
CFLAR
PECAM1
ICAM1
RASGRP2
SLC30A1
TBC1D22A
ITSN2
GRN
PSTPIP2
DENND4A
NEK6
TACC1
FCHSD2
ATG16L2
PLD1
ARHGAP26
FLI1
KCTD12
TDRD7
LYST
WDR91
RNF13
SYNGR2
CD302
USP15
RGS19
LTBR
CYTH1
SCARB1
M6PR
SWAP70
GNA13
RAB3IL1
NCOA4
MTHFR
ABCA1
MEF2A
SGMS1
DIAPH2
NCEH1
SLC43A2
SPECC1
NRP1
NPC2
SLC8B1
PTPRJ
FNIP2
IL16
TXNIP
MYO5A
ARPC2
NUP210
ICA1
CAPZB
RAB31
MBNL1
SELENOP
PCED1B
LPIN2
SNX18
MEF2D
SLC29A3
REL
MAPKAPK3
BIN1
ANKRD44
TGFB1
GLUL
PTPRO
PALD1
RAP1A
PAG1
SEC14L1
BANK1
ACTR2
PIK3R1
CGAS
GSN
WIPF1
WWP1
COTL1
SLC8A1
ABCC4
ZC3H12C
ATP6V0D1
UBASH3B
ANXA4
HEXA
TPST2
IL4R
RASSF1
SQSTM1
RAB1A
RGS2
VMP1
SLC45A4
CYFIP1
PLCL2
SNX29
ATG7
DNAJC5
ETV6
WASHC4
SNX6
DNM2
TUT7
IL1RAP
ARPC5
AHR
TMEM51
RREB1
RASA3
FRMD4B
DENND1A
NPC1
RPS6KA1
MYO9B
MGAT5
TPK1
ANXA1
RB1
TSPAN32
STIM1
GIT2
PI4K2A
NAGK
SDCBP
CD37
ANXA11
ZCCHC2
MAFG
ATP6V0E1
CAP1
TMEM170B
TNFRSF1A
TET3
GNPTAB
SNX2
SUSD1
ACAP2
SLC2A9
BTG2
OSBPL11
ARPC3
PARVB
CD44
PTPN6
TM6SF1
TBC1D2B
SNX30
MYO7A
WDR26
ARL8B
LPCAT2
B3GNT2
GM2A
RAB5C
IKBKB
COQ10B
RHOB
SYNJ1
RAB7A
GPSM3
IRF9
LMO2
PPP3R1
DIP2B
ABI1
SETDB2
LRRC8C
UVRAG
BID
PKN1
CDC42SE2
HEXB
CTSA
HIPK3
GNAI2
NFE2L2
EHD4
CNDP2
IRAK4
MGAT1
TPM3
ATP6V0A1
ANKS1A
ZSWIM6
ZNRF2
TEP1
CYB5R4
NAGA
PFKFB2
NFKBIZ
DGKZ
CRYL1
PEAK1
CHFR
BLVRA
TMEM127
ITPKB
ATF6
IFRD1
RHOG
IFNGR2
FIG4
EPS15
RASSF3
SNX3
CMIP
RGL1
HACD4
TAB2
TUBA1C
MAN1C1
GRK2
GMIP
RNPEPL1
DUSP1
MAP3K1
RHOA
FOS
MMRN1
PPP2R5A
ABHD12
OAZ1
RNF144B
EMB
MAP3K3
RSRP1
TRAK1
LGALS8
KDM7A
KIF13B
DRAM2
NFKBIA
SLC39A11
RIPK1
FKBP15
WASF2
NFKB1
RIPK2
DAZAP2
CEPT1
SLC15A4
SLC38A7
ALPK1
EHBP1L1
NFIC
IER3
EZR
ERN1
MTM1
WHAMM
GRK3
HSPA1A
IL13RA1
RBPJ
UBC
CCM2
SLC12A6
PPP1R18
TOM1
ATP6V0B
MOB1A
PLEKHO2
CAMK1D
XBP1
DNAJC3
NR3C1
RAPH1
RNF130
TRAPPC10
EDEM1
DEPTOR
PRXL2C
PNP
CAPZA1
PPARD
PLEKHF2
GCNT2
RNF149
SIPA1
N4BP2L1
CNPY3
FTH1
PPP1R15A
RNF166
RAB11A
STX12
ATP6V0C
ARAP2
PLEKHG5
HIVEP3
AKAP10
FOXO3
REPS2
AP2A2
CPEB3
GNPDA1
TGFBR2
ELL2
GPR160
C9orf72
RAP1B
CMTM6
PKIB
TGOLN2
HSD17B11
HERC1
PDE8A
TMEM104
RAB8B
ZFP36L2
DAGLB
SLC22A23
CDV3
ARRDC1
PLEKHM1
ATP2B1
COLGALT1
PEPD
SGPP1
PLIN2
IFFO1
PTBP3
SOAT1
GNS
ACSS1
TTC7A
ARID3A
NECAP2
TPP2
TAGLN2
DBNL
ADIPOR1
STAT3
BRI3
PAK2
PACC1
PFN1
ERP29
NEU1
SH3GL1
PTPN1
ATP6AP2
WASHC3
DMXL2
KLHL18
ACTR3
CMTM7
BNIP2
CREM
DTNBP1
CSTB
SCPEP1
CYLD
P2RY12
TET2
MAP3K14
SLC16A3
SNX24
KLF6
IFNAR1
ARHGEF1
DGKG
DNAJB6
STAT6
ARHGAP17
TRIM25
ATP6V1C1
ABCA7
TNFAIP8
LAMP1
SLC23A2
B4GALT1
TBC1D4
MXD1
SPTLC2
CPT1A
FAM91A1
SSH2
RASGEF1B
FAM111A
PACSIN2
RNH1
SDCCAG8
CLN8
STXBP3
RELCH
CD47
ELF4
WBP2
TRIM14
DOP1B
TM9SF2
NUFIP2
CNTRL
ZBTB7A
STON2
STAT1
WDFY2
ASXL2
PPTC7
ZZEF1
GLB1
FNBP1
NCOA3
CTBS
HSPH1
IRF2BP2
CLK1
GAK
ARHGAP31
ITGA4
BAG3
FUCA1
RALB
MROH1
VCPIP1
ZNF217
SNX8
ORAI1
DUSP22
ZBTB34
CREBRF
PFKFB3
PICALM
ATP6AP1
TBC1D9
EEA1
CSK
NAPA
CAB39
PDGFB
ACTB
SELENOT
LARP4B
RP2
VPS8
ATP6V1A
LPL
VPS26A
DHRS3
SMOX
CD55
MVP
VPS29
BROX
AFTPH
ACER3
MLXIP
MAST3
CPPED1
PLEKHO1
TNFAIP2
SLC25A25
HEATR5A
PRPF38B
NOL4L
ETS2
PCYT1A
SNX9
FNIP1
PIP5K1B
NAMPT
JAK1
EDEM2
ZNF385A
ANKRD13A
PPP1R21
ABRACL
GYPC
PRKAR2A
ZYX
PTP4A2
F11R
INPP5B
RAB35
PLCG2
RANBP2
ANXA7
ITPRIPL2
RNASEK
GRAMD1B
TMEM9B
DNAJB1
GLS
TNFAIP3
VASP
AP2S1
C5AR1
LACTB
RAP2A
TSPO
FLNA
ABCG2
MKNK2
LYPLA1
AP3D1
MTMR14
MTPN
ARHGEF18
OSTM1
GAS2L3
EXOC6
CCPG1
RNASEH2B
GBE1
DDX60
CD164
RESF1
SLC6A6
GALC
SH3BP2
IRF2
ZBTB38
WBP1L
TAX1BP1
ZDHHC14
SLC38A10
ATP6V1H
PLEKHM2
CAPZA2
RNF141
STARD7
ITPK1
NOP10
ZFAND5
CORO1C
FGD4
DEGS1
TLN1
HSP90AA1
MYCBP2
ARL6IP5
CLEC2D
HSPE1
ARF3
CDS2
RFFL
TM7SF3
CLTA
PGS1
ACAA1
OTULIN
GGA1
CYBC1
PARP4
GABARAP
ME2
NSF
BCL2L1
APAF1
YPEL5
ATP6V1E1
ZNF106
BCAR3
SH3BP1
GPX4
RRAGC
ZFP36L1
MAP4K2
POR
FRRS1
FBXO33
KLF7
PCBP1
LIPA
LRRFIP1
ADCK1
CHMP4B
SLC36A1
STX4
MFSD12
CANX
PPP6R1
SOD2
EIF1
ALAS1
SLC9A7
SLC35F6
ANXA5
GCLM
CALM2
RIT1
ERAP1
C6orf62
LAMP2
PIP4P1
DOCK5
TALDO1
PDPK1
EMP3
RAC1
TSC22D4
PPP2CA
HNRNPF
TMEM87B
YWHAB
MYH9
SGPL1
PIK3CB
HPS3
GUSB
MYL6
ARPC4
SRGAP2C
MMD
CCDC50
UBTD1
GCNT1
FLCN
WDR44
RAPGEF6
ATG10
CRK
CAMTA2
RIOK3
CCDC88C
TOR1AIP2
GAA
SDE2
YIF1B
RNFT1
WNK1
XPNPEP1
FRMD8
YWHAH
ANKH
REEP5
GNG2
SNAP29
MAPK14
GSTO1
SARAF
PNRC1
STARD5
PML
SLC29A1
SH3BGRL3
HIPK1
PPP1R9B
SERINC3
ATP6V1F
TMOD3
NT5C2
STXBP5
STK40
CDC42
RNF6
MAX
CALM1
SDF2L1
FLII
VPS26C
ARFGEF2
RFTN1
SREBF1
SEL1L
VPS4B
NCOR2
SNX1
SDHB
CLN3
SFT2D2
LAMTOR2
DCK
OSGEP
SHKBP1
SLC49A4
ETF1
ELF2
NUCB1
TMBIM4
TRAPPC8
APOC1
USP8
VTI1A
SLC25A5
WASHC2A
HSPA8
RNF19B
SHTN1
MAPKAPK2
SEMA4B
CFL1
RRM2B
CAPG
IRAK1
SNAP23
ACSL4
MTHFD1L
PSMC4
NECAP1
GPR137B
LRP10
TTYH2
MYB
MAP2K3
VPS33A
MCL1
ZNF592
ADAM10
TANK
OS9
CMTM3
APBA1
GPATCH2L
GDAP2
GATAD2A
SIRT7
ACOT9
CEP350
TBC1D8
NRBF2
ACP2
LAMTOR1
COX14
VPS53
BAIAP2
NEDD9
WAPL
UBN1
GSR
ESRRA
RAB9A
JMJD6
KCTD20
COMT
TMEM63A
BICD2
CD63
ZFY
JDP2
SLC24A3
BLOC1S2
NGLY1
RGL2
ZNF263
REEP4
ABHD18
TBC1D15
ZFC3H1
ENOX2
RAP1GDS1
TMBIM6
SH2D3C
BRI3BP
CLCN7
ARHGDIA
SLC16A7
COX4I1
DCLRE1C
SFT2D1
RABGAP1L
OPHN1
ANKFY1
NIN
TMEM179B
CACYBP
COX17
TOLLIP
CBL
VPS11
TIPARP
WDR7
ARID4A
ATG3
MFSD11
RABGGTB
STIP1
MADD
CYB561A3
GOLPH3L
PTGES3
PAN3
AP2M1
PRKAR2B
PFKL
USO1
ENTPD6
HDLBP
TBC1D5
SAFB2
MKRN1
FABP5
C12orf4
NANS
FOXN2
KLF3
TBK1
SNTB1
CCNL1
TMED5
STARD3
DPP9
TRIM56
SND1
ATP1B3
FEZ2
TWF2
DCAF12
GPD2
AUP1
LGALS1
EPS8
RALGAPA2
NADK
FLOT1
GTPBP2
SLC11A2
UHMK1
TBC1D13
DGKD
YWHAG
PPP1R15B
ANKRD49
CAT
STX8
PSEN1
TRIM8
RPN1
PPP1R12A
UBE2Q1
MAPRE1
SLC35D2
ZBTB1
VPS35
VAC14
SEPSECS
ADIPOR2
FUCA2
EDNRB
TMEM192
NFATC1
GLMP
PNKP
SHMT1
ZNF706
MAVS
C1GALT1
UQCR11
SDHD
RBM38
HELB
HGSNAT
CHMP3
BAZ1A
VPS37C
CLIC1
TGFBRAP1
MAP2K1
DIAPH1
SON
SLC50A1
NAPG
ATF3
ARF6
LIMD2
CITED2
CAMK1
ZNF800
CASP3
MPC1
INPP4B
TEX2
FGFR1OP2
PPT1
GNA12
AP3B1
ABHD17A
DNAJC13
HMOX2
ACOX1
TRAPPC5
GLRX
MORC3
MYLIP
GPI
SRSF2
ETFB
BCAP31
NIPA2
CLYBL
RAB21
MED15
TBC1D10B
ABHD16A
LPCAT3
GRINA
ALDH16A1
PIAS1
ATP7A
PSMA5
R3HCC1L
ST3GAL6
SFXN5
TFE3
DENND2C
DR1
UMAD1
EPG5
RAB8A
GPR108
DNAJB11
RANGAP1
PTER
TMEM50A
CYCS
POMP
NUBP1
LASP1
PLBD2
AKR1A1
CMPK1
LITAF
NDUFV3
TRAM1
SIK2
KPNA4
SPNS1
ARHGEF10L
GNB2
CSGALNACT2
ARL8A
USP38
LAMTOR4
TPT1
GALNT1
GHITM
CCDC107
ESCO1
HADH
PGK1
ULK2
APOE
MRPL41
CDC42SE1
SLC9A1
KSR1
TYK2
NDUFB3
PFDN5
BCL7B
FKBP1A
MINDY2
GGNBP2
PPP1R13B
PPP1CA
DDHD1
PRKAR1A
STK11
PSME1
GNG10
GALK2
FOXJ2
EIF4A1
NDUFB9
TOR2A
GTF2H1
MOB1B
GGA3
ZNFX1
LMAN2
HK1
FUT8
CHP1
SMNDC1
FBXO7
TMEM219
ITPRID2
VPS35L
FIS1
SCAMP5
CKS2
TRAPPC1
UQCRB
SUPT5H
PGLS
SPRED1
IPMK
CERK
TSC22D3
ADAM15
DDX24
CHMP2A
PXK
VPS13D
FBRS
PIP5K1C
DNAJB14
CTDP1
UBE2A
SYNRG
ARHGAP1
WDR45B
UBE2L3
MRPL18
SCFD2
S100A6
CALM3
FEM1B
TMEM14C
HACD1
CCND3
SIK3
TPCN2
AAGAB
CEBPG
MOGS
IDE
DBI
CHURC1
ACO2
MYDGF
PITPNA
COX8A
COMMD7
RPF2
PRDX1
GABARAPL2
SBNO2
ANP32A
FARSA
ARL4C
LRRC8B
ZNF655
DDX3Y
KMT5A
VTI1B
STAMBPL1
MDM2
WDR1
IRF3
GALNS
INF2
SLC3A2
ETV5
ANGPT1
TWF1
LARP7
EGR1
EEF2K
LMBRD1
CCDC12
STK24
BAX
RETREG2
MSL2
SUB1
ALDH2
SERGEF
EIF4A3
SNX13
AHSA1
LRRC59
PURA
AATF
MBD6
NDUFB2
MTO1
NDUFS7
RAB43
RTF2
TBRG4
JTB
PSMC2
STARD8
UGCG
PSMA6
COX6A1
C9orf78
TMX1
YOD1
CRLF3
ZMAT5
RAB4A
RNPEP
CIAO2A
ARPC5L
PHKA2
LONP2
MSRA
ZFAT
PRKCQ
EIPR1
SERP1
HPS4
ORMDL2
SLC26A11
SEC11C
SMDT1
GPR155
SNU13
ZNF787
USP12
COX7C
DNAJC8
CDC37
SLC7A5
PCSK7
CLK3
DDX27
GPS2
C6orf89
KLHL9
EIF3D
S100A11
ZHX1
FAM107B
PXN
TNFRSF21
YBX1
CCDC93
ZCCHC10
SHLD2
ABCC1
SCP2
TMEM243
CCDC117
PGM2
LACTB2
YPEL3
AP1S2
DDX21
TCF25
MLEC
MSL3
LRRC8D
MICOS13
UQCR10
MRPL57
MTMR1
AAMP
TOB2
INO80E
EIF2AK2
REX1BD
UPF1
SSNA1
TXNRD1
ARL6IP1
MITD1
